# The *glp-1* 3ʹ untranslated region regulates germline proliferation and promotes reproductive fecundity through multiple mechanisms

**DOI:** 10.64898/2026.03.23.713686

**Authors:** Peren Coskun, Sean P. Ryder

## Abstract

Germline development and successful embryogenesis depend upon the post-transcriptional regulation of maternal mRNAs. In *Caenorhabditis elegans*, the Notch-like receptor *glp-1* is necessary for germline progenitor cell proliferation in adults and anterior cell fate determination in embryos. The spatiotemporal patterning of GLP-1 protein has long served as a paradigm of maternal mRNA regulation in metazoans. The *glp-1* 3ʹUTR has been shown to be sufficient to pattern the expression of reporter genes, and multiple regulatory regions and RNA-binding protein interaction sites have been mapped. The RNA-binding proteins POS-1 and GLD-1 directly regulate *glp-1* mRNA via sequence specific interactions with motifs found in the *glp-1* 3ʹUTR. The impact of mutating the endogenous *glp-1* 3ʹUTR has not been studied, and the mechanism by which POS-1 and GLD-1 mediate repression is not understood. Here, we investigate the post-transcriptional mechanisms that govern *glp-1* expression, revealing that GLD-1 and POS-1 regulate this pattern through different pathways requiring different co-factors. Remarkably, mutations in the endogenous locus that disrupt either POS-1 or GLD-1 binding to the *glp-1* 3ʹUTR have minimal impact on reproductive fecundity. By contrast, a larger deletion that eliminates the binding of both has a strong effect on brood size, hatch rate, and displays an increase in the length of the germline mitotic region that corresponds with enhanced mitotic activity. Together, our results show that multiple post-transcriptional mechanisms work in concert to ensure robust GLP-1 patterning and thus maximize reproductive outcomes.
