## Supplemental Data Set 2 for "The *glp-1* 3ʹ untranslated region regulates germline proliferation and promotes reproductive fecundity through multiple mechanisms": TEA_down.xlsx

### Sheet: DOWNregulated TEA
Term	Expected	Observed	Enrichment Fold Change	P value	Q value
ventral left quadrant body wall muscle WBbt:0005818	14	55	4	1.2e-18	8e-16
body wall WBbt:0005742	15	55	3.7	3.1e-17	1e-14
hyp12 WBbt:0004376	21	62	2.9	5.4e-14	1.2e-11
Cpappd WBbt:0006100	9.3	34	3.7	2.9e-11	4.7e-09
Cpapaa WBbt:0006231	9.3	34	3.6	3.2e-11	4.7e-09
Cpapap WBbt:0006374	9.3	34	3.6	3.2e-11	4.7e-09
head mesodermal cell WBbt:0004697	110	180	1.7	3.4e-11	4.7e-09
Caappd WBbt:0005991	9.4	34	3.6	3.5e-11	4.7e-09
Cpaaap WBbt:0006357	9.5	34	3.6	5e-11	4.7e-09
Caaapa WBbt:0006502	9.5	34	3.6	5e-11	4.7e-09
vm1 WBbt:0006917	11	38	3.3	5.1e-11	4.7e-09
Cpaaaa WBbt:0006151	9.5	34	3.6	5.5e-11	4.7e-09
Caaaaa WBbt:0006076	9.5	34	3.6	6e-11	4.7e-09
Caaaap WBbt:0006319	9.5	34	3.6	6e-11	4.7e-09
Cpaapa WBbt:0005886	9.5	34	3.6	6e-11	4.7e-09
Cpaapp WBbt:0006399	9.6	34	3.6	6.6e-11	4.7e-09
Caaapp WBbt:0006521	9.6	34	3.5	7.9e-11	4.7e-09
hyp2 WBbt:0004692	28	66	2.3	1.5e-10	5.3e-09
tail hypodermis WBbt:0006978	28	62	2.2	4.5e-09	1.5e-07
anal depressor muscle WBbt:0004292	32	66	2.1	1.8e-08	5.8e-07
uterine muscle WBbt:0005342	13	35	2.7	4.8e-08	1.5e-06
VC2 WBbt:0004619	12	33	2.7	1.1e-07	3.2e-06
VC3 WBbt:0004618	12	33	2.7	1.1e-07	3.2e-06
rectal valve cell WBbt:0005797	7.4	24	3.2	1.5e-07	4e-06
anal sphincter muscle WBbt:0005798	17	40	2.4	2.2e-07	5.8e-06
vulC WBbt:0006765	19	44	2.3	2.5e-07	6.1e-06
OL sheath cell WBbt:0008413	31	61	2	3.6e-07	8.5e-06
sex organ WBbt:0008422	140	199	1.4	4.3e-07	1e-05
Y cell WBbt:0004578	29	57	2	7.5e-07	1.7e-05
vm2 WBbt:0006918	12	30	2.5	1.7e-06	3.8e-05
midbody WBbt:0005740	45	78	1.7	1.8e-06	3.8e-05
VC6 WBbt:0004611	18	39	2.2	2.1e-06	4.2e-05
B cell WBbt:0003825	30	57	1.9	2.1e-06	4.2e-05
rectal gland cell WBbt:0005799	40	69	1.7	5.6e-06	0.00011
dorsal uterine cell WBbt:0006782	18	38	2.1	5.7e-06	0.00011
head muscle WBbt:0006761	12	28	2.3	1.8e-05	0.00031
VC1 WBbt:0004621	20	40	2	2.2e-05	0.00039
ABarppaapa WBbt:0006180	9.3	23	2.5	2.9e-05	0.0005
ABprappppa WBbt:0006226	9.4	23	2.5	3.1e-05	0.00051
ABarpppapa WBbt:0006433	9.4	23	2.5	3.1e-05	0.00051
ABarpaapap WBbt:0006375	9.4	23	2.4	3.6e-05	0.00057
ABarpaappa WBbt:0005939	9.5	23	2.4	3.8e-05	0.00059
ABplappppa WBbt:0004671	9.5	23	2.4	4e-05	0.0006
ABpraapppa WBbt:0006244	9.5	23	2.4	4e-05	0.0006
ABpraapppp WBbt:0006608	9.5	23	2.4	4e-05	0.0006
ABarpaappp WBbt:0006070	9.5	23	2.4	4.2e-05	0.0006
intestinal muscle WBbt:0005796	28	50	1.8	6.2e-05	0.00086
ABplaapppa WBbt:0006735	9.8	23	2.4	6.3e-05	0.00086
ABplaapppp WBbt:0006477	9.8	23	2.3	6.6e-05	0.00087
tail precursor cell WBbt:0008409	9.9	23	2.3	7.3e-05	0.00094
AS2 WBbt:0003924	6.3	16	2.5	0.00022	0.0028
AS3 WBbt:0003923	6.3	16	2.5	0.00022	0.0028
ut2 WBbt:0006786	6.3	16	2.5	0.00022	0.0028
W cell WBbt:0004583	9.4	21	2.2	0.00022	0.0028
outer labial quadrant sensillum WBbt:0005502	39	61	1.6	0.00031	0.0036
uterine seam cell WBbt:0006789	7.1	17	2.4	0.00036	0.0041
G cell WBbt:0008599	9.7	21	2.2	0.00037	0.0042
ut3 WBbt:0006787	6.2	15	2.4	0.00056	0.0063
ut1 WBbt:0006785	6.3	15	2.4	0.00062	0.0068
PVD WBbt:0006831	94	123	1.3	0.0012	0.013
RIF WBbt:0006835	4.3	11	2.6	0.0013	0.014
AS9 WBbt:0003907	5.6	13	2.3	0.0016	0.017
AS10 WBbt:0003906	5.6	13	2.3	0.0016	0.017
uv2 WBbt:0006792	11	21	1.9	0.0017	0.017
spermathecal-uterine junction WBbt:0006756	12	23	1.9	0.0017	0.017
intestine WBbt:0005772	220	258	1.2	0.0018	0.018
striated muscle WBbt:0005779	58	80	1.4	0.002	0.019
PVW WBbt:0008438	13	23	1.8	0.0024	0.023
VA11 WBbt:0004647	11	20	1.9	0.0032	0.03
uv1 WBbt:0006791	7.3	15	2	0.0032	0.03
somatic gonad WBbt:0005785	110	135	1.3	0.0034	0.031
hyp6 WBbt:0004679	20	32	1.6	0.004	0.036
hyp4 WBbt:0004687	16	27	1.7	0.0042	0.037
ILshVR WBbt:0004523	15	25	1.7	0.0043	0.037
DB6 WBbt:0004841	24	37	1.5	0.005	0.043
DB4 WBbt:0004843	24	37	1.5	0.0051	0.043
DB7 WBbt:0004840	24	37	1.5	0.0051	0.043
DB3 WBbt:0004844	24	37	1.5	0.0051	0.043
DB5 WBbt:0004842	24	37	1.5	0.0052	0.043
VB9 WBbt:0004627	13	22	1.7	0.0056	0.045
VB6 WBbt:0004633	13	22	1.7	0.0056	0.045
VB8 WBbt:0004629	13	22	1.7	0.0056	0.045
pharyngeal epithelial cell WBbt:0005459	14	24	1.7	0.0056	0.045
VB7 WBbt:0004631	13	22	1.7	0.0057	0.045
VB4 WBbt:0004638	13	22	1.7	0.0059	0.045
VB5 WBbt:0004637	13	22	1.7	0.0059	0.045
Psub1 WBbt:0006874	7.5	14	1.9	0.0093	0.069
DA6 WBbt:0004861	21	32	1.5	0.01	0.075
DA7 WBbt:0004859	21	32	1.5	0.01	0.075
hyp5 WBbt:0004685	20	30	1.5	0.01	0.075
DA8 WBbt:0004858	21	32	1.5	0.011	0.076
PDE socket cell WBbt:0008421	20	30	1.5	0.011	0.081
AS11 WBbt:0003905	12	20	1.6	0.014	0.096

### Sheet: Sheet2
Term	Expected	Observed	Enrichment	Fold Change	P value	Q value
germ line WBbt:0005784	30	612	2.1e-07	0.00014
oocyte WBbt:0006797	9.9	24	2.4	3.8e-05	0.012
