## Supplemental Data Set 2 for "The *glp-1* 3ʹ untranslated region regulates germline proliferation and promotes reproductive fecundity through multiple mechanisms": rgs_fisher_cat1.csv

	Category	RGS	AC	PValue
9	Metabolism	75	1601	9.43254852485885e-15
21	Stress response	39	833	1.12694808646238e-08
12	Neuronal function	21	308	7.73573455020887e-08
11	Muscle function	9	62	1.52212353553336e-06
7	Extracellular material	23	495	9.68492473869564e-06
16	Proteolysis general	18	394	9.97184607269056e-05
28	Transmembrane transport	28	901	0.000847142502828938
4	Cytoskeleton	15	371	0.00115916528451145
29	Unassigned	130	6343	0.00348175236506236
20	Signaling	29	1188	0.0162145716399477
14	Nucleic acid	8	231	0.0324335244493256
25	Transcription: dosage compensation	1	10	0.155767816220342
8	Lysosome	3	91	0.17443324505711
2	Chaperone	3	92	0.178212370763729
23	Transcription factor	11	581	0.299487428329477
24	Transcription: chromatin	4	222	0.453569762986958
1	Cell cycle	3	172	0.500727483261989
3	Cilia	1	60	0.608691109560839
10	mRNA functions	5	407	0.752791174300165
6	DNA	2	176	0.75636578214319
15	Protein modification	3	271	0.7889202027761
22	Trafficking	2	205	0.825136908166946
26	Transcription: general machinery	1	154	0.907502014541575
5	Development	2	295	0.941271456495923
17	Proteolysis proteasome	6	733	0.96803774776476
19	Ribosome	1	244	0.976658269208196
27	Transmembrane protein	23	3200	0.999979679695857
18	Pseudogene	10	2081	0.999997385703703
13	Non-coding RNA	7	9535	1
