## Supplemental Data Set 2 for "The *glp-1* 3ʹ untranslated region regulates germline proliferation and promotes reproductive fecundity through multiple mechanisms": rgs_fisher_cat1_apv.csv

Category	RGS	AC	PValue	Bonferroni
Metabolism	75	1601	9.43254852485885e-15	2.73543907220907e-13
Stress response	39	833	1.12694808646238e-08	3.2681494507409e-07
Neuronal function	21	308	7.73573455020887e-08	2.24336301956057e-06
Muscle function	9	62	1.52212353553336e-06	4.41415825304674e-05
Extracellular material	23	495	9.68492473869564e-06	0.000280862817422174
Proteolysis general	18	394	9.97184607269056e-05	0.00289183536108026
