## Supplemental Data Set 2 for "The *glp-1* 3ʹ untranslated region regulates germline proliferation and promotes reproductive fecundity through multiple mechanisms": rgs_fisher_cat2.csv

	Category	RGS	AC	PValue
21	Metabolism: amino acid	14	82	3.24406073864693e-10
37	Neuronal function: synaptic function	18	244	2.10351348292069e-07
36	Muscle function	9	62	1.52212353553336e-06
13	Extracellular material: collagen	14	184	3.12905299853313e-06
95	Transmembrane transport: aquaporin	5	12	4.5011514949383e-06
28	Metabolism: lipid	24	526	8.44808343338288e-06
25	Metabolism: creatine kinase	4	6	1.07516441288549e-05
46	Proteolysis general: aspartate	6	33	2.75944191190215e-05
27	Metabolism: glycolysis	6	37	4.89112846365903e-05
7	Cytoskeleton: intermediate filament protein	4	12	8.65313732793699e-05
76	Stress response: pathogen	12	192	9.11490403097392e-05
93	Transmembrane transport: amino acid	5	37	0.000449151448681556
104	Unassigned	130	6343	0.00348175236506236
4	Cytoskeleton: actin function	4	42	0.00537881012817733
24	Metabolism: carbonic anhydrase	2	6	0.00615841910139345
72	Stress response: detoxification	9	206	0.00646042886721093
30	Metabolism: nucleotide	6	111	0.00957951322811302
73	Stress response: heat	3	30	0.013881560166197
103	Transmembrane transport: solute carrier	8	197	0.0145694722978368
2	Chaperone: DnaJ domain	3	31	0.0150537948418297
19	Lysosome: acid phosphatase	3	31	0.0150537948418297
58	Signaling: hedgehog-like	5	89	0.0150566402892658
45	Protein modification: unassigned	2	13	0.0215092826242065
63	Signaling: SH domain	2	13	0.0215092826242065
71	Stress response: C-type Lectin	9	256	0.0224055879486913
68	Signaling: VEGF	1	1	0.0303220163533825
47	Proteolysis general: carboxypeptidase	2	16	0.030407893036267
74	Stress response: heavy metal	2	16	0.030407893036267
99	Transmembrane transport: lipid	2	16	0.030407893036267
43	Nucleic acid: binding	8	229	0.0310975197184753
38	Neuronal function: unassigned	3	42	0.0315443415786597
26	Metabolism: glutathione	2	20	0.0441031361468389
23	Metabolism: carbohydrate	4	83	0.0449632647338892
77	Stress response: unassigned	3	49	0.0454389975262346
5	Cytoskeleton: innexin	2	24	0.0596212495472584
14	Extracellular material: galectin	2	26	0.067979259723043
6	Cytoskeleton: integrin	1	4	0.0740864854473136
15	Extracellular material: lectin	1	4	0.0740864854473136
20	Metabolism: 1CC	2	29	0.0811772231777826
1	Cell cycle: chromosome dynamics	3	65	0.0863690356193426
57	Signaling: frizzled	1	5	0.0882303291657399
53	Proteolysis proteasome: ubiquitin peptidase	2	31	0.0903740678651012
61	Signaling: MAPK	2	32	0.0950815849290557
51	Proteolysis general: unassigned	3	68	0.0953224104961518
94	Transmembrane transport: ammonium	1	6	0.102157680953466
50	Proteolysis general: serine	2	34	0.104698400845467
90	Transmembrane protein: ER	2	35	0.109601387315363
80	Transcription factor: bHLH	2	36	0.114563352948238
31	Metabolism: polyamine	1	7	0.115871861218048
66	Signaling: TOR	1	8	0.129376139338322
98	Transmembrane transport: heme	1	8	0.129376139338322
88	Transcription: dosage compensation	1	10	0.155767816220342
82	Transcription factor: ETS	1	12	0.181357875614442
17	Extracellular material: PGI	2	53	0.205355564888407
85	Transcription factor: ZF	2	53	0.205355564888407
22	Metabolism: amino sugar	1	14	0.206170714122351
18	Extracellular material: secreted protein	2	54	0.210942066468975
34	mRNA functions: binding	3	103	0.221084479364616
11	DNA: nuclease	1	17	0.241984225049711
65	Signaling: TGF beta	1	17	0.241984225049711
96	Transmembrane transport: calcium channel	1	20	0.276178846588067
48	Proteolysis general: inhibitor	2	66	0.278642421489895
16	Extracellular material: matrix	2	67	0.284294064993412
67	Signaling: unassigned	2	70	0.301216282462261
49	Proteolysis general: metallopeptidase	3	123	0.302924835589878
70	Signaling: Y kinase	2	73	0.318065837108216
81	Transcription factor: bZIP	1	24	0.319379650644502
64	Signaling: small GTPase	4	183	0.320614176925565
9	Cytoskeleton: unassigned	2	77	0.340370947727138
33	Metabolism: unassigned	4	192	0.351530781145654
75	Stress response: oxidative	1	28	0.359997065852829
78	Trafficking: endocytosis	1	29	0.36976611236371
69	Signaling: WNT	1	30	0.379385742003241
102	Transmembrane transport: sodium channel	1	32	0.398185875229288
56	Signaling: calcium	1	35	0.425321565245689
3	Cilia: IFT	1	38	0.451231313383153
60	Signaling: lipid	2	102	0.472642653431557
32	Metabolism: short chain dehydrogenase	1	42	0.483966174686494
87	Transcription: chromatin structure	2	105	0.4874416181293
97	Transmembrane transport: chloride channel	1	44	0.499592443883361
41	Non-coding RNA: small RNA	1	50	0.543683698152398
92	Transmembrane transport: ABC	1	50	0.543683698152398
86	Transcription: chromatin modification	2	117	0.543933643984284
10	Development: somatic	2	122	0.56614815613784
84	Transcription factor: NHR	4	259	0.570776318563206
62	Signaling: phosphatase	3	196	0.586841117703722
8	Cytoskeleton: microtubule	2	128	0.591754302592259
79	Trafficking: vesicle targeting/fusion	1	67	0.648593446236544
12	DNA: repair	1	68	0.653950790078355
44	Protein modification: methyltransferase	1	76	0.69396614065479
100	Transmembrane transport: major facilitator	1	89	0.749346040866349
55	Ribosome: subunit	1	92	0.760628138749025
83	Transcription factor: homeodomain	1	97	0.778312343319753
29	Metabolism: mitochondria	4	366	0.815566712250706
101	Transmembrane transport: potassium channel	1	121	0.8466008366612
91	Transmembrane protein: unassigned	21	1692	0.86373787438887
89	Transcription: general machinery: RNA Pol II	1	133	0.872382847049767
59	Signaling: heteromeric G protein	1	170	0.927606820487699
39	Non-coding RNA: linc	1	174	0.931907800547431
35	mRNA functions: processing	2	296	0.942002177303707
52	Proteolysis proteasome: E3	4	590	0.979734961712339
42	Non-coding RNA: snoRNA	1	344	0.994922305902373
54	Pseudogene	10	2081	0.999997385703703
40	Non-coding RNA: ncRNA	4	7850	1
