## Supplemental Data Set 2 for "The *glp-1* 3ʹ untranslated region regulates germline proliferation and promotes reproductive fecundity through multiple mechanisms": rgs_fisher_cat2_apv.csv

Category	RGS	AC	PValue	Bonferroni
Metabolism: amino acid	14	82	3.24406073864693e-10	3.37382316819281e-08
Neuronal function: synaptic function	18	244	2.10351348292069e-07	2.18765402223752e-05
Muscle function	9	62	1.52212353553336e-06	0.000158301
Extracellular material: collagen	14	184	3.12905299853313e-06	0.000325422
Transmembrane transport: aquaporin	5	12	4.5011514949383e-06	0.00046812
Metabolism: lipid	24	526	8.44808343338288e-06	0.000878601
Metabolism: creatine kinase	4	6	1.07516441288549e-05	0.001118171
Proteolysis general: aspartate	6	33	2.75944191190215e-05	0.00286982
Metabolism: glycolysis	6	37	4.89112846365903e-05	0.005086774
Cytoskeleton: intermediate filament protein	4	12	8.65313732793699e-05	0.008999263
Stress response: pathogen	12	192	9.11490403097392e-05	0.0094795
