## Supplemental Data Set 2 for "The *glp-1* 3ʹ untranslated region regulates germline proliferation and promotes reproductive fecundity through multiple mechanisms": rgs_fisher_cat3.csv

	Category	RGS	AC	PValue
24	Metabolism: amino acid: breakdown	11	36	1.22665916095794e-10
140	Unassigned: regulated by multiple stresses	59	1707	1.34321264338839e-07
50	Muscle function	9	62	1.52212353553336e-06
15	Extracellular material: collagen	14	184	3.12905299853313e-06
127	Transmembrane transport: aquaporin	5	12	4.5011514949383e-06
29	Metabolism: creatine kinase	4	6	1.07516441288549e-05
52	Neuronal function: synaptic function: neurotransmitter metabolism	5	19	2.82549364525976e-05
107	Stress response: pathogen: unassigned	9	96	3.82937081245751e-05
31	Metabolism: glycolysis	6	37	4.89112846365903e-05
9	Cytoskeleton: intermediate filament protein	4	12	8.65313732793699e-05
33	Metabolism: lipid: binding	7	67	0.000147294217009753
35	Metabolism: lipid: fatty acid	7	68	0.000160293116520022
125	Transmembrane transport: amino acid	5	37	0.000449151448681556
65	Proteolysis general: aspartate: cathepsin	4	22	0.000628634291169049
51	Neuronal function: synaptic function: neuropeptide	8	139	0.00208853513934552
99	Stress response: detoxification: ugt	5	69	0.00567337273535078
28	Metabolism: carbonic anhydrase	2	6	0.00615841910139345
42	Metabolism: nucleotide	6	111	0.00957951322811302
137	Unassigned: hydrolase	3	29	0.0127631962306439
101	Stress response: heat	3	30	0.013881560166197
1	Cell cycle: chromosome dynamics: kinetochore protein	2	10	0.0139372329573313
135	Transmembrane transport: solute carrier	8	197	0.0145694722978368
3	Chaperone: DnaJ domain	3	31	0.0150537948418297
21	Lysosome: acid phosphatase	3	31	0.0150537948418297
80	Signaling: hedgehog-like	5	89	0.0150566402892658
66	Proteolysis general: aspartate: unassigned	2	11	0.016305065529254
64	Protein modification: unassigned	2	13	0.0215092826242065
86	Signaling: SH domain	2	13	0.0215092826242065
96	Stress response: C-type Lectin	9	256	0.0224055879486913
25	Metabolism: amino acid: synthesis	3	39	0.0263923256720211
46	mRNA functions: binding: KH	2	15	0.027302872161347
93	Signaling: VEGF	1	1	0.0303220163533825
105	Stress response: pathogen: lectin	1	1	0.0303220163533825
55	Neuronal function: synaptic function: vesicle trafficking	2	16	0.030407893036267
67	Proteolysis general: carboxypeptidase	2	16	0.030407893036267
102	Stress response: heavy metal	2	16	0.030407893036267
131	Transmembrane transport: lipid	2	16	0.030407893036267
56	Neuronal function: unassigned	3	42	0.0315443415786597
10	Cytoskeleton: microtubule: tubulin	2	17	0.0336451555314874
5	Cytoskeleton: actin function: actin	2	19	0.0404973878996703
30	Metabolism: glutathione	2	20	0.0441031361468389
27	Metabolism: carbohydrate	4	83	0.0449632647338892
108	Stress response: unassigned	3	49	0.0454389975262346
6	Cytoskeleton: actin function: binding	2	23	0.0555859106832385
7	Cytoskeleton: innexin	2	24	0.0596212495472584
100	Stress response: detoxification: unassigned	1	3	0.0597227775637994
62	Nucleic acid: binding: zinc finger	5	136	0.066576705192436
16	Extracellular material: galectin	2	26	0.067979259723043
39	Metabolism: lipid: sterol	3	59	0.0696162667797619
8	Cytoskeleton: integrin	1	4	0.0740864854473136
17	Extracellular material: lectin	1	4	0.0740864854473136
34	Metabolism: lipid: epoxide hydrolase	1	4	0.0740864854473136
48	mRNA functions: processing: cap	1	4	0.0740864854473136
54	Neuronal function: synaptic function: unassigned	2	28	0.0766947170372667
141	Unassigned: TransThyretin-Related family domain	2	29	0.0811772231777826
23	Metabolism: 1CC: methionine	1	5	0.0882303291657399
79	Signaling: frizzled	1	5	0.0882303291657399
110	Trafficking: vesicle targeting/fusion: GARP	1	5	0.0882303291657399
75	Proteolysis proteasome: ubiquitin peptidase	2	31	0.0903740678651012
84	Signaling: MAPK	2	32	0.0950815849290557
72	Proteolysis general: unassigned	3	68	0.0953224104961518
139	Unassigned: prion domain	3	69	0.0983877066189872
78	Signaling: calcium: unassigned	1	6	0.102157680953466
126	Transmembrane transport: ammonium	1	6	0.102157680953466
71	Proteolysis general: serine	2	34	0.104698400845467
41	Metabolism: mitochondria: unassigned	3	72	0.107816020295206
122	Transmembrane protein: ER	2	35	0.109601387315363
111	Transcription factor: bHLH	2	36	0.114563352948238
43	Metabolism: polyamine	1	7	0.115871861218048
69	Proteolysis general: inhibitor: unassigned	1	7	0.115871861218048
32	Metabolism: lipid: beta oxidation	3	78	0.127652257932727
4	Cilia: IFT-motor	1	8	0.129376139338322
91	Signaling: TOR	1	8	0.129376139338322
130	Transmembrane transport: heme	1	8	0.129376139338322
120	Transcription: dosage compensation	1	10	0.155767816220342
89	Signaling: small GTPase: Rho/Rac	2	46	0.166813274421287
22	Metabolism: 1CC: folate	1	11	0.168661505607889
85	Signaling: phosphatase: Y	3	90	0.170676954101239
113	Transcription factor: ETS	1	12	0.181357875614442
61	Nucleic acid: binding: unassigned	3	93	0.182013602039236
83	Signaling: lipid: phospholipase B	1	13	0.193859952022474
19	Extracellular material: PGI	2	53	0.205355564888407
116	Transcription factor: ZF	2	53	0.205355564888407
2	Cell cycle: chromosome dynamics: unassigned	1	14	0.206170714122351
26	Metabolism: amino sugar	1	14	0.206170714122351
106	Stress response: pathogen: saposin	1	14	0.206170714122351
109	Trafficking: endocytosis: unassigned	1	14	0.206170714122351
20	Extracellular material: secreted protein	2	54	0.210942066468975
117	Transcription: chromatin modification: acetyltransferase	1	16	0.230229984382298
13	DNA: nuclease	1	17	0.241984225049711
90	Signaling: TGF beta	1	17	0.241984225049711
82	Signaling: lipid: phospholipase A	1	19	0.264955919983857
118	Transcription: chromatin modification: methyltransferase	1	19	0.264955919983857
128	Transmembrane transport: calcium channel	1	20	0.276178846588067
18	Extracellular material: matrix	2	67	0.284294064993412
40	Metabolism: mitochondria: complex V	1	22	0.298112225119954
92	Signaling: unassigned	2	70	0.301216282462261
70	Proteolysis general: metallopeptidase	3	123	0.302924835589878
47	mRNA functions: binding: unassigned	1	23	0.308827901046052
95	Signaling: Y kinase	2	73	0.318065837108216
112	Transcription factor: bZIP	1	24	0.319379650644502
121	Transcription: general machinery: RNA Pol II: TFIID	1	24	0.319379650644502
59	Non-coding RNA: small RNA: unassigned	1	25	0.329769986688392
104	Stress response: pathogen: CUB	1	25	0.329769986688392
11	Cytoskeleton: unassigned	2	77	0.340370947727138
36	Metabolism: lipid: glycerolipid	1	27	0.350076276823651
45	Metabolism: unassigned	4	192	0.351530781145654
103	Stress response: oxidative	1	28	0.359997065852829
97	Stress response: detoxification: CYP	2	82	0.367912175730322
68	Proteolysis general: inhibitor: serine	1	30	0.379385742003241
94	Signaling: WNT	1	30	0.379385742003241
119	Transcription: chromatin structure: histone	2	85	0.384217407872689
134	Transmembrane transport: sodium channel	1	32	0.398185875229288
87	Signaling: small GTPase: Rab	1	34	0.416415366234572
49	mRNA functions: processing: nuclease	1	35	0.425321565245689
53	Neuronal function: synaptic function: neurotransmitter receptor	1	37	0.442727467951441
88	Signaling: small GTPase: Ras	1	39	0.459605129782413
44	Metabolism: short chain dehydrogenase	1	42	0.483966174686494
38	Metabolism: lipid: sphingolipid	1	44	0.499592443883361
129	Transmembrane transport: chloride channel	1	44	0.499592443883361
74	Proteolysis proteasome: E3: unassigned	1	49	0.536615215089967
124	Transmembrane transport: ABC	1	50	0.543683698152398
98	Stress response: detoxification: GST	1	52	0.557498196494824
12	Development: somatic	2	122	0.56614815613784
115	Transcription factor: NHR	4	259	0.570776318563206
81	Signaling: heteromeric G protein: receptor	1	54	0.570893642693999
37	Metabolism: lipid: phospholipid	1	58	0.596477938277953
136	Unassigned	62	4113	0.598168118272134
14	DNA: repair	1	68	0.653950790078355
63	Protein modification: methyltransferase	1	76	0.69396614065479
132	Transmembrane transport: major facilitator	1	89	0.749346040866349
77	Ribosome: subunit	1	92	0.760628138749025
114	Transcription factor: homeodomain	1	97	0.778312343319753
133	Transmembrane transport: potassium channel	1	121	0.8466008366612
123	Transmembrane protein: unassigned	21	1692	0.86373787438887
57	Non-coding RNA: linc	1	174	0.931907800547431
138	Unassigned: membrane spanning domain	1	210	0.960749499912152
73	Proteolysis proteasome: E3: F box	3	437	0.963609883386673
60	Non-coding RNA: snoRNA	1	344	0.994922305902373
76	Pseudogene	10	2081	0.999997385703703
58	Non-coding RNA: ncRNA	4	7850	1
