## Supplemental Data Set 2 for "The *glp-1* 3ʹ untranslated region regulates germline proliferation and promotes reproductive fecundity through multiple mechanisms": rgs_fisher_cat3_apv.csv

Category	RGS	AC	PValue	Bonferroni
Metabolism: amino acid: breakdown	11	36	1.22665916095794e-10	1.7295894169507e-08
Unassigned: regulated by multiple stresses	59	1707	1.34321264338839e-07	1.89392982717763e-05
Muscle function	9	62	1.52212353553336e-06	0.000214619418510204
Extracellular material: collagen	14	184	3.12905299853313e-06	0.000441196472793171
Transmembrane transport: aquaporin	5	12	4.5011514949383e-06	0.0006346623607863
Metabolism: creatine kinase	4	6	1.07516441288549e-05	0.00151598182216854
Neuronal function: synaptic function: neurotransmitter metabolism	5	19	2.82549364525976e-05	0.00398394603981626
Stress response: pathogen: unassigned	9	96	3.82937081245751e-05	0.00539941284556509
Metabolism: glycolysis	6	37	4.89112846365903e-05	0.00689649113375923
