## Supplemental Data Set 3 for "The *glp-1* 3ʹ untranslated region regulates germline proliferation and promotes reproductive fecundity through multiple mechanisms": gld2.1.output.CATTTAATGAATTGTAATTC.csv

AAAAAAAAAAAAAAAAAAAAAAAGATCGGAA	23
AAAAAAAAAAAAAAAAAGATCGGAA	17
AAAAAAAAAAAAAAAAAAAAGATCGGAA	20
AAAAAAAAAAAAAAAAAAGATCGGAA	18
AAAAAAAAAAAAAAAAAAAAAAAAAAGATCGGAA	26
AAAAAAAAAAAAAAAAAAAAGATCGGAA	20
AAAAAAAAAAAAAAAAAAAAGATCGGAA	20
AAAAAAAAAAAAAAAAAAAAAAAGATCGGAA	23
AAAAAAAAAAAAAAAAAAGGTCGGAA	18
AAAAAAAAAAAAAAAAAAGATCGGAA	18
AAAAAAAAAAAAAAAAAAGATCGGAA	18
AAAAAAAAAAAAAAAAAAAGATCGGAA	19
AAAAAAAAAAAAAAAAAAAGATGGGAA	19
AAAAAAAAAAAAAAAAAAAAAGATCGGAA	21
AAAAAAAAAAAAAAAAAAAGATCGGAA	19
AAAAAAAAAAAAAAAAGATCGGAA	16
AAAAAAAAAAAAAAAAAAAAAAGATCGGAA	22
AAAAAAAAAAAAAAAAAGATCGGAA	17
AAAAAAAAAAAAAAAAAAAAAAAAAAAGATCGGAA	27
AAAAAAAAAAAAAAAAAAGATCGGAA	18
AAAAAAAAAAAAAAAAAAAGATCGGAA	19
AAAAAAAAAAAAAAAAAAGATCGGAA	18
AAAAAAAAAAAAAAAAAAAAAAAGATCGGAA	23
AAAAAAAAAAAAAAGATCGGAA	14
AAAAAAAAAAAAAAAAAAAAAAAAAAAAAAAGATCGGAA	31
AAAAAAAAAAAAAAAAAAAAGATCGGAA	20
AAAAAAAAAAAAAAAAAAGATCGGAA	18
AAAAAAAAAAAAAAAAAGATCGGAA	17
AAAAAAAAAAAAAAAAAGATCGGAA	17
AAAAAAAAAAAAAAAAGATCGGAA	16
AAAAAAAAAAAAAAAAGATCGGAA	16
AAAAAAAAAAAAAAAAAAGATCGGAA	18
AAAAAAAAAAAAGATCGGAA	12
AAAAAAAAAAAAAAAAGATCGGAA	16
AAAAAAAAAAAAAAAAAAGATCGGAA	18
AAAAAAAAAAAAAAAAAAGATCGGAA	18
AAAAAAAAAAAAAAAAGATCGGAA	16
AAAAAAAAAAAAAAAAAAAAAAAAAAAAAAAAAGATGGGAA	33
