## Supplemental Data Set 3 for "The *glp-1* 3ʹ untranslated region regulates germline proliferation and promotes reproductive fecundity through multiple mechanisms": gld2.2.output.CATTTAATGAATTGTAATTC.csv

AAAAAAAAAAAAAAAAAAAAAAAGATCGGAA	23
AAAAAAAAAAAAAAAAAAAAAAAAAAAAAAAGGACGGAA	31
AAAAAAAAAAAAAAAAAAAAAAAAAAGTTGGAA	25
AAAAAAAAAAAAAAAAAGATCGGAA	17
AAAAAAAAAAAAAAAAAAAAGATCGGAA	20
AAAAAAAAAAAAAAAAAAAAAAAAAAAAAGAGCGAAA	29
AAAAAAAAAAAAAAAAAAGATCGGAA	18
AAAAAAAAAAAAAAAAAAAAAAAAAAAATCGGAA	26
AAAAAAAAAAAAAAAAAAAAAAAAAAGATCGGAA	26
AAAAAAAAAAAAAAAAAAAAAAAAAAAAAAAAAAAAAAAAAAAAAAAATCGGAA	46
AAAAAAAAAAAAAAAAAAAAAAAAAAAAAAAAAAAAAAAAAAAAAAAAAAAAAAAAAAAAAAAAAAAAAAAAAAAAAAAAAAAAAAGATCAA	84
AAAAAAAAAAAAAAAAAAAAGATCGGAA	20
AAAAAAAAAAAAAAAAAAAAAAAAAAAAAAAAAAAAAAAAAAAAAAGAGGAA	44
AAAAAAAAAAAAAAAAAAAAAAAAAAAAAAAAAAGTGGGAA	33
AAAAAAAAAAAAAAAAAAAAGATCGGAA	20
AAAAAAAAAAAAAAAAAAAAAAAGATCGGAA	23
AAAAAAAAAAAAAAAAAAGGTCGGAA	18
AAAAAAAAAAAAAAAAAAGATCGGAA	18
AAAAAAAAAAAAAAAAAAAAAAAAAAAAATCGGAA	27
AAAAAAAAAAAAAAAAAAGATCGGAA	18
AAAAAAAAAAAAAAAAAAAAAAAAAAAAATCGGAA	27
AAAAAAAAAAAAAAAAAAAGATCGGAA	19
AAAAAAAAAAAAAAAAAAAGATGGGAA	19
AAAAAAAAAAAAAAAAAAAAAAAAAAAAAAAAAGACCGAAA	33
AAAAAAAAAAAAAAAAAAAAAGATCGGAA	21
AAAAAAAAAAAAAAAAAAAGATCGGAA	19
AAAAAAAAAAAAAAAAAAAAAAAAAAAAAAAAAAAAAAGACAGAA	37
AAAAAAAAAAAAAAAAAAAAATCGGAA	19
AAAAAAAAAAAAAAAAAGATGGGAA	17
AAAAAAAAAAAAAAAAGATCGGAA	16
AAAAAAAAAAAAAAAAAAAAAAGATCGGAA	22
AAAAAAAAAAAAAAAAAGATCGGAA	17
AAAAAAAAAAAAAAAAAAAAAAAAAAAGATCGGAA	27
AAAAAAAAAAAAAAAAAAGATCGGAA	18
AAAAAAAAAAAAAAAAAAAGATCGGAA	19
AAAAAAAAAAAAAAAAAAGATCGGAA	18
AAAAAAAAAAAAAAAAAAAAAAAGATCGGAA	23
AAAAAAAAAAAAAAGATCGGAA	14
AAAAAAAAAAAAAAAAAAAAAAAAAAAAAAAGATCGGAA	31
AAAAAAAAAAAAAAAAAAAATCGGAA	18
AAAAAAAAAAAAAAAAAAAAAAAATCGGAA	22
AAAAAAAAAAAAAAAAAAAAGATCGGAA	20
AAAAAAAAAAAAAAAAAAGATCGGAA	18
AAAAAAAAAAAAAAAAAGATCGGAA	17
AAAAAAAAAAAAAAAAAGATCGGAA	17
AAAAAAAAAAAAAAAAGATCGGAA	16
AAAAAAAAAAAAAAAAAAAATCGGAA	18
AAAAAAAAAAAAAAAAAAAAAAAAAATCGGAA	24
AAAAAAAAAAAAAAAAAAAAAAAAAAAAAAAAAAAATCGGAA	34
AAAAAAAAAAAAAAAAGATCGGAA	16
AAAAAAAAAAAAAAAAAAAATCGGAA	18
AAAAAAAAAAAAAAAAAAGATCGGAA	18
AAAAAAAAAAAAGATCGGAA	12
AAAAAAAAAAAAAAAAGATCGGAA	16
AAAAAAAAAAAAAAAAAAAAAAAAAAAAAAATTCGGAA	30
AAAAAAAAAAAAAAAAAAAAAAAAAAAAATCGGAA	27
AAAAAAAAAAAAAAAAAAGATCGGAA	18
AAAAAAAAAAAAAAAAAAAATCGGAA	18
AAAAAAAAAAAAAAAAAAGATCGGAA	18
AAAAAAAAAAAAAAAAGATCGGAA	16
AAAAAAAAAAAAAAAAAAAAAAAAAAAAAAAAAGATGGGAA	33
