## Supplemental Data Set 3 for "The *glp-1* 3ʹ untranslated region regulates germline proliferation and promotes reproductive fecundity through multiple mechanisms": gld2.3.output.CATTTAATGAATTGTAATTC.csv

AAAAAAAAAAAAAAAAAAAAAAAAAAAAAAAAAAAAAAAAATGGGAA	39
AAAAAAAAAAAAAAAAAAAAAAAGATCGGAA	23
AAAAGTCAAA	2
AAAAAAAAAAAAAAAAAGATCGGAA	17
AAAAAAAAAAAAAAAAAAAAAAAAAAAAAAAGGACGGAA	31
AAAAAAAAAAAAAAAAAAAAAAAAAAGTTGGAAA	26
AAAAAAAAAAAAAAAAAGATCGGAA	17
AAAAAAAAAAAAAAAAAAAAGATCGGAA	20
AAAAAAAAAAAAAAAAAAAAAAAAAAAAAAAAAAAAAAAAAAAAAAAAAAAAAACGGAA	51
AAAAAAAAAAAAAAAAAAAAAAAAAAAAAGAGCGAAA	29
AAAAAAAAAAAAAAAAAAAAAAAAAAAAAAATGGGAA	29
AAAAAAAAAAAAAAAAAAGATCGGAA	18
AAAAAAAAAAAAAAAAAAAAAAAAAAAAAAAAAAAAAAAAAAACGGAA	40
AAAAAAAAAAAAAAAAAAAAAACGGAA	19
AAAAAAAAAAAAAAAAAAAAAAAAAAAATCGGAA	26
AAAAAAAAAAAAAAAAAAAAAAAAAAGATCGGAA	26
AAAAAAAAAAAAAAAAAAAAAAAAAAAAAAAACGGAA	29
AAAAAAAAAAAAAAAAAAAAAAAAAAAAAAAAAAAAAAAAAAAAAAAATCGGAA	46
AAAAAAAAAAAAAAAAAAAAAAAAAAAAAAAAAAAAAAAAAAAAAAAAAAAAAAAAAAAAAAAAAAAAAAAAAAAAAAAAAAAAAAGATCAAC	85
AAAAAAAAAAAAAAAAAAAAGATCGGAA	20
AAAAAAAAAAAAAAAAAAAAAAAAAAAAAAAAAAAAAAAAAAAAAAGAGGAAA	45
AAAAAAAAAAAAAAAAAAAAAAAAAAAAAAAAAAAAAGGGGAA	35
AAAAAAAAAAAAAAAAAAAAAAAAAAAAAAAAAAAAAAAAAAGGGAA	39
AAAAAAAAAAAAAAAAAAAAAAAAAAAAAAAAAAGTGGGAA	33
AAAAAAAAAAAAAAAAAAAAAAAAAAAAAAAAAAAAAAAAAAGGGGGAA	41
AAAAAAAAAAAAAAAAAAAAAAAAAATCGAAA	24
AAAAAAAAAAAAAAAAAAAAAAAAAAAAAAAAAAAAAAAAAAAAAAAAAAAAAAGGGAA	51
AAAAAAAAAAAAAAAAAAAAGATCGGAA	20
AAAAAAAAAAAAAAAAAAAAAAAAAAAAAAAAAAAAAAAAAAAAAACGGAA	43
AAAAAAAAAAAAAAAAAAAAAAAGATCGGAA	23
AAAAAAAAAAAAAAAAAAAAAAAAAATCCGGAA	25
AAAAAAAAAAAAAAAAAAAAAAAATGGGAA	22
AAAAAAAAAAAAAAAAAAAAAAAAAAAAAAAAAAAAAAAAAAAGGGGAA	41
AAAAAAAAAAAAAAAAAAAAAAAAAAAAAAAAAAAAAAAAAAAAAAAAAAAAAAAAAAAAAAAAAAAAAAAAAAAAAAAAAAAAAAGAGAAA	84
AAAAAAAAAAAAAAAAAAGGTCGGAA	18
AAAAAAAAAAAAAAAAAAGATCGGAA	18
AAAAAAAAAAAAAAAAAAAAAAAAAAAAAAAAAAAAATGGGAA	35
AAAAAAAAAAAAAAAAAAAAAAAAAAAAAAAAAAAAGGGGAA	34
AAAAAAAAAAAAAAAAAAAAAAAAAAAAATCGGAA	27
AAAAAAAAAAAAAAAAAAAAAAAAAAAAAAAAAAAAAAAAAAAAAAAAAACAGGGAA	49
AAAAAAAAAAAAAAAAAAGATCGGAA	18
AAAAAAAAAAAAAAAAAAAAAAAAAAAAAAAAAAAAAAAAAAAAGGGAA	41
AAAAAAAAAAAAAAAAAAAAAAAAAAAAAAAAAAAAAAAAAAAACGGAA	41
AAAAAAAAAAAAAAAAAAAAAAAAAAAAATCGGAA	27
AAAAAAAAAAAAAAAAAAAGATCGGAA	19
AAAAAAAAAAAAAAAAAAAAAAAAAAAAAAAAAAAAAAAAAAAAAAAAAAAAAAAAAAAAAAAAAAAAAAAAGGGAA	69
AAAAAAAAAAAAAAAAAAAGATGGGAA	19
AAAAAAAAAAAAAAAAAAAAAAAAAAAAAAAAAGACCGAAA	33
AAAAAAAAAAAAAAAAAAAAAAAAAAAAAAAAAAAAAAAAAAAAAAATAGGAA	45
AAAAAAAAAAAAAAAAAAAAAGATCGGAA	21
AAAAAAAAAAAAAAAAAAAAAAAAAAAAAAAAAAAAAAAAAAAGGGAA	40
AAAAAAAAAAAAAAAAAAAAAAAAAAAAAAAAAAAATGGGAA	34
AAAAAAAAAAAAAAAAAAAAAAAAAAAAAAAAAAAAAAAAAAAAAAAAGAAGAAA	47
AAAAAAAAAAAAAAAAAAAGATCGGAA	19
AAAAAAAAAAAAAAAAAAAAAAAAAAAAAAAAAAAAAAGACAGAAA	38
AAAAAAAAAAAAAAAAAAAAATCGGAA	19
AAAAAAAAAAAAAAAAAAAAAAAAAATGGGAA	24
AAAAAAAAAAAAAAAAAAAAAAAAAAAAAAAAAAAAAGGGAA	34
AAAAAAAAAAAAAAAAAGATGGGAA	17
AAAAAAAAAAAAAAAAGATCGGAA	16
AAAAAAAAAAAAAAAAAAAAAAAAAAAAAAAAAAAATGGAA	33
AAAAAAAAAAAAAAAAAAAAAAAAAAAAAAAAAAAAAAAAAAAAATGGAA	42
AAAAAAAAAAAAAAAAAAAAAAGATCGGAA	22
AAAAAAAAAAAAAAAAAGATCGGAA	17
AAAAAAAAAAAAAAAAAAAAAAAAAAAAAAAAAAAAGAGAGAAA	36
AAAAAAAAAAAAAAAAAAAAAAAAAAAAAAAAAAAAAAAAAAAAAACGGAA	43
AAAAAAAAAAAAAAAAAAAAAAAAAAAAAAAAAAAAAAAAAAAAAAAAAAAAAAGGGAA	51
AAAAAAAAAAAAAAAAAAAAAAAAAAAGATCGGAA	27
AAAAAAAAAAAAAAAAAAGATCGGAA	18
AAAAAAAAAAAAAAAAAAAAAAAAAACCGGAA	24
AAAAAAAAAAAAAAAAAAAGATCGGAA	19
AAAAAAAAAAAAAAAAAAGATCGGAA	18
AAAAAAAAAAAAAAAAAAAAAAAGATCGGAA	23
AAAAAAAAAAAAAAGATCGGAA	14
AAAAAAAAAAAAAAAAAAAAAAAAAAAAAAAAAAAAAAAAAAAGGGAA	40
AAAAAAAAAAAAAAAAAAAAAAAAAAACGGAA	24
AAAAAAAAAAAAAAAAAAAAAAAAAAAAAAAAAAAAAAAAAAAAAAAAAGGGGAA	47
AAAAAAAAAAAAAAAAAAAAAAAAAAAAAAAAATGGGAA	31
AAAAAAAAAAAAAAAAAAAAAAAAAAAAAAAGATCGGAA	31
AAAAAAAAAAAAAAAAAAAATCGGAA	18
AAAAAAAAAAAAAAAAAAAAAAAATCGGAA	22
AAAAAAAAAAAAAAAAAAAAGATCGGAA	20
AAAAAAAAAAAAAAAAAAGATCGGAA	18
AAACGTCTGAA	3
AAAAAAAAAAAAAAAAAAAAAAAAAAAAAAAAAAAAAAAAAAAAAAAAAAAAAAAAAAAAAAAAAAAAAAAAATGGAA	70
AAAAAAAAAAAAAAAAAGATCGGAA	17
AAAAAAAAAAAAAAAAAGATCGGAA	17
AAAAAAAAAAAAAAAAGATCGGAA	16
AAAAAAAAAAAAAAAAAAAATCGGAA	18
AAAAAAAAAAAAAAAAAAAAAAAAAATCGGAA	24
AAAAAAAAAAAAAAAAAAAAAAAAAAAAAAAAAAAAAAAAAATGGGAA	40
AAAAAAAAAAAAAAAAAAAAAAAAAAAAAAAAAAAAAAAAACGGAA	38
AAAAAAAAAAAAAAAAAAAAAAAAAAAAAAAAAAAATCGGAA	34
AAAAAAAAAAAAAAAAAAAAAAAAAAAAAAAAAAAAAAAAAAAAAAAGGGAA	44
AAAAAAAAAAAAAAAAGATCGGAA	16
AAAAAAAAAAAAAAAAAAAATCGGAA	18
AAAAAAAAAAAAAAAAAAGATCGGAA	18
AAAAAAAAAAAAGATCGGAA	12
AAAAAAAAAAAAAAAAGATCGGAA	16
AAAAAAAAAAAAAAAAAAAAAAAAAAAAAAATTCGGAA	30
AAAAAAAAAAAAAAAAAAAAAAAAAAAAATCGGAA	27
AAAAAAAAAAAAAAAAAAGATCGGAA	18
AAAAAAAAAAAAAAAAAAAATCGGAA	18
AAAAAAAAAAAAAAAAAAGATCGGAA	18
AAAAAAAAAAAAAAAAGATCGGAA	16
AAAAAAAAAAAAAAAAAAAAAAAAAAAAAAAAAGATGGGAA	33
