## Supplemental Data Set 3 for "The *glp-1* 3ʹ untranslated region regulates germline proliferation and promotes reproductive fecundity through multiple mechanisms": hits0.gld2.CATTTAATGAATTGTAATTC.csv

>SRR1299703.442219_HWI-1KL177:81:H9E4KADXX:2:1104:3812:47776 length=151	AGGCTTTTATTACACTGTAACTGTGTTTCTTATCTTGCAAA___CATTTAATGAATTGTAATTCTTTAAAAAAAAAAAAAAAAAAAAAAAGATCGGAA___GAGCACACGTCTGAACTCCAGTCACTGACCAATCTCGTATGCCGTCTTCTGCTTGA
>SRR1299703.1053907_HWI-1KL177:81:H9E4KADXX:2:1108:6463:85022 length=151	ACAGGCTTTTATTACACTGTAACTGTGTTTCTTATCTTGCAAA___CATTTAATGAATTGTAATTCTTTAAAAAAAAAAAAAAAAAGATCGGAA___GAGCACACGTCTGAACTCCAGTCACTGACCAATCTCGTATGCCGTCTTCTGCTTGAAAAA
>SRR1299703.1635467_HWI-1KL177:81:H9E4KADXX:2:1112:9281:55966 length=151	ACAGGCTTTTATTACACTGTAACTGTGTTTCTTATCTTGCAAA___CATTTAATGAATTGTAATTCTTTAAAAAAAAAAAAAAAAAAGATCGGAA___GAGCACACGTCTGAACTCCAGTCACTGACCAATCTCGTATGCCGTCTTCTGCTTGAAAA
>SRR1299703.2311128_HWI-1KL177:81:H9E4KADXX:2:1116:5744:32462 length=151	CTCCTTTTCTTTATAACTTGTTACAATTTTTGAAATTCCCTTTTTTGACAGGCTTTTATTACACTGTAACTGTGTTTCTTATCTTGCAAA___CATTTAATGAATTGTAATTCTTTAAAAAAAAAAAAAAAAAAAAAAAAAAGATCGGAA___GAGC
>SRR1299703.2621241_HWI-1KL177:81:H9E4KADXX:2:1202:9067:31517 length=151	CTTGCAAA___CATTTAATGAATTGTAATTCTTTAAAAAAAAAAAAAAAAAAAAGATCGGAA___GAGCACACTTCTGAACCCCAGTCACTGACCAATCTCGTATGCCGTCTTCTGCTTGAAAAAAAAAAAACAAGCAAGACACAAAACATCACACC
>SRR1299703.4912553_HWI-1KL177:81:H9E4KADXX:2:1216:20367:76324 length=151	GGCTTTTATTACACTGTAACTGTGTTTCTTATCTTGCAAA___CATTTAATGAATTGTAATTCTTTAAAAAAAAAAAAAAAAAAAAAAAGATCGGAA___GAGCACACGTCTGAACTCCAGTCACTGACCAATCTCGTATGCCGTCTTCTGCTTGAA
>SRR1299703.5570414_HWI-1KL177:81:H9E4KADXX:2:2105:7279:71507 length=151	ACAGGCTTTTATTACACTGTAACTGTGTTTCTTATCTTGCAAA___CATTTAATGAATTGTAATTCTTTAGTATCAAAAAAAAAAAAAAAAAAGATCGGAA___GAGCACACGTCTGAACTCAGTCACTGACCAATCTCGTATGCCGTCTTCTGCTT
>SRR1299703.6162224_HWI-1KL177:81:H9E4KADXX:2:2109:5096:81067 length=151	ACAGGCTTTTATTACACTGTAACTGTGTTTCTTATCTTGCAAA___CATTTAATGAATTGTAATTCTTTAAAAAAAAAAAAAAAAAAGATCGGAA___GAGCACACGTCTGAACTCCAGTCACTGACCAATCTCGTATGCCGTCTTCTGCTTGAAAA
>SRR1299703.6709021_HWI-1KL177:81:H9E4KADXX:2:2113:16813:20217 length=151	ACAGGCTTTTATTACACTGTAACTGTGTTTCTTATCTTGCAAA___CATTTAATGAATTGTAATTCTTTAAAAAAAAAAAAAAAAAAAGATCGGAA___GAGCACACGTCTGAACTCCAGTCACTGACCAATCTCGTATGCCGTCTTCTGCTTGAAA
>SRR1299703.7245846_HWI-1KL177:81:H9E4KADXX:2:2116:16220:14451 length=151	ATTCCCTTTTTTGACAGGCTTTTATTACACTGTAACTGTGTTTCTTATCTTGCAAA___CATTTAATGAATTGTAATTCTTTAAAAAAAAAAAAAAAAAAAAAGATCGGAA___GAGCACACGTCTGAACTCCAGTCACTGACCAATCTCGTATGCC
>SRR1299703.8019395_HWI-1KL177:81:H9E4KADXX:2:2205:16872:46005 length=151	ACAGGCTTTTATTACACTGTAACTGTGTTTCTTATCTTGCAAA___CATTTAATGAATTGTAATTCTTTAAAAAAAAAAAAAAAAAAAGATCGGAA___AAGCACACGTCTGAACCCCAGTCACTGACCAATCCCGTATGCCGTCTTTTGCTTGAAA
>SRR1299703.8606419_HWI-1KL177:81:H9E4KADXX:2:2209:8214:48970 length=151	AGGCTTTTATTACACTGTAACTGTGTTTCTTATCTTGCAAA___CATTTAATGAATTGTAATTCTTTAAAAAAAAAAAAAAAAGATCGGAA___GAGCACACGTCTGAACTCCAGTCACTGACCAATCTCGTATGCCGTCTTCTGCTTGAAAAAAAA
>SRR1299703.9414119_HWI-1KL177:81:H9E4KADXX:2:2214:7419:29623 length=151	ATTCCCTTTTTTGACAGGCTTTTATTACACTGTAACTGTGTTTCTTATCTTGCAAA___CATTTAATGAATTGTAATTCTTTAAAAAAAAAAAAAAAAAAAAAAGATCGGAA___GAGCACACGTCTGAACTCCAGTCACTGACCAATCTCGTATGC
>SRR1299703.9725594_HWI-1KL177:81:H9E4KADXX:2:2215:6502:93688 length=151	ACAGGCTTTTATTACACTGTAACTGTGTTTCTTATCTTGCAAA___CATTTAATGAATTGTAATTCTTTAAAAAAAAAAAAAAAAAGATCGGAA___GAGCACACGTCTGAACTCCAGTCACTGACCAATCTCGTATGCCGTCTTCTGCTTGAAAAA
>SRR1299709.265756_HWI-1KL177:81:H9E4KADXX:2:1104:8323:47877 length=151	CACTGTAACTGTGTTTCTTATCTTGCAAA___CATTTAATGAATTGTAATTCTTTAAAAAAAAAAAAAAAAAAAAAAAAAAAGATCGGAA___GAGCACCCGTCTGAACTCCAGCCACTAGCTTTTCTCGTATGCCTTCTTTTGCTTGAAAAAAAAA
>SRR1299709.510067_HWI-1KL177:81:H9E4KADXX:2:1107:8517:47185 length=151	ACAGGCTTTTATTACACTGTAACTGTGTTTCTTATCTTGCAAA___CATTTAATGAATTGTAATTCTTTAGTAAAAAAAAAAAAAAAAAAGATCGGAA___GAGCACACGTCTGAACTCCAGTCACTAGCTTATCTCGTATGCCGTCTTCTGCTTGA
>SRR1299709.923161_HWI-1KL177:81:H9E4KADXX:2:1111:6289:100434 length=151	GCTTTTATTACACTGTAACTGTGTTTCTTATCTTGCAAA___CATTTAATGAATTGTAATTCTTTAAAAAAAAAAAAAAAAAAAGATCGGAA___GAGCACACGTCTGAACTCCAGTCACTAGCTTATCTCGTATGCCGTCTTCTGCTTGAAAAAAA
>SRR1299709.1132166_HWI-1KL177:81:H9E4KADXX:2:1114:1493:9318 length=151	ACAGGCTTTTATTACACTGTAACTGTGTTTCTTATCTTGCAAA___CATTTAATGAATTGTAATTCTTTAAAAAAAAAAAAAAAAAAGATCGGAA___GAGCACACGTCTGAACTCCAGTCACTAGCTTATCTCGTATGCCGTCTTCTGCTTGAAAA
>SRR1299709.1281301_HWI-1KL177:81:H9E4KADXX:2:1115:7575:47034 length=151	CCCTTTTTTGACAGGCTTTTATTACACTGTAACTGTGTTTCTTATCTTGCAAA___CATTTAATGAATTGTAATTCTTTAAAAAAAAAAAAAAAAAAAAAAAGATCGGAA___AACCACCCGTCTGAACCCAAGTCACTAGCTTTTCTCGTATGCCG
>SRR1299709.1431645_HWI-1KL177:81:H9E4KADXX:2:1116:13261:76452 length=151	ACAGGCTTTTATTACACTGTAACTGTGTTTCTTATCTTGCAAA___CATTTAATGAATTGTAATTCTTTAAAAAAAAAAAAAAGATCGGAA___GAGCACACGTCTGAACTCCAGTCACTAGCTTATCTCGTATGCCGTCTTCTGCTTGAAAAAAAA
>SRR1299709.2069190_HWI-1KL177:81:H9E4KADXX:2:1208:12388:41488 length=151	ACAGGCTTTTATTACACTGTAACTGTGTTTCTTATCTTGCAAA___CATTTAATGAATTGTAATTCTTTAAAAAAAAAAAAAAAAAAAAAAAAAAAAAAAGATCGGAA___AAGCACCCGTCTGAACCCCAGTCCCTAGTTTTTCTCGTATGCCGTT
>SRR1299709.2349332_HWI-1KL177:81:H9E4KADXX:2:1211:14632:40107 length=151	ACAGGCTTTTATTACACTGTAACTGTGTTTCTTATCTTGCAAA___CATTTAATGAATTGTAATTCTTTAGTAAAAAAAAAAAAAAAAAAAAGATCGGAA___GAGCACACGTCTGAACTCCAGTCACTAGCTTATCTCGTATGCCGTCTTCTGCTT
>SRR1299709.2552259_HWI-1KL177:81:H9E4KADXX:2:1213:3065:42138 length=151	GCTTTTATTACACTGTAACTGTGTTTCTTATCTTGCAAA___CATTTAATGAATTGTAATTCTTAAAAAAAAAAAAAAAAAAGATCGGAA___GAGCAAACGTCTGAACTCCAGTCACTAGCTTATCTCGTATGCCGTCTTCTGCTTGAAAAAAAAA
>SRR1299709.3136613_HWI-1KL177:81:H9E4KADXX:2:2103:5776:42000 length=151	CCCTTTTTTGACAGGCTTTTATTGCACTGTAACTGTGTTTCTTATCTTGCAAA___CATTTAATGAATTGTAATTCTTAAAAAAAAAAAAAAAAAGATCGGAA___GAGCACACGTCTGAACTCCAGTCACTAGCTTATCTCGTATGCCGTCTTCTG
>SRR1299709.3200499_HWI-1KL177:81:H9E4KADXX:2:2104:18457:24702 length=151	ACAGGCTTTTATTACACTGTAACTGTGTTTCTTATCTTGCAAA___CATTTAATGAATTGTAATTCTTTAGTAAAAAAAAAAAAAAAAAGATCGGAA___GAGCACACGTCTGAACTCCAGTCACTAGCTTATCTCGTATGCCGTCTTTTGCTTGAA
>SRR1299709.3235313_HWI-1KL177:81:H9E4KADXX:2:2104:15222:68432 length=151	CCCTTTTTTGACAGGCTTTTATTACACTGTAACTGTGCTTCTTATCTTGCAAA___CATTTAATGAATTGTAATTCTTTAAAAAAAAAAAAAAAAGATCGGAA___GAGCACACGTCTGAGCTCCAGTCACTAGCTTATCTCGTATGCCGTCTTGTG
>SRR1299709.4478232_HWI-1KL177:81:H9E4KADXX:2:2201:15691:73789 length=151	ACAGGCTTTTATTACACTGTAACTGTGTTTCTTATCTTGCAAA___CATTTAATGAATTGTAATTCTTTAAAAAAAAAAAAAAAAAAGATCGGAA___GAGCACACGTCTGAACTCCAGTCACTAGCTTATCTCGTATGCCGTCTTCTGCTTGAAAA
>SRR1299709.4517565_HWI-1KL177:81:H9E4KADXX:2:2202:9737:25301 length=151	ACAGGCTTTTATTACACTGTAACTGTGTTTCTTATCTTGCAAA___CATTTAATGAATTGTAATTCTTTAAAAAAAAAAAAGATCGGAA___GAGCACACGTCTGAACTCCAGTCACTAGCTTATCTCGTATGCCGTCTTCTGCTTGAAAAAAAAAA
>SRR1299709.4588178_HWI-1KL177:81:H9E4KADXX:2:2203:4774:15146 length=151	ACAGGCTTTTATTACACTGTAACTGTGTTTCTTATCTTGCAAA___CATTTAATGAATTGTAATTCTTTAGTAAAAAAAAAAAAAAAAGATCGGAA___GAGCACACGTCTGAACTCCAGCACTAGCTTATCTCGTATGCCGTCTTCTGCTTGAAAA
>SRR1299709.5410727_HWI-1KL177:81:H9E4KADXX:2:2212:19761:43692 length=151	ACTGTAACTGTGTTTCTTATCTTGCAAA___CATTTAATGAATTGTAATTCTTTAAAAAAAAAAAAAAAAAAGATCGGAA___GAGCACACGTCTGAACCCCAGTCACTAGCTTATCTCGTATGCCGTCTTCTGCTTGAAAAAAAAAAAATACACAT
>SRR1299709.5460858_HWI-1KL177:81:H9E4KADXX:2:2212:1928:92107 length=151	GCTTTTATTACACTGTAACTGTGTTTCTTATCTTGCAAA___CATTTAATGAATTGTAATTCTTAAAAAAAAAAAAAAAAAAGATCGGAA___GAGCACACGTCTGAACTCAGTCACTAGCTTATCTCGTATGCCGTCTTCTGCTTGAAAAAAAAAA
>SRR1299709.5590020_HWI-1KL177:81:H9E4KADXX:2:2214:14929:15685 length=151	GCTTTTATTACACTGTAACTGTGTTTCTTATCTTGCAAA___CATTTAATGAATTGTAATTCTTTAAAAAAAAAAAAAAAAGATCGGAA___GAGCACACGTCTGAACTCCAGTCACTAGCTTATCTCGTATGCCGTCTTCTGCTTGAAAAAAAAAA
