## Supplemental Data Set 3 for "The *glp-1* 3ʹ untranslated region regulates germline proliferation and promotes reproductive fecundity through multiple mechanisms": hits2.gld2.AGATTAAGAGTATAAGCTTT.csv

>SRR1299703.5992720_HWI-1KL177:81:H9E4KADXX:2:2108:10735:69179 length=151	GAATAATTATTGATCCAAATC___AGATTAAGAGTATAAGCTTTAAAAAAAAAAAAAAAAAAAAAAAAAAAAATCGGAA___GGCCACCCCTTTAAACCCCAGCCCCTGCCCAATCCCGTATCCCGCTTTTTCTTTAAAAAAAAAAAAAAAAAAAAA
