## Supplemental Data Set 3 for "The *glp-1* 3ʹ untranslated region regulates germline proliferation and promotes reproductive fecundity through multiple mechanisms": hits3.gld2.CATTTAATGAATTGTAATTC.csv

>SRR1299703.87585_HWI-1KL177:81:H9E4KADXX:2:1101:1969:71855 length=151	ACAGGCTTTTATTACACTGTAACTGTGTTTCTTATCTTGCAAA___CATTTAATGAATTGTAATTCTTTAAAAAAAAAAAAAAAAAAAAAAAAAAAAAAAAAAAAAAAAATGGGAA___AAACCCCCCCCCAAACCCCCCCTCCCAACCAAATCTCT
>SRR1299703.442219_HWI-1KL177:81:H9E4KADXX:2:1104:3812:47776 length=151	AGGCTTTTATTACACTGTAACTGTGTTTCTTATCTTGCAAA___CATTTAATGAATTGTAATTCTTTAAAAAAAAAAAAAAAAAAAAAAAGATCGGAA___GAGCACACGTCTGAACTCCAGTCACTGACCAATCTCGTATGCCGTCTTCTGCTTGA
>SRR1299703.731384_HWI-1KL177:81:H9E4KADXX:2:1106:18069:61010 length=151	CACCATTGCTTTCTTTTTTTTGTTTTGGATTTTTTCTTTGAAAATTCCTATTTTATATTATTGTAAAAGTCAAAGTCTCCAAAAT___CCTTTAATAATTTAATTCCATTCAAAAAAAAAAAAAAAAAGATCGGAA___GAGCACACGTCTGAACTC
>SRR1299703.769633_HWI-1KL177:81:H9E4KADXX:2:1106:6061:88001 length=151	AACTGTGTTTCTTATCTTGCAAA___CATTTAATGAATTGTAATTCTTTAAAAAAAAAAAAAAAAAAAAAAAAAAAAAAAGGACGGAA___AGACCACCCTTCTAACCCCCACCCCCTCCCCAATCCCGTATCCCCTTTTTTTTTTAAAAAAAAAAA
>SRR1299703.925843_HWI-1KL177:81:H9E4KADXX:2:1107:3882:97569 length=151	AGGCTTTTATTACACTGTAACTGTGTTTCTTATCTTGCAAA___CATTTAATGAATTGTAATTCTTTAAAAAAAAAAAAAAAAAAAAAAAAAAGTTGGAAA___GACCACACGTCGAACCCCCAGCCACTCCCCAATCCCGTATCCCCTTTTTTCTT
>SRR1299703.1053907_HWI-1KL177:81:H9E4KADXX:2:1108:6463:85022 length=151	ACAGGCTTTTATTACACTGTAACTGTGTTTCTTATCTTGCAAA___CATTTAATGAATTGTAATTCTTTAAAAAAAAAAAAAAAAAGATCGGAA___GAGCACACGTCTGAACTCCAGTCACTGACCAATCTCGTATGCCGTCTTCTGCTTGAAAAA
>SRR1299703.1139256_HWI-1KL177:81:H9E4KADXX:2:1109:18063:42666 length=151	ACAGGCTTTTATTACACTGTAACTGTGTTTCTTATCTTGCAAA___CATTTAATGAATTGTAAATCTTTAGTAAAAAAAAAAAAAAAAAAAAGATCGGAA___GAGCACACGTCTGAACTCAGTCACTGACCAATCTCGTATGCCGTCTTCTGCTTG
>SRR1299703.1200694_HWI-1KL177:81:H9E4KADXX:2:1109:12030:82343 length=151	ACAGGCTTTTATTACACTGTAACTGTGTTTCTTATCTTGCAAA___CATTTAATGAATTGTAATTCTTTAAAAAAAAAAAAAAAAAAAAAAAAAAAAAAAAAAAAAAAAAAAAAAAAAAAAAACGGAA___AAACCCCCCGTCTAACCCCCAACACC
>SRR1299703.1264366_HWI-1KL177:81:H9E4KADXX:2:1110:20255:24120 length=151	GCTTTTATTACACTGTAACTGTGTTTCTTATCTTGCAAA___CATTTAATGAATTGTAATTCTTTAAAAAAAAAAAAAAAAAAAAAAAAAAAAAGAGCGAAA___GAGCACACGCCTAACCCCCAGCCACACACCAATCTCGAATGCCCCCTTTTGC
>SRR1299703.1559641_HWI-1KL177:81:H9E4KADXX:2:1112:6032:10606 length=151	AAATTCCCTTTTTTGACAGGCTTTTATTACACTGTAACTGTGTTTCTTATCTTGCAAA___CATTTAATGAATTGTAATTCTTTAGTAAAAAAAAAAAAAAAAAAAAAAAAAAAAAAATGGGAA___AAGCCCACGCTTAAACCCCAGCCACTGACC
>SRR1299703.1635467_HWI-1KL177:81:H9E4KADXX:2:1112:9281:55966 length=151	ACAGGCTTTTATTACACTGTAACTGTGTTTCTTATCTTGCAAA___CATTTAATGAATTGTAATTCTTTAAAAAAAAAAAAAAAAAAGATCGGAA___GAGCACACGTCTGAACTCCAGTCACTGACCAATCTCGTATGCCGTCTTCTGCTTGAAAA
>SRR1299703.1910764_HWI-1KL177:81:H9E4KADXX:2:1114:17558:17390 length=151	ACAGGCTTTTATTACACTGTAACTGTGTTTCTTATCTTGCAAA___CATTTAATGAATTGTAATTCTTTAAAAAAAAAAAAAAAAAAAAAAAAAAAAAAAAAAAAAAAAAAACGGAA___AAACCACACGTCTAACCCCCAACCACTCACCAATCTC
>SRR1299703.2075672_HWI-1KL177:81:H9E4KADXX:2:1115:2840:9259 length=151	CCCTTTTTTGACAGGCTTTTATTACACTGTAACTGTGTTTCTTATCTTGCAAA___CATTTAATGAATTGTAATTCTTTAAAAAAAAAAAAAAAAAAAAAACGGAA___AGACCACCCGTCTAACCCCCAGCCCCTACCCAATCCCGTAGCCCGCTT
>SRR1299703.2258282_HWI-1KL177:81:H9E4KADXX:2:1116:17955:5853 length=151	GGCTTTTATTACACTGTAACTGTGTTTCTTATCTTGCAAA___CATTTAATGAATTGTAATTCTTTAAAAAAAAAAAAAAAAAAAAAAAAAAAATCGGAA___GAGCACACGTCTGAACTCCAGTCCCTGACCAATCTCGTATGCCGTCTTTTGCTT
>SRR1299703.2311128_HWI-1KL177:81:H9E4KADXX:2:1116:5744:32462 length=151	CTCCTTTTCTTTATAACTTGTTACAATTTTTGAAATTCCCTTTTTTGACAGGCTTTTATTACACTGTAACTGTGTTTCTTATCTTGCAAA___CATTTAATGAATTGTAATTCTTTAAAAAAAAAAAAAAAAAAAAAAAAAAGATCGGAA___GAGC
>SRR1299703.2342000_HWI-1KL177:81:H9E4KADXX:2:1116:6634:47722 length=151	GCAAA___CATTTAATGAATTGTAATTCTTTAAAAAAAAAAAAAAAAAAAAAAAAAAAAAAAACGGAA___AAGCACCCCGTCGAAACCCCATCCACTGCCCATTCCCGATTCCCGTCTTCTCTTTGAAAAAAAAAAAATAAAGAAGAAACGGGCGA
>SRR1299703.2403609_HWI-1KL177:81:H9E4KADXX:2:1116:15120:77560 length=151	GGCTTTTATTACACTGTAACTGTGTTTCTTATCTTGCAAA___CATTTAATGAATTGTAATTCTTTAAAAAAAAAAAAAAAAAAAAAAAAAAAAAAAAAAAAAAAAAAAAAAAATCGGAA___GAGCACACGTCTGAACCCCAGCCACTGACCAATC
>SRR1299703.2515480_HWI-1KL177:81:H9E4KADXX:2:1201:19427:50328 length=151	CAAA___CATTTAATGAATTGTAATTCTTTAGTAAAAAAAAAAAAAAAAAAAAAAAAAAAAAAAAAAAAAAAAAAAAAAAAAAAAAAAAAAAAAAAAAAAAAAAAAAAAAAAAAAAAAAGATCAAC___GCAAAAACTTCTAAACGTTCTAACAACT
>SRR1299703.2621241_HWI-1KL177:81:H9E4KADXX:2:1202:9067:31517 length=151	CTTGCAAA___CATTTAATGAATTGTAATTCTTTAAAAAAAAAAAAAAAAAAAAGATCGGAA___GAGCACACTTCTGAACCCCAGTCACTGACCAATCTCGTATGCCGTCTTCTGCTTGAAAAAAAAAAAACAAGCAAGACACAAAACATCACACC
>SRR1299703.2772894_HWI-1KL177:81:H9E4KADXX:2:1203:12334:46437 length=151	GGCTTTTATTACACTGTAACTGTGTTTCTTATCTTGCAAA___CATTTAATGAATTGTAATTCTTTAAAAAAAAAAAAAAAAAAAAAAAAAAAAAAAAAAAAAAAAAAAAAAGAGGAAA___ACCCCCCGTCTAACCCCCCCCCCCCCAACCAATCC
>SRR1299703.3257134_HWI-1KL177:81:H9E4KADXX:2:1206:21119:94955 length=151	CCCTACACGACGCTCTTCCGATCTAGGCTTTTATTACACTGTAACTGTGTTTCTTATCTTGCAAA___CATTTAATGAATTGTAATTCTTTAGAATAAAAAAAAAAAAAAAAAAAAAAAAAAAAAAAAAAAAAGGGGAA___GACCACCCTTTAAAC
>SRR1299703.3503303_HWI-1KL177:81:H9E4KADXX:2:1208:19997:61101 length=151	CCCTTTTTTGACAGGCTTTTATTACACTGTAACTGCGTTTCTTATCTTGCAAA___CATTTAATGAATTGTAATTCTTTAGAAAAAAAAAAAAAAAAAAAAAAAAAAAAAAAAAAAAAAAAAAGGGAA___AACCCCCCCCCTAAACCCCCACACCC
>SRR1299703.3513136_HWI-1KL177:81:H9E4KADXX:2:1208:18085:67506 length=151	ACAGGCTTTTATTACACTGTAACTGTGTTTCTTATCTTGCAAA___CATTTAATGAATTGTAATTCTTTAGTAAAAAAAAAAAAAAAAAAAAAAAAAAAAAAAAAAGTGGGAA___AGACCCCCCGTCAAACCCCCACCCCCTCCCAATTCCTTTTC
>SRR1299703.3628843_HWI-1KL177:81:H9E4KADXX:2:1209:3809:43258 length=151	CAAA___CATTTAATGAATTGTAATTCTTTAAAAAAAAAAAAAAAAAAAAAAAAAAAAAAAAAAAAAAAAAAGGGGGAA___AAACCCCCCCTCCACCCCCCCCCCCCCCACCATTCCGTGCGCCCTCTTTTTTTTAAAAAAAAAAAAGAAAAAAGG
>SRR1299703.3665348_HWI-1KL177:81:H9E4KADXX:2:1209:3625:66653 length=151	AGGCTTTTATTACACTGTAACTGTGTTTCTTATCTTGCAAA___CATTTAATGAATTGTAATTCTTTAAAAAAAAAAAAAAAAAAAAAAAAAATCGAAA___AACAACACGTCTAAACCCCAGCCACAGCCCAATCTCGAATCCCGTCTTTTGTTTA
>SRR1299703.4292463_HWI-1KL177:81:H9E4KADXX:2:1213:9100:46709 length=151	CTTGCAAA___CATTTAATGAATTGTAATTCTTTAAAAAAAAAAAAAAAAAAAAAAAAAAAAAAAAAAAAAAAAAAAAAAAAAAAAAAGGGAA___AAGACCCCCCCTCAACCCCCCCCCCCCCCCCAATTCCTTTTGCCCTTTTTTTTTTAAAAAA
>SRR1299703.4835964_HWI-1KL177:81:H9E4KADXX:2:1216:8713:39461 length=151	AGGCTTTTATTACACTGTAACTGTGTTTCTTATCTTGCAAA___CATTTAACGAATTGTAATTCTTTAAAAAAAAAAAAAAAAAAAAGATCGGAA___GAGCACACGTCTGAACTCCAGTCACTGACCAATCTCGTATGCCGTCTTCTGCTTGAAAA
>SRR1299703.4866169_HWI-1KL177:81:H9E4KADXX:2:1216:6021:54126 length=151	ACAGGCTTTTATTACACTGTAACTGTGTTTCTTATCTTGCAAA___CATTTAATGAATTGTAATTCTTTAAAAAAAAAAAAAAAAAAAAAAAAAAAAAAAAAAAAAAAAAAAAAACGGAA___AAACCACCCGTCTAACCCCCAGCCACTACCCAAC
>SRR1299703.4912553_HWI-1KL177:81:H9E4KADXX:2:1216:20367:76324 length=151	GGCTTTTATTACACTGTAACTGTGTTTCTTATCTTGCAAA___CATTTAATGAATTGTAATTCTTTAAAAAAAAAAAAAAAAAAAAAAAGATCGGAA___GAGCACACGTCTGAACTCCAGTCACTGACCAATCTCGTATGCCGTCTTCTGCTTGAA
>SRR1299703.4997321_HWI-1KL177:81:H9E4KADXX:2:2101:16525:28579 length=151	ACAGGCTTTTATTACACTGTAACTGTGTTTCTTATCTTGCAAA___CATTTAATGAATTGTAATTCTTTAGAAAAAAAAAAAAAAAAAAAAAAAAAATCCGGAA___GGCCCCCCGCTTAACCCCCGTCCCCTACCCAACTCCTATGCCGGCTTTTG
>SRR1299703.5057207_HWI-1KL177:81:H9E4KADXX:2:2101:20372:76167 length=151	AGGCTTTTATTACACTGTAACTGTGTTTCTTATCTTGCAAA___CATTTAATGAATTGTAATTCTTTAAAAAAAAAAAAAAAAAAAAAAAATGGGAA___GACCACACGTCTAAACCCCAGTCACTGACCAATCTCGTATGCCGTCTTTTGTTTGAA
>SRR1299703.5218995_HWI-1KL177:81:H9E4KADXX:2:2103:14788:5451 length=151	CTTGCAAA___CATTTAATGAATTGTAATTCTTTAGTAAAAAAAAAAAAAAAAAAAAAAAAAAAAAAAAAAAAAAAAAAAGGGGAA___AAGCACCCCTCTAAACCCCACACACTACACAACCCCGTATCCCCTCTTTTTTTTAAAAAAAAAAAAAA
>SRR1299703.5260341_HWI-1KL177:81:H9E4KADXX:2:2103:20460:37432 length=151	CTGTGTTTCTTATCTTGCAAA___CATTTAATGAATTGTAATTCTTTAGTAAAAAAAAAAAAAAAAAAAAAAAAAAAAAAAAAAAAAAAAAAAAAAAAAAAAAAAAAAAAAAAAAAAAAAAAAAAAAAAAAAAAAAGAGAAA___AAAACCAAACAC
>SRR1299703.5531430_HWI-1KL177:81:H9E4KADXX:2:2105:7033:43440 length=151	CAAA___CATTTAATGAATTGTAATTCTTTAAAAAAAAAAAAAAAAAAGGTCGGAA___GGGCACACGTCTGAACCCCAGGAACAAACCAATCTCGTATGCCGCCTTCTGCTTGAAAAAAAAAAACGATGTTCTTCGTCATTCAATGAACGATATAA
>SRR1299703.5570414_HWI-1KL177:81:H9E4KADXX:2:2105:7279:71507 length=151	ACAGGCTTTTATTACACTGTAACTGTGTTTCTTATCTTGCAAA___CATTTAATGAATTGTAATTCTTTAGTATCAAAAAAAAAAAAAAAAAAGATCGGAA___GAGCACACGTCTGAACTCAGTCACTGACCAATCTCGTATGCCGTCTTCTGCTT
>SRR1299703.5626599_HWI-1KL177:81:H9E4KADXX:2:2106:17488:13431 length=151	GCAAA___CATTTAATGAATTGTAATTCTTTAGTAAAAAAAAAAAAAAAAAAAAAAAAAAAAAAAAAAAAATGGGAA___AACCCCCCCCTTAACCCCCCCCCCCTACCCAATCTCGTTTCCCCTTTTTTTTTTAAAAAAAAAAAAAAGAACATGAG
>SRR1299703.5891538_HWI-1KL177:81:H9E4KADXX:2:2107:14163:100050 length=151	CTTGCAAA___CATTTAATGAATTGTAATTCTTTAGTAAAAAAAAAAAAAAAAAAAAAAAAAAAAAAAAAAAAGGGGAA___AGCCACCCTCTGAACCCCCGCCCCCAACCAATTCCGGTTGCCCTCTTTTTGTTTAAAAAAAAAAAAAAAAAAAAG
>SRR1299703.5958155_HWI-1KL177:81:H9E4KADXX:2:2108:14817:46196 length=151	ACAGGCTTTTATTGCACTGTAACTGTGTTTCTTATCTTGCAAA___CATTTAATGAATTGTAATTCTTTAAAAAAAAAAAAAAAAAAAAAAAAAAAAATCGGAA___AAGCACCCCCTTAAACCCCCGCCCCTCACCAATCCCGTATCCCGTTTTTT
>SRR1299703.6122377_HWI-1KL177:81:H9E4KADXX:2:2109:10714:55361 length=151	ATCTTGCAAA___CATTTAATGAATTGTAATTCTTTAGTAAAAAAAAAAAAAAAAAAAAAAAAAAAAAAAAAAAAAAAAAAAAAAAAAACAGGGAA___AAAAAAACAAAAAAAAAACAAAACAACACCCAACCCCCCTGCCCTTCTTTTTCTTAAA
>SRR1299703.6162224_HWI-1KL177:81:H9E4KADXX:2:2109:5096:81067 length=151	ACAGGCTTTTATTACACTGTAACTGTGTTTCTTATCTTGCAAA___CATTTAATGAATTGTAATTCTTTAAAAAAAAAAAAAAAAAAGATCGGAA___GAGCACACGTCTGAACTCCAGTCACTGACCAATCTCGTATGCCGTCTTCTGCTTGAAAA
>SRR1299703.6226685_HWI-1KL177:81:H9E4KADXX:2:2110:4290:23709 length=151	CTTGCAAA___CATTTAATGAATTGTAATTCTTTAGTAAAAAAAAAAAAAAAAAAAAAAAAAAAAAAAAAAAAAAAAAAAAGGGAA___AAACCACCCCTTAACCCCCCACCCCCACCCCACTCCTGTTCCCCCTTTTTTTTTAAAAAAAAAAAAAA
>SRR1299703.6643985_HWI-1KL177:81:H9E4KADXX:2:2112:5663:81346 length=151	AGGCTTTTATTACACTGTAACTGTGTTTCTTATCTTGCAAA___CATTTAATGAATTGTAATTCTTTAGTAAAAAAAAAAAAAAAAAAAAAAAAAAAAAAAAAAAAAAAAAAAACGGAA___AAGAACCCCTCTAAACCCCCCCCCCCCACCAAACT
>SRR1299703.6679435_HWI-1KL177:81:H9E4KADXX:2:2113:6708:3144 length=151	ACAGGCTTTTATTACACTGTAACTGTGTTTCTTATCTTGCAAA___CATTTAATGAATTGTAATTCTTTAAAAAAAAAAAAAAAAAAAAAAAAAAAAATCGGAA___AAACCCCCCTTTGAACCCCAGTCCCTGACCAATCTCGTATGCCCTCTTCT
>SRR1299703.6709021_HWI-1KL177:81:H9E4KADXX:2:2113:16813:20217 length=151	ACAGGCTTTTATTACACTGTAACTGTGTTTCTTATCTTGCAAA___CATTTAATGAATTGTAATTCTTTAAAAAAAAAAAAAAAAAAAGATCGGAA___GAGCACACGTCTGAACTCCAGTCACTGACCAATCTCGTATGCCGTCTTCTGCTTGAAA
>SRR1299703.6826641_HWI-1KL177:81:H9E4KADXX:2:2113:17178:87580 length=151	CAAA___CATTTAATGAATTGTAATTCTTTAGAAAGAAAAAAAAAAAAAAAAAAAAAAAAAAAAAAAAAAAAAAAAAAAAAAAAAAAAAAAAAAAAAAAAAAAAAAAAGGGAA___AACCCCCCCCCTAACCCCCCCCCCCCACCCAACCCCTTTGC
>SRR1299703.6914780_HWI-1KL177:81:H9E4KADXX:2:2114:8655:37864 length=151	CAAA___CATTTAATGAATTGTAATTCTTTAAAAAAAAAAAAAAAAAAAGATGGGAA___GAGCACCCGTCTAAACCCCAGTCACTGACCAATCTCGTATGCCGTCTTCTGCTTGAAAAAAAAAAAAAAAAAAAAGAAGACATGGTGACGTGCGTCG
>SRR1299703.7064553_HWI-1KL177:81:H9E4KADXX:2:2115:17063:20172 length=151	ACAGGCTTTTATTACACTGTAACTGTGTTTCTTATCTTGCAAA___CATTTAATGAATTGTAATTCTTTAAAAAAAAAAAAAAAAAAAAAAAAAAAAAAAAAGACCGAAA___AGGCCCCCTCCTGAACCCCAGCCCCGGACCAATCTCGTTTGCCC
>SRR1299703.7118652_HWI-1KL177:81:H9E4KADXX:2:2115:9063:48596 length=151	ACAGGCTTTTATTACACTGTAACTGTGTTTCTTATCTTGCAAA___CATTTAATGAATTGTAATTCTTTAAAAAAAAAAAAAAAAAAAAAAAAAAAAAAAAAAAAAAAAAAAAAAATAGGAA___AAAACACCCACTTAAACCCCAGACACTAACCA
>SRR1299703.7245846_HWI-1KL177:81:H9E4KADXX:2:2116:16220:14451 length=151	ATTCCCTTTTTTGACAGGCTTTTATTACACTGTAACTGTGTTTCTTATCTTGCAAA___CATTTAATGAATTGTAATTCTTTAAAAAAAAAAAAAAAAAAAAAGATCGGAA___GAGCACACGTCTGAACTCCAGTCACTGACCAATCTCGTATGCC
>SRR1299703.7487964_HWI-1KL177:81:H9E4KADXX:2:2201:14931:49235 length=151	CAGGCTTTTATTACACTGTAACTGTGTTTCTTATCTTGCAAA___CATTTAATGAATTGTAATTCTTTAGTAAAAAAAAAAAAAAAAAAAAAAAAAAAAAAAAAAAAAAAAAAAGGGAA___AGACCCCCCCCTTAACCCCAAACCCAACCCAATCC
>SRR1299703.7557480_HWI-1KL177:81:H9E4KADXX:2:2202:18243:3325 length=151	ACAGGCTTTTATTACACTGTAACTGTGTTTCTTATCTTGCAAA___CATTTAATGAATTGTAATTCTTTAAAAAAAAAAAAAAAAAAAAAAAAAAAAAAAAAAAATGGGAA___AAACCCCCGCTTAAACCCCCGCCCCTACCCAATCTCGTTTCCC
>SRR1299703.7861748_HWI-1KL177:81:H9E4KADXX:2:2204:3340:31994 length=151	ACAGGCTTTTATTACACTGTAACTGTGTTTCTTATCTTGCAAA___CATTTAATGAATTGTAATTCTTTATTAAAAAAAAAAAAAAAAAAAAAAAAAAAAAAAAAAAAAAAAAAAAAAAAGAAGAAA___AAAAAAAACACACAAACCACAAACAAA
>SRR1299703.8019395_HWI-1KL177:81:H9E4KADXX:2:2205:16872:46005 length=151	ACAGGCTTTTATTACACTGTAACTGTGTTTCTTATCTTGCAAA___CATTTAATGAATTGTAATTCTTTAAAAAAAAAAAAAAAAAAAGATCGGAA___AAGCACACGTCTGAACCCCAGTCACTGACCAATCCCGTATGCCGTCTTTTGCTTGAAA
>SRR1299703.8173767_HWI-1KL177:81:H9E4KADXX:2:2206:14917:55903 length=151	AA___CATTTAATGAATTGTAATTCTTTAAAAAAAAAAAAAAAAAAAAAAAAAAAAAAAAAAAAAAGACAGAAA___AAACAAACGTTTAACCCCCAGTCAATACCCAATTCGGAATGCCGCTTTTTCTTTAAAAAAAAAAACAACCACTATCAAAA
>SRR1299703.8241814_HWI-1KL177:81:H9E4KADXX:2:2207:1057:7874 length=151	AGGCTTTTATTACACTGTAACTGTGTTTCTTATCTTGCAAA___CATTTAATGAATTGTAATTCTTTAAAAAAAAAAAAAAAAAAAAATCGGAA___AAGCACACGTCTGAACTCCAGTCACTGCCCAATCTCGTATGCCGTCTTCTGCTTGAAAAA
>SRR1299703.8275057_HWI-1KL177:81:H9E4KADXX:2:2207:13861:30241 length=151	ACAGGCTTTTATTACACTGTAACTGTGTTTCTTATCTTGCAAA___CATTTAATGAATTGTAATTCTTTAGTAAAAAAAAAAAAAAAAAAAAAAAAAATGGGAA___AACCACCCCCTTAAACCCCCCACCCTCACCAATCTCATATGCCCCCTTTT
>SRR1299703.8301178_HWI-1KL177:81:H9E4KADXX:2:2207:18773:47743 length=151	CAAA___CATTTAATGAATTGTAATTCTTTAGAAAAAAAAAAAAAAAAAAAAAAAAAAAAAAAAAAAAAGGGAA___AAGCCACCCTTTAACCCCCCACCCTTGCCCAATCCTTTTGCCCCCTTTTTTTTTAAAAAAAAAAAAAAAAATCAAAGAAG
>SRR1299703.8463534_HWI-1KL177:81:H9E4KADXX:2:2208:18795:56075 length=151	AGGCTTTTATTACACTGTAACCGTGTTTCTTATCTTGCAAA___CATTTAATGAATTGTAATGCTTTAAAAAAAAAAAAAAAAAGATGGGAA___GAGCACACGTCTGACCCCCAGTCACTGCCCAATCTCGTATGCCGTCTTCTGTTTGAAAAAAA
>SRR1299703.8606419_HWI-1KL177:81:H9E4KADXX:2:2209:8214:48970 length=151	AGGCTTTTATTACACTGTAACTGTGTTTCTTATCTTGCAAA___CATTTAATGAATTGTAATTCTTTAAAAAAAAAAAAAAAAGATCGGAA___GAGCACACGTCTGAACTCCAGTCACTGACCAATCTCGTATGCCGTCTTCTGCTTGAAAAAAAA
>SRR1299703.9192289_HWI-1KL177:81:H9E4KADXX:2:2213:20622:4613 length=151	TAACTGTGTTTCTTATCTTGCAAA___CATTTAATGAATTGTAATTCTTTAAAAAAAAAAAAAAAAAAAAAAAAAAAAAAAAAAAATGGAA___AAACACCCCGCTTAACCCCCCTCACCAACCAAACCCCTTTCGCCCTTTTTTTTTTAAAAAAAA
>SRR1299703.9220658_HWI-1KL177:81:H9E4KADXX:2:2213:8624:20928 length=151	ACAGGCGTTTATTACACTGTAACTGTGTTTCTTATCTTGCAAA___CATTTAATGAATTGTAATTCTTTAAAAAAAAAAAAAAAAAAAAAAAAAAAAAAAAAAAAAAAAAAAAATGGAA___AGAACACCCGTTAAACCCCCAACCCCCCACAAATC
>SRR1299703.9414119_HWI-1KL177:81:H9E4KADXX:2:2214:7419:29623 length=151	ATTCCCTTTTTTGACAGGCTTTTATTACACTGTAACTGTGTTTCTTATCTTGCAAA___CATTTAATGAATTGTAATTCTTTAAAAAAAAAAAAAAAAAAAAAAGATCGGAA___GAGCACACGTCTGAACTCCAGTCACTGACCAATCTCGTATGC
>SRR1299703.9725594_HWI-1KL177:81:H9E4KADXX:2:2215:6502:93688 length=151	ACAGGCTTTTATTACACTGTAACTGTGTTTCTTATCTTGCAAA___CATTTAATGAATTGTAATTCTTTAAAAAAAAAAAAAAAAAGATCGGAA___GAGCACACGTCTGAACTCCAGTCACTGACCAATCTCGTATGCCGTCTTCTGCTTGAAAAA
>SRR1299703.9755229_HWI-1KL177:81:H9E4KADXX:2:2216:18595:9164 length=151	AA___CATTTAATGAATTGTAATTCTTTAAAAAAAAAAAAAAAAAAAAAAAAAAAAAAAAAAAAGAGAGAAA___AACCACCCCTGAAACCCCCTGACACACACCATTCCTGTGCCCCGTCTTCTGTTTAAAAAAAAAAGACACTCTCTTTTGTGAA
>SRR1299703.9903227_HWI-1KL177:81:H9E4KADXX:2:2216:13193:79479 length=151	ACAGGCTTTTATTACACTGTAACTGTGTTTCTTATCTTGCAAA___CATTTAATGAATTGTAATTCTTTAAAAAAAAAAAAAAAAAAAAAAAAAAAAAAAAAAAAAAAAAAAAAACGGAA___AAGACACCCTTTGAACCCCCACCCAAAAACAAAT
>SRR1299709.79937_HWI-1KL177:81:H9E4KADXX:2:1102:20977:8316 length=151	CAAA___CATTTAATGAATTGTAATTCTTTAGTAAAAAAAAAAAAAAAAAAAAAAAAAAAAAAAAAAAAAAAAAAAAAAAAAAAAAAGGGAA___GAACCCCCCTCTAACCCCCACCCCTTCTTTTTTTTTGTTTCCCTTTTTTTTTTTAAAAAAAA
>SRR1299709.265756_HWI-1KL177:81:H9E4KADXX:2:1104:8323:47877 length=151	CACTGTAACTGTGTTTCTTATCTTGCAAA___CATTTAATGAATTGTAATTCTTTAAAAAAAAAAAAAAAAAAAAAAAAAAAGATCGGAA___GAGCACCCGTCTGAACTCCAGCCACTAGCTTTTCTCGTATGCCTTCTTTTGCTTGAAAAAAAAA
>SRR1299709.510067_HWI-1KL177:81:H9E4KADXX:2:1107:8517:47185 length=151	ACAGGCTTTTATTACACTGTAACTGTGTTTCTTATCTTGCAAA___CATTTAATGAATTGTAATTCTTTAGTAAAAAAAAAAAAAAAAAAGATCGGAA___GAGCACACGTCTGAACTCCAGTCACTAGCTTATCTCGTATGCCGTCTTCTGCTTGA
>SRR1299709.577486_HWI-1KL177:81:H9E4KADXX:2:1108:19671:25629 length=151	TAACTGTGTTTCTTATCTTGCAAA___CATTTAATGAATTGTAATTCTTTAAAAAAAAAAAAAAAAAAAAAAAAAACCGGAA___AAGCACACGCCTAAACCCCAGTCACTAGCTTTTCTCGTATGCCCTCTTTTGTTTGAAAAAAAAAAAAAAACA
>SRR1299709.923161_HWI-1KL177:81:H9E4KADXX:2:1111:6289:100434 length=151	GCTTTTATTACACTGTAACTGTGTTTCTTATCTTGCAAA___CATTTAATGAATTGTAATTCTTTAAAAAAAAAAAAAAAAAAAGATCGGAA___GAGCACACGTCTGAACTCCAGTCACTAGCTTATCTCGTATGCCGTCTTCTGCTTGAAAAAAA
>SRR1299709.1132166_HWI-1KL177:81:H9E4KADXX:2:1114:1493:9318 length=151	ACAGGCTTTTATTACACTGTAACTGTGTTTCTTATCTTGCAAA___CATTTAATGAATTGTAATTCTTTAAAAAAAAAAAAAAAAAAGATCGGAA___GAGCACACGTCTGAACTCCAGTCACTAGCTTATCTCGTATGCCGTCTTCTGCTTGAAAA
>SRR1299709.1281301_HWI-1KL177:81:H9E4KADXX:2:1115:7575:47034 length=151	CCCTTTTTTGACAGGCTTTTATTACACTGTAACTGTGTTTCTTATCTTGCAAA___CATTTAATGAATTGTAATTCTTTAAAAAAAAAAAAAAAAAAAAAAAGATCGGAA___AACCACCCGTCTGAACCCAAGTCACTAGCTTTTCTCGTATGCCG
>SRR1299709.1431645_HWI-1KL177:81:H9E4KADXX:2:1116:13261:76452 length=151	ACAGGCTTTTATTACACTGTAACTGTGTTTCTTATCTTGCAAA___CATTTAATGAATTGTAATTCTTTAAAAAAAAAAAAAAGATCGGAA___GAGCACACGTCTGAACTCCAGTCACTAGCTTATCTCGTATGCCGTCTTCTGCTTGAAAAAAAA
>SRR1299709.1495376_HWI-1KL177:81:H9E4KADXX:2:1201:10953:45693 length=151	ACAGGCTTTTATTACACTGTAACTGTGTTTCTTATCTTGCAAA___CATTTAATGAATTGTAATTCTTTAAAAAAAAAAAAAAAAAAAAAAAAAAAAAAAAAAAAAAAAAAAGGGAA___AGACCCCCGCCTGAACCCCCGCCCCAACCTTTTTTCT
>SRR1299709.1540268_HWI-1KL177:81:H9E4KADXX:2:1202:16966:3684 length=151	CACTGTAACTGTGTTTCTTATCTTGCAAA___CATTTAATGAATTGTAATTCTTTAAAAAAAAAAAAAAAAAAAAAAAAAAACGGAA___AAGAACACGTCTAAACCCCAGTCACAAGCTTACCCCGTATCCCCCCTTCTCCTTGAAAAAAAAAAAC
>SRR1299709.1717015_HWI-1KL177:81:H9E4KADXX:2:1204:2633:26748 length=151	CAAA___CATTTAATGAATTGTAATTCTTTAGTAAAAAAAAAAAAAAAAAAAAAAAAAAAAAAAAAAAAAAAAAAAAAAAAAGGGGAA___AACCCCCCGTCAAACCCCCACCCACTTTTTTTTCTCTTTTCCCCTTTTTTTTTTAAAAAAAAAAAA
>SRR1299709.2014809_HWI-1KL177:81:H9E4KADXX:2:1207:19992:79537 length=151	ACAGGCTTTTATTACACTGTAACTGTGTTTCTTATCTTGCAAA___CATTTAATGAATTGTAATTCTTTAAAAAAAAAAAAAAAAAAAAAAAAAAAAAAAAATGGGAA___GACCACACGTCTGAACCCCAGTCACTAGTTTTTCTCGTATCCCGTT
>SRR1299709.2069190_HWI-1KL177:81:H9E4KADXX:2:1208:12388:41488 length=151	ACAGGCTTTTATTACACTGTAACTGTGTTTCTTATCTTGCAAA___CATTTAATGAATTGTAATTCTTTAAAAAAAAAAAAAAAAAAAAAAAAAAAAAAAGATCGGAA___AAGCACCCGTCTGAACCCCAGTCCCTAGTTTTTCTCGTATGCCGTT
>SRR1299709.2095059_HWI-1KL177:81:H9E4KADXX:2:1208:4066:69722 length=151	CCCTTTTTTGACAGGCTTTTATTACACTGTAACTGTGTTTCTTATCTTGCAAA___CATTTAATGAATTGTAATTCTTTAAAAAAAAAAAAAAAAAAAATCGGAA___GAGCACACGTCTGAACTCCAGTCACTAGCTTATCTCGTATGCCGTCTTC
>SRR1299709.2186708_HWI-1KL177:81:H9E4KADXX:2:1209:4769:69493 length=151	TAACTGTGTTTCTTATCTTGCAAA___CATTTAATGAATTGTAATTCTTTAAAAAAAAAAAAAAAAAAAAAAAATCGGAA___GAGCCCACGTCTAAACCCCAGTCACTAGCTTTTCTCGTATGCCGTCTTTTGCTTGAAAAAAAAAAAATTATTCT
>SRR1299709.2349332_HWI-1KL177:81:H9E4KADXX:2:1211:14632:40107 length=151	ACAGGCTTTTATTACACTGTAACTGTGTTTCTTATCTTGCAAA___CATTTAATGAATTGTAATTCTTTAGTAAAAAAAAAAAAAAAAAAAAGATCGGAA___GAGCACACGTCTGAACTCCAGTCACTAGCTTATCTCGTATGCCGTCTTCTGCTT
>SRR1299709.2552259_HWI-1KL177:81:H9E4KADXX:2:1213:3065:42138 length=151	GCTTTTATTACACTGTAACTGTGTTTCTTATCTTGCAAA___CATTTAATGAATTGTAATTCTTAAAAAAAAAAAAAAAAAAGATCGGAA___GAGCAAACGTCTGAACTCCAGTCACTAGCTTATCTCGTATGCCGTCTTCTGCTTGAAAAAAAAA
>SRR1299709.2679389_HWI-1KL177:81:H9E4KADXX:2:1214:10622:61570 length=151	TTTCTTATCTTGCAAA___CATTTAATGAATTGTAATTCTTTAAAAAAAAAAAAAAAAAAAAAAAAAAAAAAAAAAAAAAAAAAAAAAAAAAAAAAAAAAAAAAAAAAAAAAAAATGGAA___AAGAACCCCCCTTAAACCCCATAATTCTTTTTTT
>SRR1299709.3136613_HWI-1KL177:81:H9E4KADXX:2:2103:5776:42000 length=151	CCCTTTTTTGACAGGCTTTTATTGCACTGTAACTGTGTTTCTTATCTTGCAAA___CATTTAATGAATTGTAATTCTTAAAAAAAAAAAAAAAAAGATCGGAA___GAGCACACGTCTGAACTCCAGTCACTAGCTTATCTCGTATGCCGTCTTCTG
>SRR1299709.3200499_HWI-1KL177:81:H9E4KADXX:2:2104:18457:24702 length=151	ACAGGCTTTTATTACACTGTAACTGTGTTTCTTATCTTGCAAA___CATTTAATGAATTGTAATTCTTTAGTAAAAAAAAAAAAAAAAAGATCGGAA___GAGCACACGTCTGAACTCCAGTCACTAGCTTATCTCGTATGCCGTCTTTTGCTTGAA
>SRR1299709.3235313_HWI-1KL177:81:H9E4KADXX:2:2104:15222:68432 length=151	CCCTTTTTTGACAGGCTTTTATTACACTGTAACTGTGCTTCTTATCTTGCAAA___CATTTAATGAATTGTAATTCTTTAAAAAAAAAAAAAAAAGATCGGAA___GAGCACACGTCTGAGCTCCAGTCACTAGCTTATCTCGTATGCCGTCTTGTG
>SRR1299709.3478539_HWI-1KL177:81:H9E4KADXX:2:2107:14167:64863 length=151	AAATTCCCTTTTTTGACAGGCTTTTATTACACTGTAACTGTGTTTCTTATCTTGCAAA___CATTTAATGAATTGTAATTCTTTAGTATCAAAAAAAAAAAAAAAAAAAATCGGAA___GAGCACACGTCTGAACTCCAGCCCCAACCTTATCCCGA
>SRR1299709.3539208_HWI-1KL177:81:H9E4KADXX:2:2108:2868:35749 length=151	AGGCTTTTATTACACTGTAACTGTGTTTCTTATCTTGCAAA___CATTTAATGAATTGTAATTCTTTAAAAAAAAAAAAAAAAAAAAAAAAAATCGGAA___GGGCACACGTCTGAACCCCAGTCACAAGCTTTTTTCGTATGCCGTCTTTTGCTTG
>SRR1299709.4144055_HWI-1KL177:81:H9E4KADXX:2:2114:2540:62372 length=151	GGCTTTTATTACACTGTAACTGTGTTTCTTATCTTGCAAA___CATTTAATGAATTGTAATTCTTTAAAAAAAAAAAAAAAAAAAAAAAAAAAAAAAAAAAAAAAAAATGGGAA___AACCCCACGTTTAAACCCCAGCCAATAGTTTTTCTCGTAG
>SRR1299709.4228000_HWI-1KL177:81:H9E4KADXX:2:2115:3213:38786 length=151	ACAGGCTTTTATTACACTGTAACTGTGTTTCTTATCTTGCAAA___CATTTAATGAATTGTAATTCTTTAAAAAAAAAAAAAAAAAAAAAAAAAAAAAAAAAAAAAAAAACGGAA___AAACCAAACTCTTAAACCCCAGCCACAGCTTTTTTCCTT
>SRR1299709.4325385_HWI-1KL177:81:H9E4KADXX:2:2116:1670:23263 length=151	ACAGGCTTTTATTACACTGTAACTGTGTTTCTTATCTTGCAAA___CATTTAATGAATTGTAATTCTTTAAAAAAAAAAAAAAAAAAAAAAAAAAAAAAAAAAAATCGGAA___AAGCACACGTCTGAACTCCAGTCCCTAGCTTTTTTCGTATGCC
>SRR1299709.4353448_HWI-1KL177:81:H9E4KADXX:2:2116:11685:46150 length=151	CAAA___CATTTAATGAATTGTAATTCTTTAAAAAAAAAAAAAAAAAAAAAAAAAAAAAAAAAAAAAAAAAAAAAAAGGGAA___AACCCCCCCCTGAAACCCCCGTCCCTAGCTTTTTCCCTTTGCCCTCTTTTGTTTAAAAAAAAAAAAAAAAAA
>SRR1299709.4454877_HWI-1KL177:81:H9E4KADXX:2:2201:18879:43850 length=151	CCCTTTTTTGACAGGCTTTTATTACACTGTAACTGTGTTTCTTATCTTGCAAA___CATTTAATGGATTGTAATTCTTTAAAAAAAAAAAAAAAAGATCGGAA___GAGCACACGTCTGAACTCCAGTCACTAGCTTATCTCGTATGCCGTCTTCTG
>SRR1299709.4473701_HWI-1KL177:81:H9E4KADXX:2:2201:19014:68057 length=151	ACAGGCTTTTATTACACTGTAACTGTGTTTCTTATCTTGCAAA___CATTTAATGAATTGTAATTCTTTAAAAAAAAAAAAAAAAAAAATCGGAA___GAGCACACGTCTGAACTCCAGTCACTAGCTTATCTCGTATGCCGTCTTTTGCTTAAAAA
>SRR1299709.4478232_HWI-1KL177:81:H9E4KADXX:2:2201:15691:73789 length=151	ACAGGCTTTTATTACACTGTAACTGTGTTTCTTATCTTGCAAA___CATTTAATGAATTGTAATTCTTTAAAAAAAAAAAAAAAAAAGATCGGAA___GAGCACACGTCTGAACTCCAGTCACTAGCTTATCTCGTATGCCGTCTTCTGCTTGAAAA
>SRR1299709.4517565_HWI-1KL177:81:H9E4KADXX:2:2202:9737:25301 length=151	ACAGGCTTTTATTACACTGTAACTGTGTTTCTTATCTTGCAAA___CATTTAATGAATTGTAATTCTTTAAAAAAAAAAAAGATCGGAA___GAGCACACGTCTGAACTCCAGTCACTAGCTTATCTCGTATGCCGTCTTCTGCTTGAAAAAAAAAA
>SRR1299709.4588178_HWI-1KL177:81:H9E4KADXX:2:2203:4774:15146 length=151	ACAGGCTTTTATTACACTGTAACTGTGTTTCTTATCTTGCAAA___CATTTAATGAATTGTAATTCTTTAGTAAAAAAAAAAAAAAAAGATCGGAA___GAGCACACGTCTGAACTCCAGCACTAGCTTATCTCGTATGCCGTCTTCTGCTTGAAAA
>SRR1299709.4853645_HWI-1KL177:81:H9E4KADXX:2:2206:8914:40000 length=151	GGCTTTTATTACACTGTAACTGTGTTTCTTATCTTGCAAA___CATTTAATGAATTGTAATTCTTTAAAAAAAAAAAAAAAAAAAAAAAAAAAAAAATTCGGAA___AACCCCCCTCTTAACCCCCAGCCACTACTTTTTCCCGTACCCCGTTTTTT
>SRR1299709.5302766_HWI-1KL177:81:H9E4KADXX:2:2211:9178:34952 length=151	GCTTTTATTACACTGTAACTGTGTTTCTTATCTTGCAAA___CATTTAATGAATTGTAATTCTTTAAAAAAAAAAAAAAAAAAAAAAAAAAAAATCGGAA___AAGCCCACGTTTGAACCCCAGTCACAAGCTTTTTTCTTTTGCCCTTTTTTGTTT
>SRR1299709.5410727_HWI-1KL177:81:H9E4KADXX:2:2212:19761:43692 length=151	ACTGTAACTGTGTTTCTTATCTTGCAAA___CATTTAATGAATTGTAATTCTTTAAAAAAAAAAAAAAAAAAGATCGGAA___GAGCACACGTCTGAACCCCAGTCACTAGCTTATCTCGTATGCCGTCTTCTGCTTGAAAAAAAAAAAATACACAT
>SRR1299709.5450613_HWI-1KL177:81:H9E4KADXX:2:2212:19851:82237 length=151	ACAGGCTTTTATTACACTGTAACTGTGTTTCTTATCTTGCAAA___CATTTAATGAATTGTAATTCTTTAAAAAAAAAAAAAAAAAAAATCGGAA___GAGCACACGTCTGAACTCCAGTCACTAGCTTATCTCGTATGCCGTCTTCTGCTTGAAAA
>SRR1299709.5460858_HWI-1KL177:81:H9E4KADXX:2:2212:1928:92107 length=151	GCTTTTATTACACTGTAACTGTGTTTCTTATCTTGCAAA___CATTTAATGAATTGTAATTCTTAAAAAAAAAAAAAAAAAAGATCGGAA___GAGCACACGTCTGAACTCAGTCACTAGCTTATCTCGTATGCCGTCTTCTGCTTGAAAAAAAAAA
>SRR1299709.5590020_HWI-1KL177:81:H9E4KADXX:2:2214:14929:15685 length=151	GCTTTTATTACACTGTAACTGTGTTTCTTATCTTGCAAA___CATTTAATGAATTGTAATTCTTTAAAAAAAAAAAAAAAAGATCGGAA___GAGCACACGTCTGAACTCCAGTCACTAGCTTATCTCGTATGCCGTCTTCTGCTTGAAAAAAAAAA
>SRR1299709.5686952_HWI-1KL177:81:H9E4KADXX:2:2215:9213:3705 length=151	CAAA___CATTTAATGAATTGTAATTCTTTAAAAAAAAAAAAAAAAAAAAAAAAAAAAAAAAAGATGGGAA___GACCCCCCTCCTGAACCCCAGCCATTACCTTTTCTCTTATGCCGCTTTCTGTTTGAAAAAAAAAAACGAGTCGTATGATGGCG
