## Supplemental Data Set 3 for "The *glp-1* 3ʹ untranslated region regulates germline proliferation and promotes reproductive fecundity through multiple mechanisms": hits3.gld2.TCCTTTTCTTTATAACTTGT.csv

>SRR1299703.8896969_HWI-1KL177:81:H9E4KADXX:2:2211:10335:30323 length=151	GTTAAATTTTAATAGTGTAGTAGTTTTAATTTT___TACTTTTTTTATAATTTGTTAAAAAAAGAAAAAAAAAAAGATCGGAA___GAGCACCCGTCTGAACCCCAGTCACTGACCAATCTCGTATGCCGTCTTCTGCTTGAAAAAAAAAAAAAAAA
>SRR1299709.3397902_HWI-1KL177:81:H9E4KADXX:2:2106:4981:69493 length=151	TACCATAGATAAATATGTATATAATCGTTGTGTATTGCAAAAGAAAATAAAT___TCCTTTTTTTTAACTTATAAAAAAAAAAAAAAAAAGATCGGAA___GAGCACACGTCTGAACTCCAGTCACTAGCTTATCTCGTATGCCGTCTTCTGCTTGA
