## Supplemental Data Set 3 for "The *glp-1* 3ʹ untranslated region regulates germline proliferation and promotes reproductive fecundity through multiple mechanisms": gld3.0.output.CATTTAATGAATTGTAATTC.csv

AAAAAAAAAAAAAAAAAGATCGGAA	17
AAAAAAAAAAAAAAAAAAAAAAAAAAAAAAGATCGGAA	30
AAAAAAAAAAAAAAAAAAAAGATCGGAA	20
AAAAAAAAAAAAAAAGATCGGAA	15
AAAAAAAAAAAAAAAAGATCGGAA	16
AAAAAAAAAAAAAAAAAGATCGGAA	17
AAAAAAAAAAAAAAAAAGATCGGAA	17
AAAAAAAAAAAAAAAAAAAAAGATCGGAA	21
AAAAAAAAAAAAAAAAAAGATCGGAA	18
AAAAAAAAAAAAAAAAAAGATCGGAA	18
AAAAAAAAAAAAAAAAAAGATCGGAA	18
AAAAAAAAAAAAAAAAAAAAAAGATCGGAA	22
AAAAAAAAAAAAAAAAAAGATCGGAA	18
AAAAAAAAAAAAAAAAAGATCGGAA	17
AAAAAAAAAAAAAAAAAAAAAAAGATCGGAA	23
AAAAAAAAAAAAAAAAAAAAAAAAAAAAAAAGATCGGAA	31
AAAAAAAAAAAAAAAAAAAAAAAAAAAAGATCGGAA	28
AAAAAAAAAAAAAAAAAAAAAGATCGGAA	21
AAAAAAAAAAAAAAAAAGATCGGAA	17
AAAAAAAAAAAAAAAAAAAAGATCGGAA	20
AAAAAAAAAAAAAAAAAAAAAAAAAAAGATCGGAA	27
AAAAAAAAAAAAAAGATCGGAA	14
AAAAAAAAAAAAAAAAAAGATCGGAA	18
AAAAAAAAAAAAAAAAAGATCGGAA	17
AAAAAAAAAAAAAAAAAAAAAAAAGATCGGAA	24
AAAAAAAAAAAAAAAAAAGATCGGAA	18
AAAAAAAAAAAAAAAAAAAAAAAAAAAAGATCGGAA	28
AAAAAAAAAAAAAAAAAAAAAAAAGATCGGAA	24
AAAAAAAAAAAAAAAAAGATCGGAA	17
AAAAAAAAAAAAAAAAAAAAAAAAGATCGGAA	24
AAAAAAAAAAAAAAAAAAAAAAAAGATCGGAA	24
AAAAAAAAAAAAAAAAAAAGATCGGAA	19
AAAAAAAAAAAAAAAAAGATCGGAA	17
AAAAAAAAAAAAAAAAAAAAAGATCGGAA	21
AAAAAAAAAAAAAAAAAAGATCGGAA	18
AAAAAAAAAAAAAAAAAGATCGGAA	17
AAAAAAAAAAAAAAAAAGATCGGAA	17
AAAAAAAAAAAAAAAAAAAGATCGGAA	19
AAAAAAAAAAAAAAAAAAAAAAAAGATCGGAA	24
AAAAAAAAAAAAAAAAAGATCGGAA	17
AAAAAAAAAAAAAAAAAAAAAAAAAAAAAAAGATCGGAA	31
AAAAAAAAAAAAAAAAAAGATCGGAA	18
AAAAAAAAAAAAAAAAAAAAAAAAAAGATCGGAA	26
AAAAAAAAAAAAAAAAAAGATCGGAA	18
AAAAAAAAAAAAAAAAAGATCGGAA	17
AAAAAAAAAAAAAAGATCGGAA	14
AAAAAAAAAAAAAAAAAAGATCGGAA	18
AAAAAAAAAAAAAAAAAAAAAAAAAGATCGGAA	25
AAAAAAAAAAAAAAAAAAGATCGGAA	18
AAAAAAAAAAAAAAAAAAGATCGGAA	18
AAAAAAAAAAAAAAAAAAAAAAAAAAAGATCGGAA	27
