## Supplemental Data Set 3 for "The *glp-1* 3ʹ untranslated region regulates germline proliferation and promotes reproductive fecundity through multiple mechanisms": gld3.2.output.CATTTAATGAATTGTAATTC.csv

AAAAAAAAAAAAAAAAAAAAAAAAAGATGGAAA	25
AAAAAAAAAAAAAAAAAAAAAAAAAAAAATCGGAA	27
AAAAAAAAAAAAAAAAAGATCGGAA	17
AAAAAAAAAAAAAAAAAAAAAAAAAAAAAAGATCGGAA	30
AAAAAAAAAAAAAAAAAGATCGAAA	17
AAAAAAAAAAAAAAAAAAAAGATCGGAA	20
AAAAAAAAAAAAAAAAAAAAAAAAAAAAAAAAAAAAAAAAAATCGGAA	40
AAAAAAAAAAAAAAAAAAAAAAAAAAAAATCGGAA	27
AAAAAAAAAAAAAAAGATCGGAA	15
AAAAAAAAAAAAAAAAAAAAAAAAAAAAATCGGAA	27
AAAAAAAAAAAAAAAAAAAAAGAGGGGAA	21
AAAAAAAAAAAAAAAAGATCGGAA	16
AAAAAAAAAAAAAAAAAGATCGGAA	17
AAAAAAAAAAAAAAAAAAAATCGGAA	18
AAAAAAAAAAAAAAAAAAAAAAAAAAAAAAAAAAAATCGGAA	34
AAAAAAAAAAAAAAAAAGATCGGAA	17
AAAGAAAAAAAAAAAAAAAAAAAAAGATCGGAA	25
AAAAAAAAAAAAAAAAAAAAAAAAAAAAAAAAAAATCGGAA	33
AACAAAAAAAAAAAAAAAAAAGATCGGAA	21
AAAAAAAAAAAAAAAAAAAAAAAAAAATCGGAA	25
AAAAAAAAAAAAAAAAAAAATCGGAA	18
AAAAAAAAAAAAAAAAAAAAAAAAAAAAAAAAAAAAAAAAAAAAAAAGAGGGAA	46
AAAAAAAAAAAAAAAAAAGATCGGAA	18
AAAAAAAAAAAAAAAAAAGATCGGAA	18
AAAAAAAAAAAAAAAAAAAAAAGATCGGAA	22
AAAAAAAAAAAAAAAAAAAAAAAAAAGATCGGAA	26
AAAAAAAAAAAAAAAAAAGATCGGAA	18
AAAAAAAAAAAAAAAAAGATCGGAA	17
AAAAAAAAAAAAAAAAAAAAAAAGATCGGAA	23
AAAGAAAAAAAAAAAAAAAAAAAAAAAAAAAAAAAGATCGGAA	35
AAAAAAAAAAAAAAAAAAAAAAAAAAAAGATCGGAA	28
AAAAAAAAAAAAAAAAAAAAAGATCGGAA	21
AAAAAAAAAAAAAAAAAGATCGGAA	17
AAAAAAAAAAAAAAAAAAAAGATCGGAA	20
AAAAAAAAAAAAAAAAAAAAAAAAAAAGATCGGAA	27
AAAAAAAAAAAAAAGATCGGAA	14
AAAAAAAAAAAAAAAAAAAATCGGAA	18
AAAAAAAAAAAAAAAAAAGATCGGAA	18
AAAAAAAAAAAAAAAAAGATCGGAA	17
AAAAAAAAAAAAAAAAAAAAAAAAAAATCGGAA	25
AAAAAAAAAAAAAAAAAAAAAAAAGGTCGAAA	24
AAAAAAAAAAAAAAAAAAAAAAAAGATCGGAA	24
AAAAAAAAAAAAAAAAAAATTCGGAA	18
AAAAAAAAAAAAAAAAAAGATCGGAA	18
AAAAAAAAAAAAAAAAAAAAAAAAAAAAAAAAAAGATGGGAA	34
AAAAAAAAAAAAAAAAAAAAAAAAAAAAGATCGGAA	28
AAAAAAAAAAAAAAAAAAAAAAAAGATCGGAA	24
AAAAAAAAAAAAAAAAAGATCGGAA	17
AAAAAAAAAAAAAAAAAAAAAAAAAAAAAAAAAAAAAATCGGAA	36
AAAAAAAAAAAAAAAAAAAAAAAAAAAAAAATTCGGAA	30
AAAAAAAAAAAAAAAAAAAAAAAAGATCGGAA	24
AAAAAAAAAAAAAAAAAAAAAAAAGATCGGAA	24
AAAAAAAAAAAAAAAAAAAGATCGGAA	19
AAAAAAAAAAAAAAAAAAAATCGGAA	18
AAAAAAAAAAAAAAAAAAAAAAAAAAAAAAAAAAAAAAAAAGAGGGGAA	41
AAAAAAAAAAAAAAAAAAAAAAAAAAAAAAAAAAAAAAAAAAAAAAAAAAAAAAAAAAAAAAAAAAAAAAAAAAAAGAAGGAA	75
AAAAAAAAAAAAAAAAAGATCGGAA	17
AAAAAAAAAAAAAAAAAAAAAGATCGGAA	21
AAAAAAAAAAAAAAAAAAAAAAAAAGATCGGAA	25
AAAAAAAAAAAAAAAAAAGATCGGAA	18
AAAAAAAAAAAAAAAAAGATCGGAA	17
AAAAAAAAAAAAAAAAAGATCGGAA	17
AAAAAAAAAAAAAAAAAAAGATCGGAA	19
AAAAAAAAAAAAAAAAAAAAAAAAAAAAAAAAAAAAGAGGGGAA	36
AAAAAAAAAAAAAAAAAATCGGAA	16
AAAAAAAAAAAAAAAAAAAAAAAAAAAAAAAAATCGGAA	31
AAAAAAAAAAAAAAAAAAAAAAAAGATCGGAA	24
AAAAAAAAAAAAAAAAAAGATCGGATGA	20
AAAAAAAAAAAAAAAAAGATCGGAA	17
AAAAAAAAAAAAAAAAAAAAAAAAAAAAAAAGATCGGAA	31
AAAAAAAAAAAAAAAAAAGATCGGAA	18
AAAAAAAAAAAAAAAAAAAAAAAAAAGATCGGAA	26
AAAAAAAAAAAAAAAAAAGATCGGAA	18
AAAAAAAAAAAAAAAAAGATCGGAA	17
AAAAAAAAAAAAAAGATCGGAA	14
AAAAAAAAAAAAAAAAAAAAAAAAAAAAAATCGGAA	28
AAAAAAAAAAAAAAAAAAAAAAAAAAAATCGGAA	26
AAAAAAAAAAAAAAAAAAGATCGGAA	18
AAAAAAAAAAAAAAAAAAAAAAAAAGATCGGAA	25
AAAAAAAAAAAAAAAAAAGATCGGAA	18
AAAAAAAAAAAAAAAAAAAAAAAAAAATCGGAA	25
AAAAAAAAAAAAAAAAAAGATCGGAA	18
AAAAAAAAAAAAAAAAAAAAATCGGAA	19
AAAAAAAAAAAAAAAAAAAAAAAAAAAGATCGGAA	27
