## Supplemental Data Set 3 for "The *glp-1* 3ʹ untranslated region regulates germline proliferation and promotes reproductive fecundity through multiple mechanisms": gld3.3.output.CATTTAATGAATTGTAATTC.csv

AAAAAAAAAAAAAAAAAAAAAAAAAAAAAAAAAAAAAAAAAAAAAAAAAAAACGGAA	49
AAAAGTCAAA	2
AAAAAAAAAAAAAAAAAAAAAGATCGGAA	21
AAAAAAAAAAAAAAAAAAAAAAAAAAAAAAAAAAAAAAAAAAAAAAAAACGGAA	46
AAAAAAAAAAAAAAAAAAAAAAAAAAAAAAAAAAAAAAAAAAAAAAAAAAGAAGAAA	49
AAAAAAAAAAAAAAAAAAAAAAAAAAAAAAAAAAAAAAAAGGGAA	37
AAAAAAAAAAAAAAAAAAAAAAAAAAAAAAAAAAAAAAAAAGGGGAA	39
AAAAAAAAAAAAAAAAAAAAAAAAAGATGGAAA	25
AAAAAAAAACCGGAA	7
AAAAAAAAAAAAAAAAAAAAAAAAAAAAAAAAAAAAAAAAAAAAAAGAAAGAAA	46
AAAAAAAAAAAAAAAAAAAAAAAAAAAAATCGGAA	27
AAAAAAAAAAAAAAAAAAAAAAAAAAAAAAAAAAAATGGGAA	34
AAAAAAAAAAAAAAAAAAAAAAAAAAAAAAAAAAAAAAAAAAAAAAAAAAAAAAAAAAAAAAAAAGGGAA	62
AAAAAAAAAAAAAAAAAAAAAAAAAAAAAAAAAAAAATGGAA	34
AAAAAAAAAAAAAAAAAGATCGGAA	17
AAAAAAAAAAAAAAAAAAAAAAAAAAAAAAGATCGGAA	30
AAAAAAAAAAAAAAAAAGATCGAAA	17
AAAAAAAAAAAAAAAAAAAAAAAAAAAAAAAAAAAAAAAAAAAACCGGAA	42
AAAAAAAAAAAAAAAAAAAAAAAAAAAAAAAAAAAAACCGGAA	35
AAAAAAAAAAAAAAAAAAAAAAAAAAAAAAAAAAAAAAAAAAAAAAAAAAAAAAAAAAAAAAAAAAAAAAAAAAAAAGAGAAA	75
AAAAAAAAAAAAAAAAAAAAGATCGGAA	20
AAAAAAAAAAAAAAAAAAAAAAAAAAAAAAAAAAACGGAA	32
AAAAAAAAAAAAAAAAAAAAAAAAAAAAAAAAAAAAAAAAAAAAAAAAAAAAAAAAAAAAAAAAAAAAAAAAAAAGAAAGAAA	75
AAAAAAAAAAAAAAAAAAAAAAAAAAAAAAAAAAAAAAAATGGGAA	38
AAAAAAAAAAAAAAAAAAAAAAAAAAAAAAAAAAAAAAAAAAAAGGGAA	41
AAAAAAAAAAAAAAAAAAAAAAAAAAAAAAAAAAAAAAAAAAAAAAAGGGAA	44
AAAAAAAAAAAAAAAAAAAAAAAAAAAAAAAAAAAAAAAAAAAAAAAAAAAAAAAAAAAAGAAGAAA	59
AGAAAAAAAAAAAAAAAAAAAAAAAAAAAAAAAAAAAAAAAAAATCGGAA	42
AAAAAAAAAAAAAAAAAAAAAAAAAAAAAAAAAAAAAGGGAA	34
AAAAAAAAAAAAAAAAAAAGAAAGAAA	19
AAAAAAAAAAAAAAAAAAAAAAAAAAAAAAAAAAAAAAAAAAAAACGGAA	42
AAAAAAAAAAAAAAAAAAAAAAAAAAAAAAAAAAAAAAAAAAAAAAAAAGAGAAA	47
AAAAAAAAAAAAAAAAAAAAAAAAAAAAAAAAAAATGGGAA	33
AAAAAAAAAAAAAAAAAAAAAAAAAAAAATCGGAA	27
AAAAAAAAAAAAAAAGATCGGAA	15
AAAAAAAAAAAAAAAAAAAAAAAAAAATCGGGAA	26
AAAAAAAAAAAAAAAAAAAAAAAAAAAAAAAAAAAAAAAAAAAAAAAAAAAAAGGGAA	50
AAAAAAAAAAAAAAAAAAAAAAAAAAAAAAAAAAAAAAAAAAGGGAA	39
AAAAAAAAAAAAAAAAAAAAAAAAAAAAAAAAGGGAA	29
AAAAAAAAAAAAAAAAAAAAAAAAAAAAATCGGAA	27
AAAAAAAAAAAAAAAAAAAAAAAAAAAAAAAAAAATGGGAA	33
AAAAAAAAAAAAAAAAAAAAAAAAAAAAAAAAAAAAGGGAA	33
AAAAAAAAAAAAAAAAAAAAAGAGGGGAA	21
AAAAAAAAAAAAAAAAGATCGGAA	16
AAAAAAAAAAAAAAAAAGATCGGAA	17
AAAAAAAAAAAAAAAAAAAATCGGAA	18
AAAAAAAAAAAAAAAAAAAAAAAAAAAAAAAAAAAATCGGAA	34
AAAAAAAAAAAAAAAAAAAAAAAAAAAAAAAAAAAAAAAAAAAAAAAAAAAAAAAAAAAAAGGGAA	58
AAAAAAAAAAAAAAAAAAAAAAAAAAAAAAAAAAAAAAAAAAAATGGAA	41
AAAAAAAAAAAAAAAAAAAAAAAAAAAAAAAAAAAAAAAATGGGAA	38
AAAAAAAAAAAAAAAAAAAAAAAAAAAAAAAAAAAAAAAAAAAAAAAAAAAAAAAAAAGGGAA	55
AAAAAAAAAAAAAAAAAGATCGGAA	17
AAAAAAAAAAAAAAAAAAAAAAAAAAAAAAAAAAAAAAAAAAAAAAGGGAA	43
AAAGAAAAAAAAAAAAAAAAAAAAAGATCGGAA	25
AAAAAAAAAAAAAAAAAAAAAAACCGGAA	21
AAAAAAAAAAAAAAAAAAAAAAAAAAAAAAAAAAATCGGAA	33
AAAAAAAAAAAAAAAAAAAAAAAAAAAAAAAAAAAAAAAAAAAAAAAAAAAAAAGGGGAA	52
AACAAAAAAAAAAAAAAAAAAGATCGGAA	21
AAAAAAAAAAAAAAAAAAAAAAAAAAATCGGAA	25
AAAAAAAAAAAAAAAAAAAAAAAAAAAAAAAAAAAAAAAAAAAGGGGAA	41
AAAAAAAAAAAAAAAAAAAATCGGAA	18
AAAAAAAAAAAAAAAAAAAAAAAAAAAAAAAAAAAAAAAAAAAAAAAGAGGGAA	46
AAAAAAAAAAAAAAAAAAAAAAAAAAAAAAAAAAAAAAAGGGAA	36
AAAAAAAAAAAAAAAAAAAAAAAAAAAAAAAAAAAAAAAAAAGGGAA	39
AAAAAAAAAAAAAAAAAAGATCGGAA	18
AAAAAAAAAAAAAAAAAAGATCGGAA	18
AAAAAAAAAAAAAAAAAAAAAAAAAAAAAAAAAAAAAAAAAGAAAGAAA	41
AAATTCAAAAAAAAAAAAAAAAAAGATCGGAA	24
AAAAAAAAAAAAAAAAAAAAAAGATCGGAA	22
AAAAAAAAAAAAAAAAAAAAAAAAAAAAAAAAAAAAAAAAAAAAAAAAAAAAAAAAAAAAAAAAAAAAAAAAAAAAAGAAGAA	75
AAAAAAAAAAAAAAAAAAAAAAAAAAGATCGGAA	26
AAAAAAAAAAAAAAAAAAAAAAAAAAAAAAAAAAAAAAAAAAAAAAAAAAAAAAAAGGGAA	53
AAAAAAAAAAAAAAAAAAGATCGGAA	18
AAAAAAAAAAAAAAAAAGATCGGAA	17
AAAAAAAAAAAAAAAAAAAAAAAGATCGGAA	23
AAAAAAAAAAAAAAAAAAAAAAAAAATCGAAA	24
AAAGAAAAAAAAAAAAAAAAAAAAAAAAAAAAAAAGATCGGAA	35
AAAAAAAAAAAAAAAAAAAAAAAAAAAAGATCGGAA	28
AAAAAAAAAAAAAAAAAAAAAAAAAAAAAAAAAAAAAAAAAAAAGTTAGCAA	44
ATAAAAAAAAAAAAAAAAAAAAAGATCGGAA	23
AAAAAAAAAAAAAAAAAGATCGGAA	17
AAAAAAAAAAAAAAAAAAAAAAAAATGGGAA	23
AAAAAAAAAAAAAAAAAAAAGATCGGAA	20
AAAAAAAAAAAAAAAAAAAAAAAAAAAAAAAAAAAAAAAAAAAAAAAAAAAAAAAAAAAAAAGAGAAA	60
AAAAAAAAAAAAAAAAAAAAAAAAAAAGATCGGAA	27
AAAAAAAAAAAAAAAAAAAAAAAAAAAAAAAAAAAAGGGGAA	34
AAAAAAAAAAAAAAAAAAAAAAAAAAAAAAAAAAAAAAAAAAAAAAAAAAGGGAA	47
AAAAAAAAAAAAAAAAAAAAAAAAAAAAAAAAAAAAAAAGGGAA	36
AAAAAAAAAAAAAAAAAAAAAAAAAAAAAAAAATGGGAA	31
AAAAAAAAAAAAAAGATCGGAA	14
AAAAAAAAAAAAAAAAAAAAAAAAAAAAAAAAAAAAAAAAAAAAAAAAAGGGGAA	47
AAAAAAAAAAAAAAAAAAAATCGGAA	18
AAAAAAAAAAAAAAAAAAAAAAAAAAAAAAAAAAAAAATGGGAA	36
AAAAAAAAAAAAAAAAAAAAAAAAAAAAAAAAAAATTGGGAA	34
AAAAAAAAAAAAAAAAAAAAAAAAAAAAAAAAAAAAAAATGGGAA	37
AAAAAAAAAAAAAAAAAAAAAAAAAAAAAAAAAAAAAAAAAAAAAAAAAAAAAAGGGAA	51
AAAAAAAAAAAAAAAAAAGATCGGAA	18
AAAAAAAAAAAAAAAAAGATCGGAA	17
AAAAAAAAAAAAAAAAAAAAAAAAAAAAAAAAAAAAATGGAA	34
AGAAAAAAAAAAAAAAAAAAAAAAAAAAATCGGAA	27
AAAAAAAAAAAAAAAAAAAAAAAAAAAAAAAAAAAAAAAAAGGGAA	38
AAAAAAAAAAAAAAAAAAAAAAAAAAAGGGAA	24
AAAAAAAAAAAAAAAAAAAAAAAAGGTCGAAA	24
AAAAAAAAAAAAAAAAAAAAAAAAAAAAAAAAAAAAAAAAAAAAAAAAGGGAA	45
AAAAAAAAAAAAAAAAAAAAAAAAGATCGGAA	24
AACAAAAAAAAAAAAAAAAAAATTCGGAA	21
AAAAAAAAAAAAAAAAAAGATCGGAA	18
AAAAAAAAAAAAAAAAAAAAAAAAAAAAAAAAAAGATGGGAA	34
AAAAAAAAAAAAAAAAAAAAAAAAAAAAGATCGGAA	28
AAAAAAAAAAAAAAAAAAAAAAAAAAAAACGGAA	26
AAAAAAAAAAAAAAAAAAAAAAAAGATCGGAA	24
AAAAAAAAAAAAAAAAAAAAAAAACGGAA	21
AAAAAAAAAAAAAAAAAGATCGGAA	17
AAAAAAAAAAAAAAAAAAAAAAAAAAAAAAAAAAAAAAGGGGAA	36
AAAAAAAAAAAAAAAAAAAAAAAAAAAAAAAAAAAAAAAAAAAGAGAAA	41
AAAAAAAAAAAAAAAAAAAAAAAAAAAAAAAAAAAAAATCGGAA	36
AAAAAAAAAAAAAAAAAAAAAAAAAAAAAAAAGGGAA	29
AAAAAAAAAAAAAAAAAAAAAAAAAAAAAAAAAAAAAAAGGGAA	36
AAAAAAAAAAAAAAAAAAAAAAAAAAAAAAATTCGGAA	30
AAAAAAAAAAAAAAAAAAAAATGGAA	18
AAAACTCCGAA	3
AAAAAAAAAAAAAAAAAAAAAAAAAAAAAAAAAAAAAAAAAACTGGAA	40
AAAAAAAAAAAAAAAAAAAAAAAAGATCGGAA	24
AAAAAAAAAAAAAAAAAAAAAAAAGATCGGAA	24
AAAAAAAAAAAAAAAAAAAAAAAAAAAAAAAAAAAAAAAAAAAGGGGAA	41
AAAAAAAAAAAAAAAAAAAGATCGGAA	19
AAAAAAAAAAAAAAAAAAAATCGGAA	18
AAAAAAAAAAAAAAAAAAAAAAAAAAAAAAAAAAAAAAAAAGAGGGGAA	41
AAAAAAAAAAAAAAAAAAAAAAAAAAAAAAAAAAAAAAAAAAAAAAAAAAAAAAAAAAAAAAAAAAAAAAAAAAAAGAAGGAAA	76
AAAAAAAAAAAAAAAAAGATCGGAA	17
AAAAAAAAAAAAAAAAAAAAAAAAAAATGGGAA	25
AAAAAAAAAAAAAAAAAAAAAGATCGGAA	21
AAAAAAAAAAAAAAAAAAAAAAAAAGATCGGAA	25
AAAAAAAAAAAAAAAAAAGATCGGAA	18
AAAAAAAAAAAAAAAAAGATCGGAA	17
AAAAAAAAAAAAAAAAAAAAAAAAAAAAATTGGGAA	28
AAAAAAAAAAAAAAAAAGATCGGAA	17
AAAAAAAAAAAAAAAAAAAAAAAAATGGAA	22
AAAAAAAAGATTAAAA	8
AAAAAAAAAAAAAAAAAAAGATCGGAA	19
AAAAAAAAAAAAAAAAAAAAAAAAAAAAAAAAAAAAGAGGGGAA	36
AAAAATCCGAA	3
AGAAAAAAAAAAAAAAAAAATCGGAA	18
AAAAAAAAAAAAAAAAAAAAAAAAAAAAAAAAAAAAAAAAAACGGAA	39
AAAAAAAAAAAAAAAAAAAAAAAAAAAAAAAAATCGGAA	31
AAAAAAAAAAAAAAAAAAAAAAAAGATCGGAA	24
AAAAAAAAAAAAAAAAAAAAAAAAAAAAAAAAAAAAAAAAAAAAAAAAAAAAAAAAAGGGAA	54
AAAAAAAAAAAAAAAAAAAAAAAAAAAAAAAAAAAAACGGAA	34
AAAAAAAAAAAAAAAAAAAAAAAAAAAAAAAAAAAAAAACGGAA	36
AAAAAAAAAAAAAAAAAAAAAAAAAAAAAAAACGGAA	29
AAAAAAAAAAAAAAAAAAGATCGGATGA	20
AAAAAAAAAAAAAAAAAGATCGGAA	17
AAAAAAAAAAAAAAAAAAAAAAAAAAAAAAAAAAAAAAAAAAGGGAA	39
AAAAAAAAAAAAAAAAAAAAAAAAAAAAAAAGGGAA	28
AAAAAAAAAAAAAAAAAAAAAAAAAAAATGGAA	25
AAAAAAAAAAAAAAAAAAAAAAAAAAAAAAAAAGAGCAAA	32
AAAAAAAAAAAAAAAAAAAAAAAAAAAAAAAATGGAA	29
AAAAAAAAAAAAAAAAAAAAAAAAAAAAAAAGATCGGAA	31
AAAAAAAAAAAAAAAAAAGATCGGAA	18
AAAAAAAAAAAAAAAAAAAAAAAAAAAAAAAAAAGGGGGAA	33
AAAAAGACAA	2
AAAAAAAAAAAAAAAAAAAAAAAAAAGATCGGAA	26
AAAAAAAAAAAAAAAAAAGATCGGAA	18
AAAAGTCAAA	2
AAAAAAAAAAAAAAAAAAAGATCGGAA	19
AAAAAAAAAAAAAAAAAGATCGGAA	17
AAAAAAAAAAAAAAAAAAAAAAAAAAAAAAAAAAAAAAAAAAAAGGGAA	41
AAAAAAAAAAAAAAGATCGGAA	14
AAAAAAAAAAAAAAAAAAAAAAAAAAAAAATCGGAA	28
AAAAAAAAAAAAAAAAAAAAAAAAAAAATCGGAA	26
AAAAAAAAAAAAAAAAAAGATCGGAA	18
AAAAAAAAAAAAAAAAAAAAAAAAAAAAAAAAAAAAAAAAAAAAAAAAAAAGGGAA	48
AAAAAAAAAAAAAAAAAAAAAAAAAGATCGGAA	25
AAAAAAAAAAAAAAAAAAGATCGGAA	18
AAAAAAAAAAAAAAAAAAAAAAAAAAAAAAAAAAAAAAAAAAAAAAAAAAAAAAAAAAAAAAAAAAAAAAAAAAAAACGGAA	74
AAAAAAAAAAAAAAAAAAAAAAAAAAATCGAAA	25
AAAAAAAAAAAAAAAAAAAAAAAAAAATCGGAA	25
AAAAAAAAAAAAAAAAAAGATCGGAA	18
AAAAAAAAAAAAAAAAAAAAATCGGAA	19
AAAAAAAAAAAAAAAAAAAAAAAAAAAGATCGGAA	27
