## Supplemental Data Set 3 for "The *glp-1* 3ʹ untranslated region regulates germline proliferation and promotes reproductive fecundity through multiple mechanisms": gld3.stats.tsv

Total Reads	8681247
------------------------------------
IsoformA
Pattern Match Reads (0error)	0
Pattern Match Reads (1error)	0
Pattern Match Reads (2error)	0
Pattern Match Reads (3error)	0
------------------------------------
IsoformB
Pattern Match Reads (0error)	0
Pattern Match Reads (1error)	0
Pattern Match Reads (2error)	0
Pattern Match Reads (3error)	0
------------------------------------
IsoformC
Pattern Match Reads (0error)	0
Pattern Match Reads (1error)	0
Pattern Match Reads (2error)	0
Pattern Match Reads (3error)	3
------------------------------------
IsoformD
Pattern Match Reads (0error)	51
Pattern Match Reads (1error)	56
Pattern Match Reads (2error)	84
Pattern Match Reads (3error)	172
------------------------------------
IsoformE
Pattern Match Reads (0error)	0
Pattern Match Reads (1error)	0
Pattern Match Reads (2error)	0
Pattern Match Reads (3error)	0
------------------------------------
IsoformF
Pattern Match Reads (0error)	0
Pattern Match Reads (1error)	0
Pattern Match Reads (2error)	0
Pattern Match Reads (3error)	2
------------------------------------
Your search sequences	CTCGGTTCATTTTAAATATG, CATTTTTCTTATTCTAGACT, TCCTTTTCTTTATAACTTGT, CATTTAATGAATTGTAATTC, AGATTAAGAGTATAAGCTTT, TTCGAATTATTGAAGCTCAA
Your gap selection	10
Your genotype input	gld3
