## Supplemental Data Set 3 for "The *glp-1* 3ʹ untranslated region regulates germline proliferation and promotes reproductive fecundity through multiple mechanisms": hits0.gld3.CATTTAATGAATTGTAATTC.csv

>SRR1299702.1171004_HWI-1KL177:81:H9E4KADXX:2:1110:6466:58693 length=151	AGGCTTTTATTACACTGTAACTGTGTTTCTTATCTTGCAAA___CATTTAATGAATTGTAATTCTTTAGAAAAAAAAAAAAAAAAAGATCGGAA___GAGCACACGTCTGAACTCCAGTCACTTAGGCATCTCGTATGCCGTCTTCTGCTTGAAAAA
>SRR1299702.1171552_HWI-1KL177:81:H9E4KADXX:2:1110:16251:58946 length=151	CAAA___CATTTAATGAATTGTAATTCTTTAAAAAAAAAAAAAAAAAAAAAAAAAAAAAAGATCGGAA___GAGCACACGTCTGAACTCCAGTCACTTAGGCATCTCGTATGCCGTCTTCTGCTTGAAAAAAAAAAAAAAAAACAATAAATAAAACA
>SRR1299702.1321052_HWI-1KL177:81:H9E4KADXX:2:1111:11403:66026 length=151	ACTGTAACTGTGTTTCTTATCTTGCAAA___CATTTAATGAATTGTAATTCTTTAGAAAAAAAAAAAAAAAAAAAAGATCGGAA___GAGCACACGTCTGAACTCCAGTCACTTAGGCATCTCGAATGCCGTCTTCTGCTTGAAAAAAAAAAAAAAA
>SRR1299702.1971842_HWI-1KL177:81:H9E4KADXX:2:1115:13030:94861 length=151	ACAGGCTTTTATTACACTGTAACTGTGTTTCTTATCTTGCAAA___CATTTAATGAATTGTAATTCTTTAGAAAAAAAAAAAAAAAGATCGGAA___GAGCACACGTCTGAACTCCAGTCACTTAGGCATCTCGTATGCCGTCTTCTGCTTGAAAAA
>SRR1299702.3451248_HWI-1KL177:81:H9E4KADXX:2:1211:8944:31141 length=151	AGGCTTTTATTACACTGTAACTGTGTTTCTTATCTTGCAAA___CATTTAATGAATTGTAATTCTTTAAAAAAAAAAAAAAAAGATCGGAA___GAGCACACGTCTGAACTCCAGTCACTTAGGCATCTCGTATGCCGTCTTCTGCTTGAAAAAAAA
>SRR1299702.3596199_HWI-1KL177:81:H9E4KADXX:2:1212:16078:31932 length=151	AGGCTTTTATTACACTGTAACTGTGTTTCTTATCTTGCAAA___CATTTAATGAATTGTAATTCTTTAGAAAAAAAAAAAAAAAAAGATCGGAA___GAGCACACGTCTGAACTCCAGTCACTTAGGCATCTCGTATGCCGTCTTCTGCTTGAAAAA
>SRR1299702.4112843_HWI-1KL177:81:H9E4KADXX:2:1215:12244:65648 length=151	ACAGGCCTTTATTACACTGTAACTGTGTTTCTTATCTTGCAAA___CATTTAATGAATTGTAATTCTTTAGTAAAAAAAAAAAAAAAAAGATCGGAA___GAGCACACGTCTGAACTCCAGTCACTTAGGCATCTCGTATGCCGTCTTCTGCTTGAA
>SRR1299702.4305000_HWI-1KL177:81:H9E4KADXX:2:1216:4268:81361 length=151	GGCTTTTATTACACTGTAACTGTGTTTCTTATCTTGCAAA___CATTTAATGAATTGTAATTCTTTAAAAAGAAAAAAAAAAAAAAAAAAAAAGATCGGAA___GAGCACACGTCTGAACTCCAGTCACTTAGGCATCTCGTATGCCGTCTTCTGCT
>SRR1299702.4689591_HWI-1KL177:81:H9E4KADXX:2:2104:17933:11047 length=151	ACACTGTAACTGTGTTTCTTATCTTGCAAA___CATTTAATGAATTGTAATTCTTTAACAAAAAAAAAAAAAAAAAAGATCGGAA___GAGCACACGTCTGAACTCCAGTCACTTAGGCATCTCGTATGCCGTCTTCTGCTTGAAAAAAAAAAAAAA
>SRR1299702.5222042_HWI-1KL177:81:H9E4KADXX:2:2108:18302:45726 length=151	AGGCTTTTATTACACTGTAACTGTGTTTCTTATCTTGCAAA___CATTTAATGAATTGTAATTCCTTAGTAAAAAAAAAAAAAAAAAAGATCGGAA___GAGCACACGTCTGAACTCCAGTCACTTAGGCATCTCGTATGCCGTCTTCTGCTTGAAA
>SRR1299702.5285134_HWI-1KL177:81:H9E4KADXX:2:2108:4489:93781 length=151	CCCTTTTTTGACAGGCTTTTATTACACTGTAACTGTGTTTCTTATCTTGCAAA___CATTTAATGAATTGTAATTCTTTAGTAAAAAAAAAAAAAAAAAAGATCGGAA___GAGCACACGTCTGAACTCCAGTCACTTAGGCATCTCGTATGCCGTC
>SRR1299702.5493013_HWI-1KL177:81:H9E4KADXX:2:2110:12768:48324 length=151	GGCTTTTATTACACTGTAACTGTGTTTCTTATCTTGCAAA___CATTTAATGAATTGTAATTCTTTAAAAAAAAAAAAAAAAAAAAAAGATCGGAA___GAGCACACGTCTGAACTCCAGTCACTTAGGCATCTCGTATGCCGTCTTCTGCTTGAAA
>SRR1299702.5825342_HWI-1KL177:81:H9E4KADXX:2:2112:15059:83157 length=151	CTCCTTTTCTTTATAACTTGTTACAATTTTTGAAATTCCCTTTTTTGACAGGCTTTTATTACACTGTAACTGTGTTTCTTATCTTGCAAA___CATTTAATGAATTGTAATTCTTTAGTAAAAAAAAAAAAAAAAAAGATCGGAA___GAGCACACG
>SRR1299702.5899436_HWI-1KL177:81:H9E4KADXX:2:2113:11647:33625 length=151	AGGCTTTTATTACACTGTAACTGTGTTTCTTATCTTGCAAA___CATTTAATGAATTGTAATTCTTTAAAAAAAAAAAAAAAAAGATCGGAA___GAGCACACGTCTGAACTCCAGTCACTTAGGCATCTCGTATGCCGTCTTCTGCTTGAAAAAAA
>SRR1299702.5906300_HWI-1KL177:81:H9E4KADXX:2:2113:8974:38127 length=151	CACTGTAACTGTGTTTCTTATCTTGCAAA___CATTTAATGAATTGTAATTCTTTAAAAAAAAAAAAAAAAAAAAAAAGATCGGAA___GAGCACACGTCTGAACTCCAGTCACTTAGGCATCTCGTATGCCGTCTTCTGCTTGAAAAAAAAAAAAA
>SRR1299702.6154638_HWI-1KL177:81:H9E4KADXX:2:2114:2121:98842 length=151	TGCAAA___CATTTAATGAATTGTAATTCTTTAAAAAAGAAAAAAAAAAAAAAAAAAAAAAAAAAAAAAAGATCGGAA___GAGCACCCGTCTGAACCCCAGTCACTTAGGCATCCCGTATGCCGTCTTTTGCTTGAAAAAAAAAAAAACACCCGTG
>SRR1299702.6190289_HWI-1KL177:81:H9E4KADXX:2:2115:3511:22006 length=151	ACAGGCTTTTATTACACTGTAACTGTGTTTCTTATCTTGCAAA___CATTTAATGAATTGTAATTCTTTAAAAAAAAAAAAAAAAAAAAAAAAAAAAGATCGGAA___GAGCACACGTCTGAACTCCAGTCACTTAGGCATCTCGTATGCCGTCTTT
>SRR1299702.6308038_HWI-1KL177:81:H9E4KADXX:2:2115:15241:93453 length=151	CCCTTTTTTGACAGGCTTTTATTACACTGTAACTGTGTTTCTTATCTTGCAAA___CATTTAATGAATTGTAATTCTTTAGTATAAAAAAAAAAAAAAAAAAAAAGATCGGAA___GAACACCCGTCTAAACTCCAGACACTTAGGCATCTCGTATC
>SRR1299702.6334052_HWI-1KL177:81:H9E4KADXX:2:2116:6176:10229 length=151	ACAGGCTTTTATTACACTGTAACTGTGTTTCTTATCTTGCAAA___CATTTAATGAATTGTAATTCTTAAAAAAAAAAAAAAAAAGATCGGAA___GAGAACACGTCTGAACTCCAGTCACTTAGGCATCTCGTATGCCGTCTTCTGCTTGAAAAAA
>SRR1299702.6479094_HWI-1KL177:81:H9E4KADXX:2:2116:14912:95487 length=151	ACAGGCTTTTATTACACTGTAACTGTGTTTCTTATCTTGCAAA___CATTTAATGAATTGTAATTCTTTAGAAAAAAAAAAAAAAAAAAAAGATCGGAA___GAGCACACGTCTGAACTCCAGTCACTTAGGCATCTCGTATGCCGTCTTCTGCTTG
>SRR1299702.6602551_HWI-1KL177:81:H9E4KADXX:2:2201:20763:99277 length=151	CTTTTATTACACTGTAACTGTGTTTCTTATCTTGCAAA___CATTTAATGAATTGTAATTCTTTAAAAAAAAAAAAAAAAAAAAAAAAAAAGATCGGAA___GAGCCCCCGTTTGAACCCCAGTCACTTAGGCCTCTCTTATGCCGTCTTCTGTTTG
>SRR1299702.7095298_HWI-1KL177:81:H9E4KADXX:2:2206:15314:10355 length=151	TAACTGTGTTTCTTATCTTGCAAA___CATTTAATGAATTGTAATTCTTTAAAAAAAAAAAAAAGATCGGAA___GAGCACACGTCTGAACTCCAGTCACTTAGCCATCTCGTATGCCGTCTTCTGCTTGAAAAAAAAAAAAAAAGAAATAAAGTAA
>SRR1299702.7824104_HWI-1KL177:81:H9E4KADXX:2:2211:16718:57448 length=151	ACAGGCTTTTATTACACTGTAACTGTGTTTCTTATCTTGCAAA___CATTTAATGAATTGTAATTCTTTAGAAAAAAAAAAAAAAAAAAGATCGGAA___GAGCACACGTCTGAACTCCAGTCACTTAGGCATCTCGTATGCCGTCTTCTGCTTGAA
>SRR1299702.7872890_HWI-1KL177:81:H9E4KADXX:2:2211:7544:90615 length=151	ACAGGCTTTTATTACACTGTAACTGTGTTTCTTATCTTGCAAA___CATTTAATGAATTGTAATTCTTTAGTAAAAAAAAAAAAAAAAAGATCGGAA___GAGCACACGTCTGAACTCCAGTCACTTAGGCATCTCGTATGCCGTCTTCTGCTTGAA
>SRR1299702.8341398_HWI-1KL177:81:H9E4KADXX:2:2214:6265:98036 length=151	ACAGGCTTTTATTACACTGTAACTGTGTTTCTTATCTTGCAAA___CATTTAATGAATTGTAATTCTTTAAAAAAAAAAAAAAAAAAAAAAAAGATCGGAA___GAGCACACGTCTGAACTCCAGTCACTTAGGCATCTCGTATGCCGTCTTCTGCT
>SRR1299702.8570938_HWI-1KL177:81:H9E4KADXX:2:2216:12054:37399 length=151	CCCTTTTTTGACAGGCCTTTATTACACTGTAACTGTGTTTCTTATCTTGCAAA___CATTTAATGAATTGTAATTCTTTAGTAAAAAAAAAAAAAAAAAAGATCGGAA___GAGCACACGTCTGAACTCCAGTCACTTAGGCATCTCGTATGCCGTC
>SRR1299702.8611402_HWI-1KL177:81:H9E4KADXX:2:2216:5940:60633 length=151	ACAGGCTTTTATTACACTGTAACTGTGTTTCTTATCTTGCAAA___CATTTAATGAATTGTAATTCTTTAAAAAAAAAAAAAAAAAAAAAAAAAAAAGATCGGAA___GAGCACACGTCTGAACTCCAGTCACTTAGGCATCTCGTATGCCGTCTTT
>SRR1299702.8657842_HWI-1KL177:81:H9E4KADXX:2:2216:7447:87258 length=151	TCCCTTTTTTGACAGGCTTTTATTACACTGTAACTGTGTTTCTTATCTTGCAAA___CATTTAATGAATTGTAATTCTTTAAAAAAAAAAAAAAAAAAAAAAAAGATCGGAA___GAGCACACGTCTGAACTCCAGTCACTTAGGCATCTCGTATGC
>SRR1299708.128764_HWI-1KL177:81:H9E4KADXX:2:1102:1564:28159 length=151	GCTTTTATTACACTGTAACTGTGTTTCTTATCTTGCAAA___CATTTAATGAATTGTAATTCTTTAAAAAAAAAAAAAAAAAGATCGGAA___GAGCACACGTCTGAACTCCAGTCACGATCAGATCTCGTATGCCGTCTTCTGCTTGAAAAAAAAA
>SRR1299708.632738_HWI-1KL177:81:H9E4KADXX:2:1106:15944:94973 length=151	ACACTGTAACTGTGTCTCTTATCTTGCAAA___CATTTAATGAATTGTAATTCTTTAGTAAAAAAAAAAAAAAAAAAAAAAAAGATCGGAA___GAGCACACGTCTGAACTCCAGTCACGATCAGATCTCGTATGCCGTCTTCTGTTTGAAAAAAAA
>SRR1299708.1019743_HWI-1KL177:81:H9E4KADXX:2:1110:5402:18520 length=151	ACAGGCTTTTATTACACTGTAACTGTGTTTCTTATCTTGCAAA___CATTTAATGAATTGTAATTCTTTAAAAAAAAAAAAAAAAAAAAAAAAGATCGGAA___GTGCACACGCCTGAATCCAGTAACGATCAGATCTCGTTTGCCGTATTATGCTT
>SRR1299708.1316010_HWI-1KL177:81:H9E4KADXX:2:1112:4356:47404 length=151	TAACTGTGTTTCTTATCTTGCAAA___CATTTAATGAATTGTAATTCTTTAAAAAAAAAAAAAAAAAAAGATCGGAA___GAGCACACGTCTGAACTCCAGTCACGATCAGATCTCGTATGCCGTCTTCTGCTTGAAAAAAAAAAAAAAAAAAAAAA
>SRR1299708.2103303_HWI-1KL177:81:H9E4KADXX:2:1202:16508:9718 length=151	ACAGGCTTTTATTACACTGTAACTGTGTTTCTTATCTTGCAAA___CATTTAATGAATTGTAATTCTTTAGTAAAAAAAAAAAAAAAAAGATCGGAA___GAGCACACGTCTGAACTCCAGTCACGATCAGATCTCGTATGCCGTCTTCTGCTTGAA
>SRR1299708.2393567_HWI-1KL177:81:H9E4KADXX:2:1204:6646:78266 length=151	GCTTTTATTACACTGTAACTGTGTTTCTTATCTTGCAAA___CATTTAATGAATTGTAATTCTTTAGAAAAAAAAAAAAAAAAAAAAAGATCGGAA___GAGCACACGTCTGAACCCAGTCACGATCAGATCTCGTATGCCGTCTTCTGCTTGAAAA
>SRR1299708.2527862_HWI-1KL177:81:H9E4KADXX:2:1205:20273:97016 length=151	AGGCTTTTATTACACTGTAACTGTGTTTCTTATCTTGCAAA___CATTTAATGAATTGTAATTCTTTAAAAAAAAAAAAAAAAAAGATCGGAA___GAGCACACGTCTGAACTCCAGTCACGATCAGATCTCGTATGCCGTCTTCTGCTTGAAAAAA
>SRR1299708.2840616_HWI-1KL177:81:H9E4KADXX:2:1208:18469:61587 length=151	CCTTTTCTTTATAACTTGTTACAATTTTTGAAATTCCCTTTTTTGACAGGCTTTTATTACACTGTAACTGTGTTTCTTATCTTGCAAA___CATTTAATGAATTGTAATTCTTTAGAAAAAAAAAAAAAAAAAGATCGGAA___AAGAACACGTCTG
>SRR1299708.3032620_HWI-1KL177:81:H9E4KADXX:2:1210:15850:15629 length=151	ACAGGCTTTTATTACACTGTAACTGTGTTTCTTATCTTGCAAA___CATTTAATGAATTGTAATTCTTTAGAAAAAAAAAAAAAAAAAGATCGGAA___GAGCACACGTCTGAACTCCATCACGATCAGATCTCGTATGCCGTCTTCTGCTTGAAAA
>SRR1299708.3220828_HWI-1KL177:81:H9E4KADXX:2:1211:11035:59485 length=151	ACAGGCTTTTATTACACTGTAACTGTGTTTCTTATCTTGCAAA___CATTTAATGAATTGTAATTCTTTAAAAAAAAAAAAAAAAAAAGATCGGAA___GAGCACACGTCTGAACTCCAGTCACGATCAGATCTCGTATGCCGTCTTCTGCTTGAAA
>SRR1299708.3887852_HWI-1KL177:81:H9E4KADXX:2:1216:5716:23228 length=151	AACTGTGTTTCTTATCTTGCAAA___CATTTAATGAATTGTAATTCTTTAAAAAAAAAAAAAAAAAAAAAAAAGATCGGAA___GAGCACACGTCTGAACTCCAGTCACGATCAGATCTCGTATGCCGTCTTCTGCTTGAAAAAAAAAAAACAAGAA
>SRR1299708.4766001_HWI-1KL177:81:H9E4KADXX:2:2107:10801:96553 length=151	AACTGTGTTTCTTATCTTGCAAA___CATTTAATGAATTGTAATTCTTTAGAAAAAAAAAAAAAAAAAGATCGGAA___GAGCACACGTCTGAACTCCAGTCACGATCAGATCTCGTATGCCGTCTTCTGCTTGAAAAAAAAAAAAATAAAAAACAA
>SRR1299708.5708880_HWI-1KL177:81:H9E4KADXX:2:2115:15138:15177 length=151	GCTTTTATTACACTGTAACTGTGTTTCTTATCTTGCAAA___CATTTAATGAATTGTAATTCTTTAAAAAAAAAAAAAAAAAAAAAAAAAAAAAAAGATCGGAA___AACCCCCCTTTAAACCCCCGGCCACGATAAGATCTCTTTTGCCGTTTTCT
>SRR1299708.5750029_HWI-1KL177:81:H9E4KADXX:2:2115:4309:42274 length=151	GCTTTTATTACACTGTAACTGTGTTTCTTATCTTGCAAA___CATTTAATGAATTGTAATTCTTTAAAAAAAAAAAAAAAAAAGATCGGAA___GAGCACACGTCTGAACTCCAGTCACGATCAGATCTCGTATGCCGTCTTCTGCTTGAAAAAAAA
>SRR1299708.5926459_HWI-1KL177:81:H9E4KADXX:2:2116:10758:53578 length=151	GCTTTTATTACACTGTAACTGTGTTTCTTATCTTGCAAA___CATTTAATGAATTGTAATTCTTTAAAAAAAAAAAAAAAAAAAAAAAAAAGATCGGAA___GAGCACACGTCTGAACTCCAGTCACGATCAGATCTCGTATGCCGTCTTCTGCTTG
>SRR1299708.6001960_HWI-1KL177:81:H9E4KADXX:2:2116:9374:97809 length=151	AAATTCCCTTTTTTGACAGGCTTTTATTACACTGTAACTGTGTTTCTTATCTTGCAAA___CATTTAATGAATTGTAATTCTTTAGTAAAAAAAAAAAAAAAAAAGATCGGAA___GAGCACACGTCTGAACTCCAGTCACGATCAGATCTCGTATG
>SRR1299708.6455483_HWI-1KL177:81:H9E4KADXX:2:2205:4778:20316 length=151	AGGCTTTTATTACACTGTAACTGTGTTTCTTATCTTGCAAA___CATTTAATGAATTGTAATTCTTTAAAAAAAAAAAAAAAAAGATCGGAA___GAGCACACGTCTGAACTCCAGTCACGATCAGATCTCGTATGCCGTCTTCTGCTTGAAAAAAA
>SRR1299708.6485040_HWI-1KL177:81:H9E4KADXX:2:2205:4751:46744 length=151	ACAGGCTTTTATTACACTGTAACTGTGTTTCTTATCTTGCAAA___CATTTAATGAATTGTAATTCTTTAAAAAAAAAAAAAAGATCGGAA___GAGCACACGTCTGAACTCCAGTCACGATCAGATCTCGTATGCCGTCTTCTGCTTGAAAAAAAA
>SRR1299708.7250383_HWI-1KL177:81:H9E4KADXX:2:2211:16873:76882 length=151	CTTTTATTACACTGTAACTGTGTTTCTTATCTTGCAAA___CATTTAATGAATTGTAATTCTTTAAAAAAAAAAAAAAAAAAGATCGGAA___GAGCACACGTCTGAACTCCAGTCACGATCAGATCTCGTATGCCGTCTTCTGCTTGAAAAAAAAA
>SRR1299708.7329050_HWI-1KL177:81:H9E4KADXX:2:2212:18655:35646 length=151	ACAGGCTTTTATTACACTGTAACTGTGTTTCTTATCTTGCAAA___CATTTAATGAATTGTAATTCTTTAGAAAAAAAAAAAAAAAAAAAAAAAAAGATCGGAA___GAGCACACGTTTGAACTCCAGTCACGATCAGATCTCGTATGCCGTCTTCT
>SRR1299708.7348858_HWI-1KL177:81:H9E4KADXX:2:2212:3344:50236 length=151	ACTGTAACTGTGTTTCTTATCTTGCAAA___CATTTAATGAATTGTAATTCTTTAAAAAAAAAAAAAAAAAAGATCGGAA___GAGCACACGTCTGAACTCCAGTCACGATCAGATCTCGTATGCCGTCTTCTGCTTGAAAAAAAAAAAAAAAAAAA
>SRR1299708.7661523_HWI-1KL177:81:H9E4KADXX:2:2214:13612:69668 length=151	CCCTTTTTTGACAGGCTTTTATTACACTGTAACTGTGTTTCTTATCTTGCAAA___CATTTAATGAATTGTAATTCTTTAAAAAAAAAAAAAAAAAAGATCGGAA___GAGCACACGTCTGAACTCCAGTCACGATCAGATCTCGTATGCCGTCTTT
>SRR1299708.8007590_HWI-1KL177:81:H9E4KADXX:2:2216:12256:87896 length=151	GCTTTTATTACACTGTAACTGTGTTTCTTATCTTGCAAA___CATTTAATGAATTGTAATTCTTTAAAAAAAAAAAAAAAAAAAAAAAAAAAGATCGGAA___GAGCACACGTCTGGACTCCAGTCACGATCAGATCTCGTATGCCGTCTTCTGCTT
