## Supplemental Data Set 3 for "The *glp-1* 3ʹ untranslated region regulates germline proliferation and promotes reproductive fecundity through multiple mechanisms": hits3.gld3.CATTTAATGAATTGTAATTC.csv

>SRR1299702.112200_HWI-1KL177:81:H9E4KADXX:2:1102:1979:2536 length=151	GTTTCTTATCTTGCAAA___CATTTAATGAATTGTAATTCTTTAAAAAAAAAAAAAAAAAAAAAAAAAAAAAAAAAAAAAAAAAAAAAAAAAAAACGGAA___AAACAACCCTTTTAACCCCCACCCATTAAGCCTTCCGTTTCCCCCTTTTTTTTT
>SRR1299702.136261_HWI-1KL177:81:H9E4KADXX:2:1102:7756:23607 length=151	CACCATTGCTTTCTTTTTTTTTGTTTTGGATTTTTTCTTTGAAAATTCCTATTTTATATTATTGTAAAAGTCAAAGTCTCCAAAAT___CCTTTAATAATTTAATTCCATTCTTAAAAAAAAAAAAAAAAAAAAAGATCGGAA___GAGCACACGTC
>SRR1299702.290208_HWI-1KL177:81:H9E4KADXX:2:1103:9738:56933 length=151	CCCTACACGACGCTCTTCCGATCTACAGGCTTTTATTACACTGTAACTGTGTTTCTTATCTTGCAAA___CATTTAATGAATTGTAATTCTTTAGTAAAAAAAAAAAAAAAAAAAAAAAAAAAAAAAAAAAAAAAAAAAAAAAAACGGAA___AGAC
>SRR1299702.438623_HWI-1KL177:81:H9E4KADXX:2:1104:4668:82818 length=151	GCTTTTATTACACTGTAACTGTGTTTCTTATCTTGCAAA___CATTTAATGAATTGTAATTCTTTAGAAAAAAAAAAAAAAAAAAAAAAAAAAAAAAAAAAAAAAAAAAAAAAAAAAGAAGAAA___ACCCCCCTAACCCCCCCCACTTAAACCCCC
>SRR1299702.479831_HWI-1KL177:81:H9E4KADXX:2:1105:9430:18985 length=151	CCCTTTTTTGACAGGCTTTTATTACACTGTAACTGTGTTTCTTATCTTGCAAA___CATTTAATGAATTGTAATTCTTTAAAAAAAAAAAAAAAAAAAAAAAAAAAAAAAAAAAAAAAAGGGAA___AGGCCCACCTCTTAAACCCCAACCATTAGG
>SRR1299702.537303_HWI-1KL177:81:H9E4KADXX:2:1105:12127:66257 length=151	CACTGTAACTGTGTTTCTTATCTTGCAAA___CATTTAATGAATTGTAATTCTTTAGTAAAAAAAAAAAAAAAAAAAAAAAAAAAAAAAAAAAAAAAAAGGGGAA___GACCACCCCTTTAACCCCCACCCCTTTAGCCCCCCCGTACCCCCCTTTT
>SRR1299702.692685_HWI-1KL177:81:H9E4KADXX:2:1106:6465:92950 length=151	AGGCTTTTATTACACTGTAACTGTGTTTCTTATCTTGCAAA___CATTTAATGAATTGTAATTCTTTAAAAAAAAAAAAAAAAAAAAAAAAAGATGGAAA___AAAAACAGAAAAAAAAACCGGAAATTAAGCAATCCGAAATCCCGTCTCCTTGTT
>SRR1299702.784708_HWI-1KL177:81:H9E4KADXX:2:1107:12892:66401 length=151	TCCCTTTTTTGACAGGCTTTTATTACACTGTAACTGTGTTTCTTATCTTGCAAA___CATTTAATGAATTGTAATTCTTAAAAAAAAAAAAAAAAAAAAAAAAAAAAAAAAAAAAAAAAAAAAAAGAAAGAAA___AACCGCATAAACCCCCTCCAT
>SRR1299702.885670_HWI-1KL177:81:H9E4KADXX:2:1108:10344:45135 length=151	ACAGGCTTTTATTACACTGTAACTGTGTTTCTTATCTTGCAAA___CATTTAATGAATTGTAATTCTTTAAAAAAAAAAAAAAAAAAAAAAAAAAAAATCGGAA___GAGCACACGTCTGAACTCCAGCCCCTTAGGCATCTCGTATGCCGTCTTTT
>SRR1299702.912387_HWI-1KL177:81:H9E4KADXX:2:1108:12075:65750 length=151	ACAGGCTTTTATTACACTGTAACTGTGTTTCTTATCTTGCAAA___CATTTAATGAATTGTAATTCTTTAGTAAAAAAAAAAAAAAAAAAAAAAAAAAAAAAAAAAAATGGGAA___AAACACACGTCTAAACCCCAGTCACTTAGGCCTCCCGTAT
>SRR1299702.937800_HWI-1KL177:81:H9E4KADXX:2:1108:18708:84653 length=151	CAAA___CATTTAATGAATTGTAATTCTTTAAAAAAAAAAAAAAAAAAAAAAAAAAAAAAAAAAAAAAAAAAAAAAAAAAAAAAAAAAAAAAAAAGGGAA___AAAGACCCATCTGAACCCCCCGTCCCTCCAGCTCTCTTTACCCCCTTTTCTTTT
>SRR1299702.988525_HWI-1KL177:81:H9E4KADXX:2:1109:14516:23766 length=151	AACTGTGTTTCTTATCTTGCAAA___CATTTAATGAATTGTAATTCTTTAAAAAAAAAAAAAAAAAAAAAAAAAAAAAAAAAAAAATGGAA___AGACCACCCTCTTAACCCCCACCCCTTAGGCCCCCCCTTTGCCCTTTTTTTCTTTAAAAAAAA
>SRR1299702.1171004_HWI-1KL177:81:H9E4KADXX:2:1110:6466:58693 length=151	AGGCTTTTATTACACTGTAACTGTGTTTCTTATCTTGCAAA___CATTTAATGAATTGTAATTCTTTAGAAAAAAAAAAAAAAAAAGATCGGAA___GAGCACACGTCTGAACTCCAGTCACTTAGGCATCTCGTATGCCGTCTTCTGCTTGAAAAA
>SRR1299702.1171552_HWI-1KL177:81:H9E4KADXX:2:1110:16251:58946 length=151	CAAA___CATTTAATGAATTGTAATTCTTTAAAAAAAAAAAAAAAAAAAAAAAAAAAAAAGATCGGAA___GAGCACACGTCTGAACTCCAGTCACTTAGGCATCTCGTATGCCGTCTTCTGCTTGAAAAAAAAAAAAAAAAACAATAAATAAAACA
>SRR1299702.1188357_HWI-1KL177:81:H9E4KADXX:2:1110:1481:71062 length=151	ACAGGCTTTTATTACACTGTAACTGTGTTTCTTATCTTGCAAA___CATTTAATGAATTGTAACTCTTTAGTAAAAAAAAAAAAAAAAAGATCGAAA___GACCACACTTCTGAACTCCAGTCACTTAGGCATCTCGTATGCCGTCTTCTGCTTGAA
>SRR1299702.1189851_HWI-1KL177:81:H9E4KADXX:2:1110:7114:72221 length=151	CAGGCTTTTATTACACTGTAACTGTGTTTCTTATCTTGCAAA___CATTTAATGAATTGTAATTCTTTAGTAAAAAAAAAAAAAAAAAAAAAAAAAAAAAAAAAAAAAAAAAAAACCGGAA___AACAACCCCGCAAAACCCCCCACAATAAGACTC
>SRR1299702.1235694_HWI-1KL177:81:H9E4KADXX:2:1111:16642:5777 length=151	ACAGGCTTTTATTACACTGTAGCTGTGTTTCTTATCTTGCAAA___CATTTAATGAATTGTAATTCTTTAAAAAAAAAAAAAAAAAAAAAAAAAAAAAAAAAAAAACCGGAA___AAAACCCCCCTTAAACCCCCACCACTTAAGCCACCCTAAACC
>SRR1299702.1246674_HWI-1KL177:81:H9E4KADXX:2:1111:19989:13709 length=151	AAA___CATTTAATGAATTGTAATTCTTTAAAAAAAAAAAAAAAAAAAAAAAAAAAAAAAAAAAAAAAAAAAAAAAAAAAAAAAAAAAAAAAAAAAAAAAAAAAAAGAGAAA___AACCCCCCTCTAAACCCCCCCCATTAAATCCCCCCTTTGTCC
>SRR1299702.1321052_HWI-1KL177:81:H9E4KADXX:2:1111:11403:66026 length=151	ACTGTAACTGTGTTTCTTATCTTGCAAA___CATTTAATGAATTGTAATTCTTTAGAAAAAAAAAAAAAAAAAAAAGATCGGAA___GAGCACACGTCTGAACTCCAGTCACTTAGGCATCTCGAATGCCGTCTTCTGCTTGAAAAAAAAAAAAAAA
>SRR1299702.1322510_HWI-1KL177:81:H9E4KADXX:2:1111:17840:67036 length=151	ACAGGCTTTTATTACACTGTAACTGTGTTTCTTATCTTGCAAA___CATTTAATGAATTGTAATTCTTTAAAAAAAAAAAAAAAAAAAAAAAAAAAAAAAAAAACGGAA___AACACCCCGCTGAACCCCCATCCATTAAGCCTCCCGTATGCCCTT
>SRR1299702.1342066_HWI-1KL177:81:H9E4KADXX:2:1111:9301:80955 length=151	ACAGGCTTTTATTACACTGTAACTGTGTTTCTTATCTTGCAAA___CATTTAATGAATTGTAATTCTTTAAAAAAAAAAAAAAAAAAAAAAAAAAAAAAAAAAAAAAAAAAAAAAAAAAAAAAAAAAAAAAAAAAAAAAAAAAAGAAAGAAA___AA
>SRR1299702.1413333_HWI-1KL177:81:H9E4KADXX:2:1112:16702:31223 length=151	ATCTTGCAAA___CATTTAATGAATTGTAATTCTTTAAAAAAAAAAAAAAAAAAAAAAAAAAAAAAAAAAAAAAAATGGGAA___AACCACCCGTCTAAACCCCAGTCATTTGGGCATCTCGGATCCCCTCTTTTTTTTAAAAAAAAAAAAAAAAAA
>SRR1299702.1414461_HWI-1KL177:81:H9E4KADXX:2:1112:19016:31826 length=151	ATCTTGCAAA___CATTTAATGAATTGTAATTCTTTAAAAAAAAAAAAAAAAAAAAAAAAAAAAAAAAAAAAAAAAAAAAGGGAA___AAACCCCCGCTCTAACCCCCATCCCTTAGGCCTCCCTTTTCCCCCTTTTTTTTTAAAAAAAAAAAAAAA
>SRR1299702.1467195_HWI-1KL177:81:H9E4KADXX:2:1112:10512:67982 length=151	ACAGGCTTTTATTACACTGTAACTGTGTTTCTTATCTTGCAAA___CATTTAATGAATTGTAATTCTTTAAAAAAAAAAAAAAAAAAAAAAAAAAAAAAAAAAAAAAAAAAAAAAAGGGAA___AGCCCCCCCCTTAAACCCCCCCCCATAAGGCCC
>SRR1299702.1489732_HWI-1KL177:81:H9E4KADXX:2:1112:1508:83335 length=151	ACAGGCTTTTATTACACTGTAACTGTGTTTCTTATCTTGCAAA___CATTTAATGAATTGTAATTCTTAGTAAAAAAAAAAAAAAAAAAAAAAAAAAAAAAAAAAAAAAAAAAAAAAAAAAAAAAAAAAAAGAAGAAA___AACCAACCCAAAAACC
>SRR1299702.1491806_HWI-1KL177:81:H9E4KADXX:2:1112:15390:84661 length=151	AAA___CATTTAATGAATTGTAATTCTTTAGAAAAAAAAAAAAAAAAAAAAAAAAAAAAAAAAAAAAAAAAAATCGGAA___AGGCACCCTTCCAAACTCCAGTACTTTAGGCATATCGTTTTCCGCCTTTTTGTTAAAAAAAAAAAAAAAAAAATA
>SRR1299702.1498651_HWI-1KL177:81:H9E4KADXX:2:1112:8432:89296 length=151	CAAA___CATTTAATGAATTGTAATTCTTTAAAAAAAAAAAAAAAAAAAAAAAAAAAAAAAAAAAAAGGGAA___AAAAAACCCCTAAAACCCCCACCCATTAACCCCCTCGTTTCCCTTCTTTTTTTTAAAAAAAAAAAAAAAAAAAGAAAGAAAC
>SRR1299702.1751370_HWI-1KL177:81:H9E4KADXX:2:1114:14072:57177 length=151	GCTTTTATTACACTGTAACTGTGTTTCTTATCTTGCAAA___CATTTAATGAATTGTAATTCTTTAAAAAAAAAAAAAAAAAAAAAAAAAAAAAAAAAAAAAAAAAAAAACGGAA___AAACCAAACCCTTAAACCCCCCCCCTTTAGCCACTCCGT
>SRR1299702.1771023_HWI-1KL177:81:H9E4KADXX:2:1114:6493:69524 length=151	ACAGGCTTTTATTACACTGTAACTGTGTTTCTTATCTTGCAAA___CATTTAATGAATTGTAATTCTTTAAAAAAAAAAAAAAAAAAAAAAAAAAAAAAAAAAAAAAAAAAAAAAAAAGAGAAA___AACAAACGTTAAAACCCAAGAAAAAAAAGC
>SRR1299702.1785870_HWI-1KL177:81:H9E4KADXX:2:1114:12590:78856 length=151	ACAGGCTTTTATTACACTGTAACTGTGTTTCTTATCTTGCAAA___CATTTAATGAATTGTAATTCTTTAAAAAAAAAAAAAAAAAAAAAAAAAAAAAAAAAAATGGGAA___AACCACCCGTTTAAACCCCAACCCTTTAGGCTTCTCGAATCCCC
>SRR1299702.1827610_HWI-1KL177:81:H9E4KADXX:2:1115:14139:6174 length=151	TCCCTTTTTTGACAGGCTTTTATTACACTGTAACTGTGTTTCTTATCTTGCAAA___CATTTAATGAATTGTAATTCTTTAAAAAAAAAAAAAAAAAAAAAAAAAAAAATCGGAA___GAGCACACGTCTGAACCCCAGCCACTTAGGCATCTCGTA
>SRR1299702.1971842_HWI-1KL177:81:H9E4KADXX:2:1115:13030:94861 length=151	ACAGGCTTTTATTACACTGTAACTGTGTTTCTTATCTTGCAAA___CATTTAATGAATTGTAATTCTTTAGAAAAAAAAAAAAAAAGATCGGAA___GAGCACACGTCTGAACTCCAGTCACTTAGGCATCTCGTATGCCGTCTTCTGCTTGAAAAA
>SRR1299702.2210790_HWI-1KL177:81:H9E4KADXX:2:1201:12758:58081 length=151	ACAGGCTTTTGTTACACTGTAACTGTGTTTCTTATCTTGCAAA___CATTTAATGAATTGTAATTCTTTAAAAAAAAAAAAAAAAAAAAAAAAAAATCGGGAA___GAACAACGCAATAAACCAAAGAAATTTAGCATTTTCGGCCGCCAGTTCTCT
>SRR1299702.2305322_HWI-1KL177:81:H9E4KADXX:2:1202:18269:38492 length=151	CAAA___CATTTAATGAATTGTAATTCTTTAAAAAAAAAAAAAAAAAAAAAAAAAAAAAAAAAAAAAAAAAAAAAAAAAAAAAGGGAA___AAAAACCCCCTCAAAACCCCACCCCTTAGGCCCTTCCTTTGCCCTTTTTTTTTTTAAAAAAAAAAA
>SRR1299702.2488677_HWI-1KL177:81:H9E4KADXX:2:1203:16881:92171 length=151	AACTTGTTACAATTTTTGAAATTCCCTTTTTTGACAGGCTTTTATTACACTGTAACTGTGTTTCTTATCTTGCAAA___CATTTAATGAATTGTAATTCTTTAAAAAAAAAAAAAAAAAAAAAAAAAAAAAAAAAAAAAAAAAAGGGAA___AAAAC
>SRR1299702.2543068_HWI-1KL177:81:H9E4KADXX:2:1204:2696:38176 length=151	AGGCTTTTATTACACTGTAACTGTGTTTCTTATCTTGCAAA___CATTTAATGAATTGTAATTCTTTAAAAAAAAAAAAAAAAAAAAAAAAAAAAAAAAGGGAA___AAAAAACCACCCGAAACCCCAGCCCCTAGGGACCCCCTATTCCCGCCTCT
>SRR1299702.2597649_HWI-1KL177:81:H9E4KADXX:2:1204:4585:82643 length=151	ACAGGCTTTTATTACACTGTAACTGTGTTTCTTATCTTGCAAA___CATTTAATGAATTGTAATTCTTTAAAAAAAAAAAAAAAAAAAAAAAAAAAAATCGGAA___GAGCACACGTCTGAACCCCAGCCCCTTAGGCATCTCTTATGCCGTCTTCT
>SRR1299702.2884228_HWI-1KL177:81:H9E4KADXX:2:1207:20110:12653 length=151	ACAGGCTTTTATTACACTGTAACTGTGTTTCTTATCTTGCAAA___CATTTAATGAATTGTAATTCTTTAGTAAAAAAAAAAAAAAAAAAAAAAAAAAAAAAAAAAATGGGAA___AAACCACCCGCTTAACCCCCAGCCCTTTAGCCTTCCCGAAG
>SRR1299702.3206455_HWI-1KL177:81:H9E4KADXX:2:1209:3203:55496 length=151	CCCTTTTTTGACAGGCTTTTATTACACTGTAACTGTGTTTCTTATCTTGCAAA___CATTTAATGAATTGTAATTCTTTAAAAAAAAAAAAAAAAAAAAAAAAAAAAAAAAAAAAGGGAA___AAACCCCCCCTTAAACCCCCCGCCCCTTGGCCCC
>SRR1299702.3363095_HWI-1KL177:81:H9E4KADXX:2:1210:20231:68278 length=151	AACTGTGTTTCTTATCTTGCAAA___CATTTAATGAATTGTAATTCTTTAGTAAAAAAAAAAAAAAAAAAAAAGAGGGGAA___GAACCCCCGTCCAACCCCCATTCCTTGACGCCTTTCGCTGGCCTCTTTTTCGTTAAAAAAAAAAAAGGCAACG
>SRR1299702.3451248_HWI-1KL177:81:H9E4KADXX:2:1211:8944:31141 length=151	AGGCTTTTATTACACTGTAACTGTGTTTCTTATCTTGCAAA___CATTTAATGAATTGTAATTCTTTAAAAAAAAAAAAAAAAGATCGGAA___GAGCACACGTCTGAACTCCAGTCACTTAGGCATCTCGTATGCCGTCTTCTGCTTGAAAAAAAA
>SRR1299702.3596199_HWI-1KL177:81:H9E4KADXX:2:1212:16078:31932 length=151	AGGCTTTTATTACACTGTAACTGTGTTTCTTATCTTGCAAA___CATTTAATGAATTGTAATTCTTTAGAAAAAAAAAAAAAAAAAGATCGGAA___GAGCACACGTCTGAACTCCAGTCACTTAGGCATCTCGTATGCCGTCTTCTGCTTGAAAAA
>SRR1299702.3639441_HWI-1KL177:81:H9E4KADXX:2:1212:10714:60997 length=151	AGGCTTTTATTACACTGTAACTGTGTTTCTTATCTTGCAAA___CATTTAATGAATTGTAATTCTTTAAAAAAAAAAAAAAAAAAAATCGGAA___AAGCACCCCTCTGAACTCCAGTCCCTTAGGCATCTCGTATGCCGTCTTCTGCTTTAAAAAA
>SRR1299702.3764871_HWI-1KL177:81:H9E4KADXX:2:1213:10102:44731 length=151	AACTTGTTACAATTTTTGAAATTCCCTTTTTTGACAGGCTTTTATTACACTGTAACTGTGTTTCTTATCTTGCAAA___CATTTAATGAATTGTAATTCTTTAAAAAAAAAAAAAAAAAAAAAAAAAAAAAAAAAAAATCGGAA___AAACACACGT
>SRR1299702.3853000_HWI-1KL177:81:H9E4KADXX:2:1214:15829:2134 length=151	ACGGGCTTTTATTACACTGTAACTGTGTTTCTTATCTTGCAAA___CATTTAATGAATTGTAATTCTTTAAAAAAAAAAAAAAAAAAAAAAAAAAAAAAAAAAAAAAAAAAAAAAAAAAAAAAAAAAAAAGGGAA___AAAACACACCTCAAAACCC
>SRR1299702.4047213_HWI-1KL177:81:H9E4KADXX:2:1215:2662:25056 length=151	CAGGCTTTTATTACACTGTAACTGTGTTTCTTATCTTGCAAA___CATTTAATGAATTGTAATTCTTTAGTAAAAAAAAAAAAAAAAAAAAAAAAAAAAAAAAAAAAAAAAAAAATGGAA___AGAACACCCGTTTAACCCCCAGTCCTTTAGCCTC
>SRR1299702.4062131_HWI-1KL177:81:H9E4KADXX:2:1215:12989:34082 length=151	ACAGGCTTTTATTACACTGTAACTGTGTTTCTTATCTTGCAAA___CATTTAATGAATTGTAATTCTTTAAAAAAAAAAAAAAAAAAAAAAAAAAAAAAAAAAAAAAAATGGGAA___AACCAACCGTCTAAACCCCAACCAATTAAGACTCTCGTA
>SRR1299702.4091263_HWI-1KL177:81:H9E4KADXX:2:1215:5305:52480 length=151	ACAGGCTTTTATTACACTGTAACTGTGTTTCTTATCTTGCAAA___CATTTAATGAATTGTAATTCTTTAAAAAAAAAAAAAAAAAAAAAAAAAAAAAAAAAAAAAAAAAAAAAAAAAAAAAAAAAAGGGAA___AAACCCCCCCTTAAAACCCCCC
>SRR1299702.4112843_HWI-1KL177:81:H9E4KADXX:2:1215:12244:65648 length=151	ACAGGCCTTTATTACACTGTAACTGTGTTTCTTATCTTGCAAA___CATTTAATGAATTGTAATTCTTTAGTAAAAAAAAAAAAAAAAAGATCGGAA___GAGCACACGTCTGAACTCCAGTCACTTAGGCATCTCGTATGCCGTCTTCTGCTTGAA
>SRR1299702.4181120_HWI-1KL177:81:H9E4KADXX:2:1216:4226:7751 length=151	CAGGCTTTTATTACACTGTAACTGTGTTTCTTATCTTGCAAA___CATTTAATGAATTGTAATTCTTTAGTAAAAAAAAAAAAAAAAAAAAAAAAAAAAAAAAAAAAAAAAAAAAAAGGGAA___AAACCCACGCTTAAACCCCAGTCCCTTAGGCC
>SRR1299702.4305000_HWI-1KL177:81:H9E4KADXX:2:1216:4268:81361 length=151	GGCTTTTATTACACTGTAACTGTGTTTCTTATCTTGCAAA___CATTTAATGAATTGTAATTCTTTAAAAAGAAAAAAAAAAAAAAAAAAAAAGATCGGAA___GAGCACACGTCTGAACTCCAGTCACTTAGGCATCTCGTATGCCGTCTTCTGCT
>SRR1299702.4377878_HWI-1KL177:81:H9E4KADXX:2:2101:3540:37611 length=151	GTAACTGTGTTTCTTATCTTGCAAA___CATTTAATGAATTGTAATTCTTTAAAAAAAAAAAAAAAAAAAAAAACCGGAA___GGAAACCTCTGAACCCCCGTCCCTTTAGCCTTTTCGTAGGCCTCTTTTTCCTTAAAAAAAAAAAAAAAATTCCA
>SRR1299702.4493618_HWI-1KL177:81:H9E4KADXX:2:2102:17090:40372 length=151	AGGCTTTTATTACACTGTAACTGTGTTTCTTATCTTGCAAA___CATTTAATGAATTGTAATTCTTTAAAAAAAAAAAAAAAAAAAAAAAAAAAAAAAAAAATCGGAA___GAACACACCTCTGAACCCCAGTCACTTAGGCCTCTCGTATCCCGTT
>SRR1299702.4615376_HWI-1KL177:81:H9E4KADXX:2:2103:18760:46759 length=151	CAAA___CATTTAATGAATTGTAATTCTTTAAAAAAAAAAAAAAAAAAAAAAAAAAAAAAAAAAAAAAAAAAAAAAAAAAAAAAGGGGAA___AAACCCCCCCTAAAACCCCAACCATTTGGCATTCCCTTGTCCCCTTTTTTTTTTAAAAAAAAAA
>SRR1299702.4689591_HWI-1KL177:81:H9E4KADXX:2:2104:17933:11047 length=151	ACACTGTAACTGTGTTTCTTATCTTGCAAA___CATTTAATGAATTGTAATTCTTTAACAAAAAAAAAAAAAAAAAAGATCGGAA___GAGCACACGTCTGAACTCCAGTCACTTAGGCATCTCGTATGCCGTCTTCTGCTTGAAAAAAAAAAAAAA
>SRR1299702.4712836_HWI-1KL177:81:H9E4KADXX:2:2104:14882:30658 length=151	ACAGGCTTTTATTACACTGTAACTGTGTTTCTTATCTTGCAAA___CATTTAATGAATTGTAATTCTTAAAAAAAAAAAAAAAAAAAAAAAAAAATCGGAA___GGGCACACGTCTGAACCCCAGTCACTTAGGCATCTCTTATGCCGTCTTTTGCT
>SRR1299702.4753042_HWI-1KL177:81:H9E4KADXX:2:2104:21166:64722 length=151	GCTTTTATTACACTGTAACTGTGTTTCTTATCTTGCAAA___CATTTAATGAATTGTAATTCTTTAAAAAAAAAAAAAAAAAAAAAAAAAAAAAAAAAAAAAAAAAAAGGGGAA___AAAACACCCGTTAAAACCCAACCACTTAGGCCCTTTGATT
>SRR1299702.4807103_HWI-1KL177:81:H9E4KADXX:2:2105:7187:11556 length=151	AGGCTTTTATTACACTGTAACTGTGTTTCTTATCTTGCAAA___CATTTAATGAATTGTAATTCTTTAGTAAAAAAAAAAAAAAAAAAAATCGGAA___GAGCACACGTCTAAACTCCAGTCACTTAGGCATCTCGTATGCCGTCTTCTGCTTGAAA
>SRR1299702.4949586_HWI-1KL177:81:H9E4KADXX:2:2106:2096:29792 length=151	ACAGGCTTTTATTACACTGTAACTGTGTTTCTTATCTTGCAAA___CATTTAATGAATTGTAATTCTTTAGTAAAAAAAAAAAAAAAAAAAAAAAAAAAAAAAAAAAAAAAAAAAAAAAGAGGGAA___GCACCCCCCTTCAACCCCCCCACAAAAA
>SRR1299702.5087147_HWI-1KL177:81:H9E4KADXX:2:2107:7095:40596 length=151	CAAA___CATTTAATGAATTGTAATTCTTTAGTATAAAAAAAAAAAAAAAAAAAAAAAAAAAAAAAAAAAAAAAGGGAA___AAAACCCCCCTCAAACCCCCACCCATTTGGCCTCCTCTTTCCCCTTTTTTTTTTAAAAAAAAAAAAAAAAAAAAA
>SRR1299702.5144781_HWI-1KL177:81:H9E4KADXX:2:2107:3103:85267 length=151	AACTTGTTACAATTTTTGAAATTCCCTTTTTTGACAGGCTTTTATTACACTGTAACTGTGTTTCTTATCTTGCAAA___CATTTAATGAATTGTAATTCTTTAGAAAAAAAAAAAAAAAAAAAAAAAAAAAAAAAAAAAAAAAAAAGGGAA___AAA
>SRR1299702.5222042_HWI-1KL177:81:H9E4KADXX:2:2108:18302:45726 length=151	AGGCTTTTATTACACTGTAACTGTGTTTCTTATCTTGCAAA___CATTTAATGAATTGTAATTCCTTAGTAAAAAAAAAAAAAAAAAAGATCGGAA___GAGCACACGTCTGAACTCCAGTCACTTAGGCATCTCGTATGCCGTCTTCTGCTTGAAA
>SRR1299702.5285134_HWI-1KL177:81:H9E4KADXX:2:2108:4489:93781 length=151	CCCTTTTTTGACAGGCTTTTATTACACTGTAACTGTGTTTCTTATCTTGCAAA___CATTTAATGAATTGTAATTCTTTAGTAAAAAAAAAAAAAAAAAAGATCGGAA___GAGCACACGTCTGAACTCCAGTCACTTAGGCATCTCGTATGCCGTC
>SRR1299702.5293611_HWI-1KL177:81:H9E4KADXX:2:2108:13403:100163 length=151	ACAGGCTTTTATTACACTGTAACTGTGTTTCTTATCTTGCAAA___CATTTAATGAATTGTAATTCTTTAAAAAAAAAAAAAAAAAAAAAAAAAAAAAAAAAAAAAAAAAGAAAGAAA___ACACGCTGAACCCCCAGCCCTTTAGGCATTCCTTAG
>SRR1299702.5321160_HWI-1KL177:81:H9E4KADXX:2:2109:12338:21775 length=151	CGTCTTTCTTTAAATTTTAATAATTCGGTTTTATCCCACAAATTTTACGAGATTCTAGTCCCCCAACAAAGTGCTCTCTTCTTCGTATTCGTTTGCTCAA___CTTTTAATGAATTATAAATTCAAAAAAAAAAAAAAAAAAGATCGGAA___GAGC
>SRR1299702.5493013_HWI-1KL177:81:H9E4KADXX:2:2110:12768:48324 length=151	GGCTTTTATTACACTGTAACTGTGTTTCTTATCTTGCAAA___CATTTAATGAATTGTAATTCTTTAAAAAAAAAAAAAAAAAAAAAAGATCGGAA___GAGCACACGTCTGAACTCCAGTCACTTAGGCATCTCGTATGCCGTCTTCTGCTTGAAA
>SRR1299702.5603660_HWI-1KL177:81:H9E4KADXX:2:2111:8039:28515 length=151	ACAGGCTTTTATTACACTGTAACTGTGTTTCTTATCTTGCAAA___CATTTAATGAATTGTAATTCTTTAGAAAAAAAAAAAAAAAAAAAAAAAAAAAAAAAAAAAAAAAAAAAAAAAAAAAAAAAAAAAAAAAAAAAAAAAAAAAAAGAAGAA___
>SRR1299702.5655460_HWI-1KL177:81:H9E4KADXX:2:2111:17429:64999 length=151	ACAGGCTTTTATTACACTGTAACTGTGTTTCTTATCTTGCAAA___CATTTAATGGATTGTAATTCTTTAAAAAAAAAAAAAAAAAAAAAAAAAAGATCGGAA___GAGCACACGTCTGAACCCCAGTCACTTAGGCATCTCGTATGCCGTCTTCTG
>SRR1299702.5752173_HWI-1KL177:81:H9E4KADXX:2:2112:12156:33448 length=151	ACAGGCTTTTATTACACTGTAACTGTGTTTCTTATCTTGCAAA___CATTTAATGAATTGTAATTCTTTAAAAAAAAAAAAAAAAAAAAAAAAAAAAAAAAAAAAAAAAAAAAAAAAAAAAAAAAGGGAA___AGCACACCCGTTAAAACCCACCCA
>SRR1299702.5825342_HWI-1KL177:81:H9E4KADXX:2:2112:15059:83157 length=151	CTCCTTTTCTTTATAACTTGTTACAATTTTTGAAATTCCCTTTTTTGACAGGCTTTTATTACACTGTAACTGTGTTTCTTATCTTGCAAA___CATTTAATGAATTGTAATTCTTTAGTAAAAAAAAAAAAAAAAAAGATCGGAA___GAGCACACG
>SRR1299702.5899436_HWI-1KL177:81:H9E4KADXX:2:2113:11647:33625 length=151	AGGCTTTTATTACACTGTAACTGTGTTTCTTATCTTGCAAA___CATTTAATGAATTGTAATTCTTTAAAAAAAAAAAAAAAAAGATCGGAA___GAGCACACGTCTGAACTCCAGTCACTTAGGCATCTCGTATGCCGTCTTCTGCTTGAAAAAAA
>SRR1299702.5906300_HWI-1KL177:81:H9E4KADXX:2:2113:8974:38127 length=151	CACTGTAACTGTGTTTCTTATCTTGCAAA___CATTTAATGAATTGTAATTCTTTAAAAAAAAAAAAAAAAAAAAAAAGATCGGAA___GAGCACACGTCTGAACTCCAGTCACTTAGGCATCTCGTATGCCGTCTTCTGCTTGAAAAAAAAAAAAA
>SRR1299702.6134539_HWI-1KL177:81:H9E4KADXX:2:2114:9824:86151 length=151	CCCTTTTTTGACAGGCTTTTATTACACTGTAACTGTGTTTCTTATCTTGCAAA___CATTTAATGAATTGTAATTCTTTAGTATAAAAAAAAAAAAAAAAAAAAAAAAAATCGAAA___GGGAAACCGTTTAAACCCCGGCCCTTTAGCCATCCCGT
>SRR1299702.6154638_HWI-1KL177:81:H9E4KADXX:2:2114:2121:98842 length=151	TGCAAA___CATTTAATGAATTGTAATTCTTTAAAAAAGAAAAAAAAAAAAAAAAAAAAAAAAAAAAAAAGATCGGAA___GAGCACCCGTCTGAACCCCAGTCACTTAGGCATCCCGTATGCCGTCTTTTGCTTGAAAAAAAAAAAAACACCCGTG
>SRR1299702.6190289_HWI-1KL177:81:H9E4KADXX:2:2115:3511:22006 length=151	ACAGGCTTTTATTACACTGTAACTGTGTTTCTTATCTTGCAAA___CATTTAATGAATTGTAATTCTTTAAAAAAAAAAAAAAAAAAAAAAAAAAAAGATCGGAA___GAGCACACGTCTGAACTCCAGTCACTTAGGCATCTCGTATGCCGTCTTT
>SRR1299702.6266350_HWI-1KL177:81:H9E4KADXX:2:2115:9647:68283 length=151	AGGCTTTTATTACACTGTAACTGTGTTTCTTATCTTGCAAA___CATTTAATGAATTGTAATTCTTTAGAAAAAAAAAAAAAAAAAAAAAAAAAAAAAAAAAAAAAAAAAAAAGTTAGCAA___GATTCAGCTAGAAAACCCCACTTCAAATATCGT
>SRR1299702.6308038_HWI-1KL177:81:H9E4KADXX:2:2115:15241:93453 length=151	CCCTTTTTTGACAGGCTTTTATTACACTGTAACTGTGTTTCTTATCTTGCAAA___CATTTAATGAATTGTAATTCTTTAGTATAAAAAAAAAAAAAAAAAAAAAGATCGGAA___GAACACCCGTCTAAACTCCAGACACTTAGGCATCTCGTATC
>SRR1299702.6334052_HWI-1KL177:81:H9E4KADXX:2:2116:6176:10229 length=151	ACAGGCTTTTATTACACTGTAACTGTGTTTCTTATCTTGCAAA___CATTTAATGAATTGTAATTCTTAAAAAAAAAAAAAAAAAGATCGGAA___GAGAACACGTCTGAACTCCAGTCACTTAGGCATCTCGTATGCCGTCTTCTGCTTGAAAAAA
>SRR1299702.6373423_HWI-1KL177:81:H9E4KADXX:2:2116:3229:33442 length=151	CCTTTTTTGACAGGCTTTTATTACACTGTAACTGTGTTTCTTATCTTGCAAA___CATTTAATGAATTGTAATTCTTTAGTAAAAAAAAAAAAAAAAAAAAAAAAATGGGAA___AGAACACCCTTGTAAACCCCAGACATTTAGACTTCCCGTTCC
>SRR1299702.6479094_HWI-1KL177:81:H9E4KADXX:2:2116:14912:95487 length=151	ACAGGCTTTTATTACACTGTAACTGTGTTTCTTATCTTGCAAA___CATTTAATGAATTGTAATTCTTTAGAAAAAAAAAAAAAAAAAAAAGATCGGAA___GAGCACACGTCTGAACTCCAGTCACTTAGGCATCTCGTATGCCGTCTTCTGCTTG
>SRR1299702.6501996_HWI-1KL177:81:H9E4KADXX:2:2201:17109:13587 length=151	CACTGTAACTGTGTTTCTTATCTTGCAAA___CATTTAATGAATTGTAATTCTTTAAAAAAAAAAAAAAAAAAAAAAAAAAAAAAAAAAAAAAAAAAAAAAAAAAAAAAAAAAAAAAGAGAAA___ACCCCCCCTAACACCCCCCCCCATTACCCCC
>SRR1299702.6602551_HWI-1KL177:81:H9E4KADXX:2:2201:20763:99277 length=151	CTTTTATTACACTGTAACTGTGTTTCTTATCTTGCAAA___CATTTAATGAATTGTAATTCTTTAAAAAAAAAAAAAAAAAAAAAAAAAAAGATCGGAA___GAGCCCCCGTTTGAACCCCAGTCACTTAGGCCTCTCTTATGCCGTCTTCTGTTTG
>SRR1299702.6708786_HWI-1KL177:81:H9E4KADXX:2:2202:18958:89691 length=151	ACAGGCTTTTATTACACTGTAACTGTGTTTCTTATCTTGCAAA___CATTTAATGAATTGTAATTCTTTAAAAAAAAAAAAAAAAAAAAAAAAAAAAAAAAAAAAGGGGAA___GACCACCCGGTAAACCCCCCACCCCTAGGCCCCCTCTGTCCCC
>SRR1299702.6709904_HWI-1KL177:81:H9E4KADXX:2:2202:14426:90673 length=151	AGGCTTTTATTACACTGTAACTGTGTTTCTTATCTTGCAAA___CATTTAATGAATTGTAATTCTTTAGTAAAAAAAAAAAAAAAAAAAAAAAAAAAAAAAAAAAAAAAAAAAAAAAAAAGGGAA___AAAACACACTTAAAACCCCCACCCATTAA
>SRR1299702.6971917_HWI-1KL177:81:H9E4KADXX:2:2205:2995:9923 length=151	ACAGGCTTTTATTACACTGTAACTGTGTTTCTTATCTTGCAAA___CATTTAATGAATTGTAATTCTTTAAAAAAAAAAAAAAAAAAAAAAAAAAAAAAAAAAAAAAAGGGAA___AACACCACTCTTAAACCCCAGCCCTTTAGCCTCTCCGTTTC
>SRR1299702.7088353_HWI-1KL177:81:H9E4KADXX:2:2206:11078:4924 length=151	CCCTTTTTTGACAGGCTTTTATTACACTGTAACTGTGTTTCTTATCTTGCAAA___CATTTAATGAATTGTAATTCTTTAAAAAAAAAAAAAAAAAAAAAAAAAAAAAAAAATGGGAA___GACCACACGTCTAAACCCCACTCCTTTAGGCCTCTC
>SRR1299702.7095298_HWI-1KL177:81:H9E4KADXX:2:2206:15314:10355 length=151	TAACTGTGTTTCTTATCTTGCAAA___CATTTAATGAATTGTAATTCTTTAAAAAAAAAAAAAAGATCGGAA___GAGCACACGTCTGAACTCCAGTCACTTAGCCATCTCGTATGCCGTCTTCTGCTTGAAAAAAAAAAAAAAAGAAATAAAGTAA
>SRR1299702.7197460_HWI-1KL177:81:H9E4KADXX:2:2206:18634:94763 length=151	ACAGGCTTTTATTACACTGTAACTGTGTTTCTTATCTTGCAAA___CATTTAATGAATTGTAATTCTTAAAAAAAAAAAAAAAAAAAAAAAAAAAAAAAAAAAAAAAAAAAAAAAAAGGGGAA___GAACAACCCTTAAAACCCCACCAATTAGGCC
>SRR1299702.7390026_HWI-1KL177:81:H9E4KADXX:2:2208:20093:43482 length=151	CCTTTTCTTTATAACTTGTTACAATTTTTGAAATTCCCTTTTTTGACAGGCTTTTATTACACTGTAACTGTGTTTCTTATCTTGCAAA___CATTTAATGAATTGTAATTCTTTAAAAAAAAAAAAAAAAAAAATCGGAA___GGGCACCCGCTTGA
>SRR1299702.7523342_HWI-1KL177:81:H9E4KADXX:2:2209:14036:42373 length=151	CCCTTTTTTGACAGGCTTTTATTACACTGTAACTGTGTTTCTTATCTTGCAAA___CATTTAATGAATTGTAATTCTTTAGTAAAAAAAAAAAAAAAAAAAAAAAAAAAAAAAAAAAAAATGGGAA___GAGCCCCCCTTTAAACCCCCGCCCTTTG
>SRR1299702.7530852_HWI-1KL177:81:H9E4KADXX:2:2209:11454:47781 length=151	ACTGTAACTGTGTTTCTTATCTTGCAAA___CATTTAATGAATTGTAATTCTTTAAAAAAAAAAAAAAAAAAAAAAAAAAAAAAAAAAATTGGGAA___AACCACCCTTTGAACCCCCAGCCCTTTAGCCTTCCGTATTCCCTTTTTTTCTTTAAAA
>SRR1299702.7566531_HWI-1KL177:81:H9E4KADXX:2:2209:13617:73694 length=151	AA___CATTTAATGAATTGTAATTCTTTAAAAAAAAAAAAAAAAAAAAAAAAAAAAAAAAAAAAAAATGGGAA___GAACACCCGTTTAAACCCCAGTCATTTGGCCTTCTCGTATGCCGTTTTTTGTTTAAAAAAAAAAAAAAAAAAAAAAAAAAA
>SRR1299702.7694339_HWI-1KL177:81:H9E4KADXX:2:2210:16014:65801 length=151	ACAGGCTTTTATTACACTGTAACTGTGTTTCTTATCTTGCAAA___CATTTAATGAATTGTAATTCTTTAAAAAAAAAAAAAAAAAAAAAAAAAAAAAAAAAAAAAAAAAAAAAAAAAAAAAAGGGAA___AAACAACCCCTTAAAACCCACCCCCT
>SRR1299702.7824104_HWI-1KL177:81:H9E4KADXX:2:2211:16718:57448 length=151	ACAGGCTTTTATTACACTGTAACTGTGTTTCTTATCTTGCAAA___CATTTAATGAATTGTAATTCTTTAGAAAAAAAAAAAAAAAAAAGATCGGAA___GAGCACACGTCTGAACTCCAGTCACTTAGGCATCTCGTATGCCGTCTTCTGCTTGAA
>SRR1299702.7872890_HWI-1KL177:81:H9E4KADXX:2:2211:7544:90615 length=151	ACAGGCTTTTATTACACTGTAACTGTGTTTCTTATCTTGCAAA___CATTTAATGAATTGTAATTCTTTAGTAAAAAAAAAAAAAAAAAGATCGGAA___GAGCACACGTCTGAACTCCAGTCACTTAGGCATCTCGTATGCCGTCTTCTGCTTGAA
>SRR1299702.7902078_HWI-1KL177:81:H9E4KADXX:2:2212:12764:11471 length=151	ACTGTAACTGTGTTTCTTATCTTGCAAA___CATTTAATGAATTGTAATTCTTTAAAAAAAAAAAAAAAAAAAAAAAAAAAAAAAAAAAAATGGAA___AAAAACACCTTAAAACCCCCAACATTTGGCCCTCCTTTTCCCCCTTTTTCTTTTAAAA
>SRR1299702.8055553_HWI-1KL177:81:H9E4KADXX:2:2213:9696:15248 length=151	GCTTTTGTTACACTGTAACTGTGTTTCTTATCTTGCAAA___CATTTAATGAATTGTAATTCTTTAGAAAAAAAAAAAAAAAAAAAAAAAAAAATCGGAA___AACCACACGTCTGAACTCCAGTCACTTAGGCATCTCGTATGCCTTCTTCTGCTT
>SRR1299702.8149321_HWI-1KL177:81:H9E4KADXX:2:2213:15966:76398 length=151	TCTGTAACTGTGTTTCTTATCTTGCAAA___CATTTAATGAATTGTAATTCCTTAAAAAAAAAAAAAAAAAAAAAAAAAAAAAAAAAAAAAAAAAGGGAA___AAAACCACCCCTCAAACCCCACCCCTTTGGCCCCTCTTTTGCCCCCTTTTTTTT
>SRR1299702.8161946_HWI-1KL177:81:H9E4KADXX:2:2213:7743:84697 length=151	ACAGGCTTTTATTACACTGTAACTGTGTTTCTTATCTTGCAAA___CATTTAATGAATTGTAATTCTTTAAAAAAAAAAAAAAAAAAAAAAAAAAAGGGAA___AGAACACACGTCTAAACCCCACCCATTGAGACCTCTCGTATCCCCTTTTCTTT
>SRR1299702.8197160_HWI-1KL177:81:H9E4KADXX:2:2214:10803:8088 length=151	ACAGGCTTTTATTACACTGTAACTGTGTTTCTTATCTTGCAAA___CATTTAATGAATTGTAATTCTTTAGAAAAAAAAAAAAAAAAAAAAAAAAGGTCGAAA___AAGCCACCGTCTAAACCCCAGTCACTTAGGCATCCCGTATGCCGCCTTTTG
>SRR1299702.8216488_HWI-1KL177:81:H9E4KADXX:2:2214:13050:20310 length=151	AGGCTTTTATTACACTGTAACTGTGTTTCTTATCTTGCAAA___CATTTAATGAATTGTAATTCTTTAAAAAAAAAAAAAAAAAAAAAAAAAAAAAAAAAAAAAAAAAAAAAAAAGGGAA___AGACCACCCTTTGAAACCCCAGCCCTTAGGCCCT
>SRR1299702.8341398_HWI-1KL177:81:H9E4KADXX:2:2214:6265:98036 length=151	ACAGGCTTTTATTACACTGTAACTGTGTTTCTTATCTTGCAAA___CATTTAATGAATTGTAATTCTTTAAAAAAAAAAAAAAAAAAAAAAAAGATCGGAA___GAGCACACGTCTGAACTCCAGTCACTTAGGCATCTCGTATGCCGTCTTCTGCT
>SRR1299702.8404117_HWI-1KL177:81:H9E4KADXX:2:2215:10350:37420 length=151	ACACTGTAACTGTGTTTCTTATCTTGCAAA___CATTTAATGAATTGTAATTCTTTAACAAAAAAAAAAAAAAAAAAATTCGGAA___GGGCACACGTCGAAACTCCAGTCACTTAGGCATCTCGAATGCCGTCTTCTGCTTGAAAAAAAAAAACAC
>SRR1299702.8570938_HWI-1KL177:81:H9E4KADXX:2:2216:12054:37399 length=151	CCCTTTTTTGACAGGCCTTTATTACACTGTAACTGTGTTTCTTATCTTGCAAA___CATTTAATGAATTGTAATTCTTTAGTAAAAAAAAAAAAAAAAAAGATCGGAA___GAGCACACGTCTGAACTCCAGTCACTTAGGCATCTCGTATGCCGTC
>SRR1299702.8602318_HWI-1KL177:81:H9E4KADXX:2:2216:12708:55456 length=151	CAGGCTTTTATTACACTGTAACTGTGTTTCTTATCTTGCAAA___CATTTAATGAATTGTAATTCTTTAGTAAAAAAAAAAAAAAAAAAAAAAAAAAAAAAAAAAGATGGGAA___AACCACCCGTCTGAACTCCAGCCCCTTAGCCATCTCGTATC
>SRR1299702.8611402_HWI-1KL177:81:H9E4KADXX:2:2216:5940:60633 length=151	ACAGGCTTTTATTACACTGTAACTGTGTTTCTTATCTTGCAAA___CATTTAATGAATTGTAATTCTTTAAAAAAAAAAAAAAAAAAAAAAAAAAAAGATCGGAA___GAGCACACGTCTGAACTCCAGTCACTTAGGCATCTCGTATGCCGTCTTT
>SRR1299702.8616960_HWI-1KL177:81:H9E4KADXX:2:2216:16443:63657 length=151	ACAGGCTTTTATTACACTGTAACTGTGTTTCTTATCTTGCAAA___CATTTAATGAATTGTAATTCTTTAAAAAAAAAAAAAAAAAAAAAAAAAAAAACGGAA___GGGCCCCCCTCTTAACCCCCGTCAATTAGGCATCCCGGATGCCCGTTTTTT
>SRR1299702.8657842_HWI-1KL177:81:H9E4KADXX:2:2216:7447:87258 length=151	TCCCTTTTTTGACAGGCTTTTATTACACTGTAACTGTGTTTCTTATCTTGCAAA___CATTTAATGAATTGTAATTCTTTAAAAAAAAAAAAAAAAAAAAAAAAGATCGGAA___GAGCACACGTCTGAACTCCAGTCACTTAGGCATCTCGTATGC
>SRR1299708.78937_HWI-1KL177:81:H9E4KADXX:2:1101:19641:78846 length=151	ACAGGCTTTTATTACACTGTAACTGTGTTTCTTATCTTGCAAA___CATTTAATGAATTGTAATTCTTTAGAAAAAAAAAAAAAAAAAAAAAAAACGGAA___GAACCCCCCTCTGAAACCCAGTCCCGATCAGATCTCGGATGCCGGCTTCTGCTT
>SRR1299708.128764_HWI-1KL177:81:H9E4KADXX:2:1102:1564:28159 length=151	GCTTTTATTACACTGTAACTGTGTTTCTTATCTTGCAAA___CATTTAATGAATTGTAATTCTTTAAAAAAAAAAAAAAAAAGATCGGAA___GAGCACACGTCTGAACTCCAGTCACGATCAGATCTCGTATGCCGTCTTCTGCTTGAAAAAAAAA
>SRR1299708.178112_HWI-1KL177:81:H9E4KADXX:2:1102:12115:75776 length=151	ACAGGCTTTTATTACACTGTAACTGTGTTTCTTATCTTGCAAA___CATTTAATGAATTGTAATTCTTTAAAAAAAAAAAAAAAAAAAAAAAAAAAAAAAAAAAAAAGGGGAA___AACCCCCCCTCTAAACCCCACACCCAAAAAATTCTTTTTTC
>SRR1299708.305036_HWI-1KL177:81:H9E4KADXX:2:1103:20300:96362 length=151	ACAGGCTTTTATTACACTGTAACTGTGTTTCTTATCTTGCAAA___CATTTAATGAATTGTAATTCTTTAAAAAAAAAAAAAAAAAAAAAAAAAAAAAAAAAAAAAAAAAAAGAGAAA___GACCCCACCTCTAAACCCCAGCCACAAACAAATCCC
>SRR1299708.340507_HWI-1KL177:81:H9E4KADXX:2:1104:12194:30055 length=151	ACAGGCTTTTATTACACTGTAACTGTGTTTCTTATCTTGCAAA___CATTTAATGAATTGTAATTCTTTAAAAAAAAAAAAAAAAAAAAAAAAAAAAAAAAAAAAAATCGGAA___GACCACCCCTCTAAACCCCAGCCCCGATCAAATCCCGTATC
>SRR1299708.397842_HWI-1KL177:81:H9E4KADXX:2:1104:12063:83220 length=151	ACAGGCTTTTATTACACTGTAACTGTGTTTCTTATCTTGCAAA___CATTTAATGAATTGTAATTCTTTAAAAAAAAAAAAAAAAAAAAAAAAAAAAAAAAGGGAA___AAACCCCCCCTTTAACCCCCCCCCCCAACAAATCCCCTTTCCCCTTTT
>SRR1299708.481464_HWI-1KL177:81:H9E4KADXX:2:1105:14574:60735 length=151	GCAAA___CATTTAATGAATTGTAATTCTTTAAAAAAAAAAAAAAAAAAAAAAAAAAAAAAAAAAAAAAAGGGAA___AAACCACCCTCTAAACCCAATCCAAGAAAGATTCCTGTAGCCCTCTTTTTCTTTAAAAAAAAAAAAAAAAAAAATAATC
>SRR1299708.487470_HWI-1KL177:81:H9E4KADXX:2:1105:5162:66062 length=151	CTGTAACTGTGTTTCTTATCTTGCAAA___CATTTAATGAATTGTAATTCTTTAGTAAAAAAAAAAAAAAAAAAAAAAAAAAAAAAATTCGGAA___AAGCCCCCGGTTTAATTCCATACCAGAAAAAATCCCGAAAGCCGTTTTTTGCTTAAAAAA
>SRR1299708.543200_HWI-1KL177:81:H9E4KADXX:2:1106:20252:16674 length=151	AAATTCCCTTTTTTGACAGGCTTTTATTACACTGTAACTGTGTTTCTTATCTTGCAAA___CATTTAATGAATTGTAATTCTTTAGTAAAAAAAAAAAAAAAAAAAAATGGAA___AAACCCCCCGCCGGGCCCCCGGCACCAACAAAACTCCGAAG
>SRR1299708.573148_HWI-1KL177:81:H9E4KADXX:2:1106:2480:43087 length=151	CAAA___CATTTAATGAATTGTAATTCTTTAAAAAAAAAAAAAAAAAAAAAAAAAAAAAAAAAAAAAAAAAACTGGAA___AACCACACGTCTAACCCCAGCCACGAAAAAATCTCGTTCGCCGTCTTCTTCTTAAAAAAAAAAAAAACGACAAAGA
>SRR1299708.632738_HWI-1KL177:81:H9E4KADXX:2:1106:15944:94973 length=151	ACACTGTAACTGTGTCTCTTATCTTGCAAA___CATTTAATGAATTGTAATTCTTTAGTAAAAAAAAAAAAAAAAAAAAAAAAGATCGGAA___GAGCACACGTCTGAACTCCAGTCACGATCAGATCTCGTATGCCGTCTTCTGTTTGAAAAAAAA
>SRR1299708.1019743_HWI-1KL177:81:H9E4KADXX:2:1110:5402:18520 length=151	ACAGGCTTTTATTACACTGTAACTGTGTTTCTTATCTTGCAAA___CATTTAATGAATTGTAATTCTTTAAAAAAAAAAAAAAAAAAAAAAAAGATCGGAA___GTGCACACGCCTGAATCCAGTAACGATCAGATCTCGTTTGCCGTATTATGCTT
>SRR1299708.1253185_HWI-1KL177:81:H9E4KADXX:2:1111:20329:99234 length=151	GCAAA___CATTTAATGAATTGTAATTCTTTAAAAAAAAAAAAAAAAAAAAAAAAAAAAAAAAAAAAAAAAAAAGGGGAA___AAACACCCCTTTAAACCCCCGCCCCGACAAGTCTTCTTGGGCCCTTTTTTTTTTAAAAAAAAAAAAAAAAACAA
>SRR1299708.1316010_HWI-1KL177:81:H9E4KADXX:2:1112:4356:47404 length=151	TAACTGTGTTTCTTATCTTGCAAA___CATTTAATGAATTGTAATTCTTTAAAAAAAAAAAAAAAAAAAGATCGGAA___GAGCACACGTCTGAACTCCAGTCACGATCAGATCTCGTATGCCGTCTTCTGCTTGAAAAAAAAAAAAAAAAAAAAAA
>SRR1299708.1344622_HWI-1KL177:81:H9E4KADXX:2:1112:6281:68281 length=151	ACAGGCTTTTATTACACTGTAACTGTGTTTCTTATCTTGCAAA___CATTTAATGAATTGTAATTCTTTAAAAAAAAAAAAAAAAAAAATCGGAA___GAGCACACGTCTGAACTCCAGTCCCGATCAGATCTCGTATGCCGTCTTCTGCTTGAAAA
>SRR1299708.1526889_HWI-1KL177:81:H9E4KADXX:2:1113:13525:99316 length=151	ACAGGCTTTTATTACACTGTAACTTTGTTTCTTATCTTGCAAA___CATTTAATGAATTGTAATTCTTTAAAAAAAAAAAAAAAAAAAAAAAAAAAAAAAAAAAAAAAAAGAGGGGAA___AACCCCCCTTCTAACCCCCACCCCCAACAGTTCTTG
>SRR1299708.1975322_HWI-1KL177:81:H9E4KADXX:2:1116:6725:92041 length=151	CAAA___CATTTAATGAATTGTAATTCTTTAAAAAAAAAAAAAAAAAAAAAAAAAAAAAAAAAAAAAAAAAAAAAAAAAAAAAAAAAAAAAAAAAAAAAAAAAAAAGAAGGAAA___AAACACCTTTTAACCCCAAACAAAAAAAAAATCTCAATGC
>SRR1299708.2103303_HWI-1KL177:81:H9E4KADXX:2:1202:16508:9718 length=151	ACAGGCTTTTATTACACTGTAACTGTGTTTCTTATCTTGCAAA___CATTTAATGAATTGTAATTCTTTAGTAAAAAAAAAAAAAAAAAGATCGGAA___GAGCACACGTCTGAACTCCAGTCACGATCAGATCTCGTATGCCGTCTTCTGCTTGAA
>SRR1299708.2260641_HWI-1KL177:81:H9E4KADXX:2:1203:20444:56950 length=151	AAATTCCCTTTTTTGACAGGCTTTTATTACACTGTAACTGTGTTTCTTATCTTGCAAA___CATTTAATGAATTGTAATTCTTTAGTAAAAAAAAAAAAAAAAAAAAAAAAAAATGGGAA___AAACCCCCCTTTGAACCCCAGTCCCGAACAAATC
>SRR1299708.2393567_HWI-1KL177:81:H9E4KADXX:2:1204:6646:78266 length=151	GCTTTTATTACACTGTAACTGTGTTTCTTATCTTGCAAA___CATTTAATGAATTGTAATTCTTTAGAAAAAAAAAAAAAAAAAAAAAGATCGGAA___GAGCACACGTCTGAACCCAGTCACGATCAGATCTCGTATGCCGTCTTCTGCTTGAAAA
>SRR1299708.2493247_HWI-1KL177:81:H9E4KADXX:2:1205:17493:67087 length=151	TAACTGTGTTTCTTATCTTGCAAA___CATTTAATGAATTGTGATTCTTTAAAAAAAAAAAAAAAAAAAAAAAAAGATCGGAA___AAGCAACCCGCTTAACTCCATTCCCGAACAGATCTCGTATGCCGCCTTCTGCTTGAAAAAAAAAAAAAAAA
>SRR1299708.2527862_HWI-1KL177:81:H9E4KADXX:2:1205:20273:97016 length=151	AGGCTTTTATTACACTGTAACTGTGTTTCTTATCTTGCAAA___CATTTAATGAATTGTAATTCTTTAAAAAAAAAAAAAAAAAAGATCGGAA___GAGCACACGTCTGAACTCCAGTCACGATCAGATCTCGTATGCCGTCTTCTGCTTGAAAAAA
>SRR1299708.2840616_HWI-1KL177:81:H9E4KADXX:2:1208:18469:61587 length=151	CCTTTTCTTTATAACTTGTTACAATTTTTGAAATTCCCTTTTTTGACAGGCTTTTATTACACTGTAACTGTGTTTCTTATCTTGCAAA___CATTTAATGAATTGTAATTCTTTAGAAAAAAAAAAAAAAAAAGATCGGAA___AAGAACACGTCTG
>SRR1299708.2971233_HWI-1KL177:81:H9E4KADXX:2:1209:4395:66259 length=151	ACAGGCTTTTATTACACTGTAACTGTGTTTCTTATCTTGCAAA___CATTTAATGAATTGTAATTCTTTAGTAAAAAAAAAAAAAAAAAAAAAAAAAAAAATTGGGAA___GAGACCCCGTCGAAACCCCAGTACCAAACAATTCTATTATCCAGTT
>SRR1299708.3032620_HWI-1KL177:81:H9E4KADXX:2:1210:15850:15629 length=151	ACAGGCTTTTATTACACTGTAACTGTGTTTCTTATCTTGCAAA___CATTTAATGAATTGTAATTCTTTAGAAAAAAAAAAAAAAAAAGATCGGAA___GAGCACACGTCTGAACTCCATCACGATCAGATCTCGTATGCCGTCTTCTGCTTGAAAA
>SRR1299708.3041734_HWI-1KL177:81:H9E4KADXX:2:1210:15233:22657 length=151	ACAGGCTTTTATTACACTGTAACTGTGTTTCTTATCTTGCAAA___CATTTAATGAATTGTAATTCTTTAAAAAAAAAAAAAAAAAAAAAAAAATGGAA___AAAAAAAAGATTAAAATTCCATCAAAAATAAAATATACAATACAAATATCTTATT
>SRR1299708.3220828_HWI-1KL177:81:H9E4KADXX:2:1211:11035:59485 length=151	ACAGGCTTTTATTACACTGTAACTGTGTTTCTTATCTTGCAAA___CATTTAATGAATTGTAATTCTTTAAAAAAAAAAAAAAAAAAAGATCGGAA___GAGCACACGTCTGAACTCCAGTCACGATCAGATCTCGTATGCCGTCTTCTGCTTGAAA
>SRR1299708.3559433_HWI-1KL177:81:H9E4KADXX:2:1214:18436:5114 length=151	AGGCTTTTATTACACTGTAACTGTGTTTCTTATCTTGCAAA___CATTTAATGAATTGTAATTCTTTAAAAAAAAAAAAAAAAAAAAAAAAAAAAAAAAAAAAGAGGGGAA___AGGCACCCCTCTTAACCCCAGCAAAAACAAAAATCCGAAGGCC
>SRR1299708.3600817_HWI-1KL177:81:H9E4KADXX:2:1214:9427:33639 length=151	ACAGGCTTTTATTACACTGTAACTGTGTTTCTTATCTTGCAAA___CATTTAATGAATTGTAATTCTTTAGTAGAAAAAAAAAAAAAAAAAATCGGAA___GAGCACCCGTCTGAACTCCAGTCACGATCAGATCTCGTATGCCGTCTTCTGCTTGA
>SRR1299708.3684774_HWI-1KL177:81:H9E4KADXX:2:1214:2455:90222 length=151	ACAGGCTTTTATTACACTGTAACTGTGTTTCTTATCTTGCAAA___CATTTAATGAATTGTAATTCTTTAAAAAAAAAAAAAAAAAAAAAAAAAAAAAAAAAAAAAAAAAACGGAA___AAACCCCCCCTTTAAACCCCGGCCACAAAAAACTCCCG
>SRR1299708.3793647_HWI-1KL177:81:H9E4KADXX:2:1215:17328:62292 length=151	CCCTTTTTTGACAGGCTTTTATTACACTGTAACTGTGTTTCTTATCTTGCAAA___CATTTAATGAATTGTAATTCTTTAGTAAAAAAAAAAAAAAAAAAAAAAAAAAAAAAAAATCGGAA___AAGACCACCTCCTTAACCCCGCCACGATCAAAC
>SRR1299708.3887852_HWI-1KL177:81:H9E4KADXX:2:1216:5716:23228 length=151	AACTGTGTTTCTTATCTTGCAAA___CATTTAATGAATTGTAATTCTTTAAAAAAAAAAAAAAAAAAAAAAAAGATCGGAA___GAGCACACGTCTGAACTCCAGTCACGATCAGATCTCGTATGCCGTCTTCTGCTTGAAAAAAAAAAAACAAGAA
>SRR1299708.4299519_HWI-1KL177:81:H9E4KADXX:2:2103:13047:75825 length=151	CAAA___CATTTAATGAATTGTAATTCTTTAAAAAAAAAAAAAAAAAAAAAAAAAAAAAAAAAAAAAAAAAAAAAAAAAAAAAAAAAGGGAA___AAAACCCCCCTTAAACCCCCCCCCACAAAAAATTCTTTGTCCCCTTTTTTTTTTAAAAAAAA
>SRR1299708.4316309_HWI-1KL177:81:H9E4KADXX:2:2103:10609:91571 length=151	GCAAA___CATTTAATGAATTGTAATTCTTTAAAAAAAAAAAAAAAAAAAAAAAAAAAAAAAAAAAAACGGAA___AGGCCCCCGCTTAAACCCCAGCCCCAAAAAAATCCCGTATCCCCTCTTTTGCTTAAAAAAAAAAAAAAAAACGAGGAGAAA
>SRR1299708.4523607_HWI-1KL177:81:H9E4KADXX:2:2105:16867:84031 length=151	ACAGGCTTTTATTACACTGTAACTGTGTTTCTTATCTTGCAAA___CATTTAATGAATTGTAATTCTTTAGTAAAAAAAAAAAAAAAAAAAAAAAAAAAAAAAAAAAAAAACGGAA___AGACCCCCCGCATAACCCCACCCACCAACAAATCTCGT
>SRR1299708.4585412_HWI-1KL177:81:H9E4KADXX:2:2106:8089:40379 length=151	AGGCTTTTATTACACTGTAACTGTGTTTCTTATCTTGCAAA___CATTTAATGAATTGTAATTCTTTAAAAAAAAAAAAAAAAAAAAAAAAAAAAAAAACGGAA___AAACACCCCTTTAAACCCCAGTCCCAAACAAATCTCGTTTGCCCCTTTTT
>SRR1299708.4669897_HWI-1KL177:81:H9E4KADXX:2:2107:18211:14787 length=151	GGCTTTTATTACACTGTAACTGTGTTTCTTATCTTGCAAA___CATTTAATGAATTGTAATTCTTTAAAAAAAAAAAAAAAAAAGATCGGATGA___GCACACGTCTGAACTCCAGTCACGATCAGATCTCGTATGCCGTCTTCTGCTTGAAAAAAA
>SRR1299708.4766001_HWI-1KL177:81:H9E4KADXX:2:2107:10801:96553 length=151	AACTGTGTTTCTTATCTTGCAAA___CATTTAATGAATTGTAATTCTTTAGAAAAAAAAAAAAAAAAAGATCGGAA___GAGCACACGTCTGAACTCCAGTCACGATCAGATCTCGTATGCCGTCTTCTGCTTGAAAAAAAAAAAAATAAAAAACAA
>SRR1299708.4879567_HWI-1KL177:81:H9E4KADXX:2:2108:9588:91752 length=151	ACACTGTAACTGTGTTTCTTATCTTGCAAA___CATTTAATGAATTGTAATTCTTTAGAAAAAAAAAAAAAAAAAAAAAAAAAAAAAAAAAAAAAAAAAAGGGAA___AAACCCCCCCCCCCCACCCCCCACCCAACAAACTTCCGCTGCCCTTCTT
>SRR1299708.4933467_HWI-1KL177:81:H9E4KADXX:2:2109:12249:36900 length=151	AGGCTTTTATTACACTGTAACTGTGTTTCTTATCTTGCAAA___CATTTAATGAATTGTAATTCTTTAAAAAAAAAAAAAAAAAAAAAAAAAAAAAAAGGGAA___AACACCCCCCTTAAACCCCCCCCCCCTTTCAACTCTTTTTTCCCTTTTTTT
>SRR1299708.4949440_HWI-1KL177:81:H9E4KADXX:2:2109:7387:49854 length=151	GGCTTTTATTACACTGTAACTGTGTTTCTTATCTTGCAAA___CATTTAATGAATTGTAATTCTTTAAAAAAAAAAAAAAAAAAAAAAAAAAAATGGAA___AAGACACCCCTTTAAACCCCAGCCCCGAACAGATTTCGATTGCCCCTTTTTGCTT
>SRR1299708.5536056_HWI-1KL177:81:H9E4KADXX:2:2113:12443:95695 length=151	CAAA___CATTTAATGAATTGTAATTCTTTAAAAAAAAAAAAAAAAAAAAAAAAAAAAAAAAAGAGCAAA___CGCCCCCCCTCCAACCCCGACCAAATCTCGTATTCCGCCTTCTCCTTTAAAAAAAAAAAAAAAAAATGGCGCAGGCCACAATTG
>SRR1299708.5706306_HWI-1KL177:81:H9E4KADXX:2:2115:19708:13423 length=151	ACAGGCTTTTATTACACTGTAACTGTGTTTCTTATCTTGCAAA___CATTTAATGAATTGTAATTCTTTAAAAAAAAAAAAAAAAAAAAAAAAAAAAAAAATGGAA___AGAACACCCGTCTAAACCCCAGCCCGGACCAGTTCCCGTTGCCCGTTT
>SRR1299708.5708880_HWI-1KL177:81:H9E4KADXX:2:2115:15138:15177 length=151	GCTTTTATTACACTGTAACTGTGTTTCTTATCTTGCAAA___CATTTAATGAATTGTAATTCTTTAAAAAAAAAAAAAAAAAAAAAAAAAAAAAAAGATCGGAA___AACCCCCCTTTAAACCCCCGGCCACGATAAGATCTCTTTTGCCGTTTTCT
>SRR1299708.5750029_HWI-1KL177:81:H9E4KADXX:2:2115:4309:42274 length=151	GCTTTTATTACACTGTAACTGTGTTTCTTATCTTGCAAA___CATTTAATGAATTGTAATTCTTTAAAAAAAAAAAAAAAAAAGATCGGAA___GAGCACACGTCTGAACTCCAGTCACGATCAGATCTCGTATGCCGTCTTCTGCTTGAAAAAAAA
>SRR1299708.5756615_HWI-1KL177:81:H9E4KADXX:2:2115:6711:46571 length=151	CAAA___CATTTAATGAATTGTAATTCTTTAAAAAAAAAAAAAAAAAAAAAAAAAAAAAAAAAAGGGGGAA___AACCCCCCCTCTAACCCCCCCCCCCAAACAATTTTTTTTCCCCTTTTTTTTTTTAAAAAAAAAAAAAAAACACAAAAAGACAA
>SRR1299708.5926459_HWI-1KL177:81:H9E4KADXX:2:2116:10758:53578 length=151	GCTTTTATTACACTGTAACTGTGTTTCTTATCTTGCAAA___CATTTAATGAATTGTAATTCTTTAAAAAAAAAAAAAAAAAAAAAAAAAAGATCGGAA___GAGCACACGTCTGAACTCCAGTCACGATCAGATCTCGTATGCCGTCTTCTGCTTG
>SRR1299708.6001960_HWI-1KL177:81:H9E4KADXX:2:2116:9374:97809 length=151	AAATTCCCTTTTTTGACAGGCTTTTATTACACTGTAACTGTGTTTCTTATCTTGCAAA___CATTTAATGAATTGTAATTCTTTAGTAAAAAAAAAAAAAAAAAAGATCGGAA___GAGCACACGTCTGAACTCCAGTCACGATCAGATCTCGTATG
>SRR1299708.6211164_HWI-1KL177:81:H9E4KADXX:2:2202:6764:94843 length=151	CACCATTGCTTTCTTTTTTTTTGTTTTGGATTTTTTCTTTGAAAATTCCTATTTTATATTATTGTAAAAGTCAAAGTCTCCAAAAT___CCTTTAATAATTTAATTCCATTCTTAAAAAAAAAAAAAAAAAAAGATCGGAA___GAGCACACGTCTG
>SRR1299708.6455483_HWI-1KL177:81:H9E4KADXX:2:2205:4778:20316 length=151	AGGCTTTTATTACACTGTAACTGTGTTTCTTATCTTGCAAA___CATTTAATGAATTGTAATTCTTTAAAAAAAAAAAAAAAAAGATCGGAA___GAGCACACGTCTGAACTCCAGTCACGATCAGATCTCGTATGCCGTCTTCTGCTTGAAAAAAA
>SRR1299708.6480714_HWI-1KL177:81:H9E4KADXX:2:2205:15689:42571 length=151	CAAA___CATTTAATGAATTGTAATTCTTTAAAAAAAAAAAAAAAAAAAAAAAAAAAAAAAAAAAAAAAAAAAAGGGAA___AAAAAAACCCTTAGAACCCCAGCCACGTAAAAATCTCTTCGCCCCTTTTTTTTTTAAAAAAAAAAATAAGATATA
>SRR1299708.6485040_HWI-1KL177:81:H9E4KADXX:2:2205:4751:46744 length=151	ACAGGCTTTTATTACACTGTAACTGTGTTTCTTATCTTGCAAA___CATTTAATGAATTGTAATTCTTTAAAAAAAAAAAAAAGATCGGAA___GAGCACACGTCTGAACTCCAGTCACGATCAGATCTCGTATGCCGTCTTCTGCTTGAAAAAAAA
>SRR1299708.7074196_HWI-1KL177:81:H9E4KADXX:2:2210:21080:42389 length=151	CCCTTTTTTGACAGGCTTTTATTACACTGTAACTGTGTTTCTTATCTTGCAAA___CATTTAATGAATTGTAATTCTTTAGTAAAAAAAAAAAAAAAAAAAAAAAAAAAAAATCGGAA___GAGCACACGTCTGAACTCCAGTCACGATCAGATCTC
>SRR1299708.7141176_HWI-1KL177:81:H9E4KADXX:2:2210:1608:93836 length=151	AGGCTTTTATTACACTGTAACTGTGTTTCTTATCTTGCAAA___CATTTAATGAATTGTAATTCTTTAAAAAAAAAAAAAAAAAAAAAAAAAAAATCGGAA___GAGCACACGTCTGAACTCCAGTCACGATCAGATCTCGTATGCCGTCTTCTTCT
>SRR1299708.7250383_HWI-1KL177:81:H9E4KADXX:2:2211:16873:76882 length=151	CTTTTATTACACTGTAACTGTGTTTCTTATCTTGCAAA___CATTTAATGAATTGTAATTCTTTAAAAAAAAAAAAAAAAAAGATCGGAA___GAGCACACGTCTGAACTCCAGTCACGATCAGATCTCGTATGCCGTCTTCTGCTTGAAAAAAAAA
>SRR1299708.7316427_HWI-1KL177:81:H9E4KADXX:2:2212:15937:26564 length=151	CAAA___CATTTAATGAATTGTAATTCTTTAGAAAAAAAAAAAAAAAAAAAAAAAAAAAAAAAAAAAAAAAAAAAAAAAAAAAGGGAA___AAACACCCCTGTAAACCCCCACCACCAAAACATTTCTTGTCCCCTTTTTTTTTTAAAAAAAAAAAA
>SRR1299708.7329050_HWI-1KL177:81:H9E4KADXX:2:2212:18655:35646 length=151	ACAGGCTTTTATTACACTGTAACTGTGTTTCTTATCTTGCAAA___CATTTAATGAATTGTAATTCTTTAGAAAAAAAAAAAAAAAAAAAAAAAAAGATCGGAA___GAGCACACGTTTGAACTCCAGTCACGATCAGATCTCGTATGCCGTCTTCT
>SRR1299708.7348858_HWI-1KL177:81:H9E4KADXX:2:2212:3344:50236 length=151	ACTGTAACTGTGTTTCTTATCTTGCAAA___CATTTAATGAATTGTAATTCTTTAAAAAAAAAAAAAAAAAAGATCGGAA___GAGCACACGTCTGAACTCCAGTCACGATCAGATCTCGTATGCCGTCTTCTGCTTGAAAAAAAAAAAAAAAAAAA
>SRR1299708.7463229_HWI-1KL177:81:H9E4KADXX:2:2213:17922:32499 length=151	CAAA___CATTTAATGAATTGTAATTCTTAAAAAAAAAAAAAAAAAAAAAAAAAAAAAAAAAAAAAAAAAAAAAAAAAAAAAAAAAAAAAAAAAAAAAAAAAAAAACGGAA___AAAACCCCCCTTCAACCCCCCCCCCCAGACAAATTCTCTTCCC
>SRR1299708.7548798_HWI-1KL177:81:H9E4KADXX:2:2213:1747:92663 length=151	ACAGGCTTTTATTACACTGTAACTGTGTTTCTTATCTTGCAAA___CATTTAATGAATTGTAATTCTTTAAAAAAAAAAAAAAAAAAAAAAAAAAATCGAAA___GAGCACCCGTCTAAACCCCAGCCCCGACCAAATCTCGTATCCCGTCTTCTCT
>SRR1299708.7564187_HWI-1KL177:81:H9E4KADXX:2:2214:4918:4438 length=151	ACAGGCTTTTATTACACTGTAACTGTGTTTCTTATCTTGCAAA___CATTTAATGAATTGTAATTCTTTAGTAAAAAAAAAAAAAAAAAAAAAAAAAAATCGGAA___GAGCACACGTCTGAACTCCAGTCACGATCAGATCTCGTATGCCGTCTTT
>SRR1299708.7661523_HWI-1KL177:81:H9E4KADXX:2:2214:13612:69668 length=151	CCCTTTTTTGACAGGCTTTTATTACACTGTAACTGTGTTTCTTATCTTGCAAA___CATTTAATGAATTGTAATTCTTTAAAAAAAAAAAAAAAAAAGATCGGAA___GAGCACACGTCTGAACTCCAGTCACGATCAGATCTCGTATGCCGTCTTT
>SRR1299708.7955926_HWI-1KL177:81:H9E4KADXX:2:2216:21043:57692 length=151	GCTTTTATTACACTGTAACTGTGTTTCTTATCTTGCAAA___CATTTAATGAATTGTAATTCTTTAAAAAAAAAAAAAAAAAAAAATCGGAA___GGGCACCCGTTTGACCTCCAGCCCCGATCAGTTTTCGTTTGCCGTCTTTTGTTTGAAAAAAA
>SRR1299708.8007590_HWI-1KL177:81:H9E4KADXX:2:2216:12256:87896 length=151	GCTTTTATTACACTGTAACTGTGTTTCTTATCTTGCAAA___CATTTAATGAATTGTAATTCTTTAAAAAAAAAAAAAAAAAAAAAAAAAAAGATCGGAA___GAGCACACGTCTGGACTCCAGTCACGATCAGATCTCGTATGCCGTCTTCTGCTT
