## Supplemental Data Set 3 for "The *glp-1* 3ʹ untranslated region regulates germline proliferation and promotes reproductive fecundity through multiple mechanisms": hits3.gld3.TCCTTTTCTTTATAACTTGT.csv

>SRR1299702.1700044_HWI-1KL177:81:H9E4KADXX:2:1114:18841:24184 length=151	TACTATAGTTTCATACAATTTTCTATCACACTATCTCTCCACTTTGCTGTTATGTAAATTT___TTCTTTTTTTTAAAACTTGTAATCATTTGAAAAAAAAAAAAAAAAAAGATCGGAA___GAGCACACGTCTGAACTCCAGTCACTTAGGCATCT
>SRR1299702.7708822_HWI-1KL177:81:H9E4KADXX:2:2210:1199:76270 length=151	ACGCTGTGATATCCTGTACCATAGATAAACATGTATATAATCGTTGTGTATTGCAAAAGAAAATAAAT___TCCTTTTTTTTAACTTATAAAAAAAAAAAAAAAAAAAAAAAAGATCGGAA___AAGCACACGTCTGAACTCCAGTCACTTAGGCAC
>SRR1299708.400958_HWI-1KL177:81:H9E4KADXX:2:1104:21292:85951 length=151	ATATCCTGTACCATAGATAAATATGCATATAATCGTTGTGTATTGCAAAAGAAAATAAAC___TCCTTTTCTTTAACTTATAAAAAAAAAAAAAAAAAAGATCGGAA___GAGCACACGTCTGAACTCCAGTCACGATCAGATCTCGTATGCCGTCT
