## Supplemental Data Set 3 for "The *glp-1* 3ʹ untranslated region regulates germline proliferation and promotes reproductive fecundity through multiple mechanisms": hits3.gld3.TTCGAATTATTGAAGCTCAA.csv

>SRR1299702.7709825_HWI-1KL177:81:H9E4KADXX:2:2210:14785:76760 length=151	CCACCGTATGGAGCGAAGTATTGACTTTTTTTTTGCTTTTTTTTGTTTTTTTTTAATCATTAATACCGGT___TTCTAATTATATGAATCTCAAGATTTTTAAAAAAAAAAAAAAAAAAAAAAAGATCGGAA___GAGCACACGTCTGAACTCCAGC
>SRR1299708.2170624_HWI-1KL177:81:H9E4KADXX:2:1202:7842:72967 length=151	AATGAATTGTAATTCTTTAGTATCTTGAGGGCTTTTTGTTT___TTCGAATTATTGAAGCTCAAAGTTCCAAAAAAAAAAAAAAAAAAAAAAAAAAAAAAACGGAA___AGAACCCCCTTCGAACCCCCGCCCCCAACAAATCCCCTATCCCCGTTT
