## Supplemental Data Set 3 for "The *glp-1* 3ʹ untranslated region regulates germline proliferation and promotes reproductive fecundity through multiple mechanisms": hits2.mex5.CATTTAATGAATTGTAATTC.csv

>SRR1299704.437701_HWI-1KL177:81:H9E4KADXX:2:1105:7154:28994 length=151	CTCCTTTTCTTTATAACTTGTTACAATTTTTGAAATTCCCTTTTTTGACAGGCTTTTATTACACTGTAACTGTGTTTCTTATCTTGCAAA___CATTTAATGAATTGTAATTCTTTAGTAAAAAAAAAAAAAAAAAAAAGAGATCGGAA___GAGCC
>SRR1299704.967362_HWI-1KL177:81:H9E4KADXX:2:1109:2228:92569 length=151	ACAGGCTTTTATTACACTGTAACTGTGTTTCTTATCTTGCAAA___CATTTAATGAATTGTAATTCTTTAGAAAAAAAAAAAAAAAAAAAAAAAAAAAAAAGATCGGAA___GAGCACACGTCTGAACCCCAGTCACACAGGGATCTCGTATGCCGT
>SRR1299704.1926942_HWI-1KL177:81:H9E4KADXX:2:1116:15475:93484 length=151	ACAGGCTTTTATTACACTGTAACTGTGTTTCTTATCTTGCAAA___CATTTAATGAATTGTAATTCTTTAGTAAAAAAAAAAAAAAAAAAAAAAAAAAAAGATCGGAA___GAGCACACGTCTGAACTCCAGTCACACAGGGATCTCGTATGCCGTC
>SRR1299704.2171018_HWI-1KL177:81:H9E4KADXX:2:1203:10098:24312 length=151	AGGCTTTTATTACACTGTAACTGTGTTTCTTATCTTGCAAA___CATTTAATGAATTGTAATTCTTTAAAAAAAAAAAAAAAAAAGATCGGAA___GAGCACCCGTCTGAACTCCAGTCACACAGTGATCTCGTATGCCGTCTTCTGCTTGAAAAAA
>SRR1299704.2558498_HWI-1KL177:81:H9E4KADXX:2:1206:6145:78166 length=151	ACAGGCTTTTATTACACTGTAACTGTGTTTCTAATCTTGCAAA___CATTTAATGAATTGTAATTCTTTAAAAAAAAAAAAAAAAAAAAAAAAAAAGAGCGGAG___GGCCACACGTCTGAACCCAAGCCACAAGGGGATCTCGATGCCCCCCTCCG
>SRR1299704.2840302_HWI-1KL177:81:H9E4KADXX:2:1209:14717:17076 length=151	CCCTTTTTTGACAGGCTTTTATTACACTGTAACTGTGTTTCTTATCTTGCAAA___CATTTAATGAATTGTAATTCTTTAAAAAAAAAAAAAAAAAAAGATCGGAA___GAGCACACGTCTGAACTCCAGTCACACAGTGATCTCGTATGCCGTCTT
>SRR1299704.2911603_HWI-1KL177:81:H9E4KADXX:2:1209:20363:74567 length=151	GCAAA___CATTTAATGAATTGTAATTCTTTAGTAAAAAAAAAAAAAAAAAAAAAAAAGATCGGAA___GAGCCCCCGTCTGAACTCCAGTCACACAGGGATCTCGTATGCCGTCTTCTGCTTGAAAAAAAAAAAACACAAATAAACAAGAAAATAA
>SRR1299704.3621243_HWI-1KL177:81:H9E4KADXX:2:1215:7315:7841 length=151	AGGCTTTTATTACACTGTAACTGTGTTTCTTATCTTGCAAA___CATTTAATGAATTGTAATTCTTTAAAAAAAAAAAAAAAAAAAAAAAAAAGATGGAAA___GAGCACACGTCTAAACCCCAGCCACACAGGAATCTCGTATCCCGTTTTCTGTT
>SRR1299704.4207117_HWI-1KL177:81:H9E4KADXX:2:2103:17798:86803 length=151	AGGCTTTTATTACACTGTAACTGTGTTTCTTATCTTGCAAA___CATTTAATGAATTGTAATTCTTTAAAAAAAAAAAAAAGATCGGAA___GAGCACACGTCTGAACTCCAGTCACACAGTGATCTCGTATGCCGTCTTCTGCTTGAAAAAAAAAA
>SRR1299704.4386530_HWI-1KL177:81:H9E4KADXX:2:2105:1464:57909 length=151	AGGCTTTTATTACACTGTAACTGTGTTTCTTATCTTGCAAA___CATTTAATGAATTGTAATTCTTTAAAAAAAAAAAAAAAAAAAGATCGGAA___GAGCACCCGTCTGAACTCCAGCCCCACAGGGATCTCGTATGCCGCCTTCTGCTTGAAAAA
>SRR1299704.5388279_HWI-1KL177:81:H9E4KADXX:2:2113:20737:83613 length=151	AGGCTTTTATTACACTGTAACTGTGTTTCTTATCTTGCAAA___CATTTAATGAATTGTAATTCTTTAAAAAAAAAAAAAAAAAAAAAAAAAAGATCGGAA___AGCACACGTCTAAACTCCAGTCACAAAGTGATCTCGTATGCCGTCTTCTGCTT
>SRR1299704.5562325_HWI-1KL177:81:H9E4KADXX:2:2115:18799:7709 length=151	AGGCTTTTATTACACTGTAACTGTGTTTCTTATCTTGCAAA___CATTTAATGAATTGTAATTCTTTAAAAAAAAAAAAAAAAAGATTGAAA___GAACACACGTCTGAACTCCAGTCACACAGTGATCTCGAATGCCGTCTTCTGCTTTAAAAAAA
>SRR1299704.5660145_HWI-1KL177:81:H9E4KADXX:2:2115:3881:72903 length=151	AGGCTTTTATTACACTGTAACTGTGTTTCTTATCTTGCAAA___CATTTAATGAATTGTAATTCTTTAAAAAAAAAAAAAAAAAAAAAAAAAAAAAAAAAAAAATCGGAA___AAGCCCCCCTCTGAACCCCCGGCCCACAGGGATCTCCTATGCCC
>SRR1299704.5910681_HWI-1KL177:81:H9E4KADXX:2:2201:14126:47452 length=151	ACACTGTAACTGTGTTTCTTATCTTGCAAA___CATTTAATGAATTGTAATTCTTTAGAAGAAAAAAAAAAAAAAAAAAAAAAAAAAAAAAAAAAAAAAAAAATCGGAA___GAACCCCCCTCTAAACCCCCTCACAAAGGGATCTCGTATCCCCTT
>SRR1299704.6109505_HWI-1KL177:81:H9E4KADXX:2:2203:18535:38937 length=151	CTGTAACTGTGTTTCTTATCTTGCAAA___CATTTAATGAATTGTAATTCTTTAAAAAAAAAAAAAAAAAAAATCGGAA___AGGCAAACTTTTAAACCCCGGTCCCAAAGTGTTCTCTTTGCCCGCTTTTTGTTTGAAAAAAAAAAAAGACGTAAA
>SRR1299704.6488118_HWI-1KL177:81:H9E4KADXX:2:2206:20008:84562 length=151	ACAGGCTTTTATTACACTGTAACTGTGTTTCTTATCTTGCAAA___CATTTAATGAATTGTAATTCTTTAAAAAAAAAAAAAAAAAAAGATCGGAA___GAGCACACGTCTGAACTCCAGTCACACAGTGATCTCGTATGCCGTCTTCTGCTTGAAA
>SRR1299704.7414443_HWI-1KL177:81:H9E4KADXX:2:2214:12903:19073 length=151	ACAGGCTTTTATTACACTGTAACTGTGTTTCTTATCTTGCAAA___CATTTAATGAATTGTAATTCTTTAGTAAAAAAAAAAAAAAAAAAAAAAAAAAAAAAAAAAAAAATCGGAA___AAACACCCCGCTTAACCCCCAGCACCCAAGGGTCCCGG
>SRR1299704.7655403_HWI-1KL177:81:H9E4KADXX:2:2215:1664:82441 length=151	ACAGGCTTTTATTACACTGTAACTGTGTTTCTTATCTTGCAAA___CATTTAATGAATTGTAATTCTTTAAAAAAAAAAAAAAAAAGATCGGAA___GAGCACACGTCTGAACTCCAGTCACACAGTGATCTCGTATGCCGTCTTCTGCTTGAAAAA
>SRR1299710.865043_HWI-1KL177:81:H9E4KADXX:2:1110:10165:65807 length=151	CCCTTTTTTGACAGGCTTTTATTACACTGTAACTGTGTTTCTTATCTTGCAAA___CATTTAATGAATTGTAATTCTTTAAAAAAAAAAAAAAAAAAAAGATCGGAA___GAGCACAGGTCTGAACTCCAGTCACGGCTACATCTCGTATGCCGTCT
>SRR1299710.1005460_HWI-1KL177:81:H9E4KADXX:2:1112:4858:3292 length=151	ACAGGCTTTTATTACACTGTAACTGTGTTTCTTATCTTGCAAA___CATTTAATGAATTGTAATTCTTTAGTAAAAAAAAAAAAAAAAAAAAAAAGATCGGAA___GAGCACACGTCTGAACCCCAGCCCCGGCTACATCTCGTATGCCGCCTTTTG
>SRR1299710.2391920_HWI-1KL177:81:H9E4KADXX:2:1209:20178:91372 length=151	ACAGGCTTTTATTACACTGTAACTGTGTTTCTTATCTTGCAAA___CATTTAATGAATTGTAATTCTTTAAAGAAAAAAAAAAAAAAAAAAAAAAGATCGGAA___GAGCACACGTCTGAACTCCAGTCACGGCTACATCTCGTATGCCGTCTTCTG
>SRR1299710.2840820_HWI-1KL177:81:H9E4KADXX:2:1214:8701:12137 length=151	ACAGGCTTTTATTACACTGTAACTGTGTTTCTTATCTTGGAAA___CATTTAATGAATTGTAATTCTTTAGTAAAAAAAAAAAAAAAAAAGATCGGAA___GAGCACACGTCTGAACTCCAGTCACGGCTACATCTCGTATGCCGTCTTCTGCTTGA
>SRR1299710.3312147_HWI-1KL177:81:H9E4KADXX:2:2102:19811:52637 length=151	CCCTTTTTTGACAGGCTTTTATTACACTGTAACTGTGTTTCTTATCTTGCAAA___CATTTAATGAATTGTAATTCTTTAAAAAAAAAAAAAAAAAAAAATCGGAA___GAGCACACGTCTGAACTCCAGTCCCGGCTACATCTCGTATGCCGTCTT
>SRR1299710.4245334_HWI-1KL177:81:H9E4KADXX:2:2112:2585:52881 length=151	ACAGGCTTTTATTACACTGTAACTGTGTTTCTTATCTTGCAAA___CATTTAATGAATTGTAATTCTTTAAAAAAAAAAAAAAAAAAAAAAAAAAAGATCGGAA___GAGCACACGTCTGAACTCCAGTCACGGCTACATCTCGTATGCCGTCTTTT
>SRR1299710.4365554_HWI-1KL177:81:H9E4KADXX:2:2113:21032:63749 length=151	ACAGGCTTTTATTACACTGTAACTGTGTTTCTTATCTTGCAAA___CATTTAATGAATTGTAATTCTTTAAAAAAAAAAAAAAAAAAAAAAGCTGGAA___AGAACCCCCTTTTAAACCCCATCCACGTTAACCTCCCGTTTCCCGTTTTCTTTTTA
>SRR1299710.4762342_HWI-1KL177:81:H9E4KADXX:2:2116:3613:98662 length=151	TGTAACTGTGTTTCTTATCTTGCAAA___CATTTAATGAATTGTAATTCTTTAGAAAAAAAAAAAAAAAAGATCGGAA___GAGCACACGTCTGAACTCCAGTCACGGCTACATCTCGTATGCCGTCTTCTGCTTGAAAAAAAAAAAAAAAAACCAA
>SRR1299710.4880774_HWI-1KL177:81:H9E4KADXX:2:2202:2275:37290 length=151	ACACTGTAACTGTGTTTCTTATCTTGCAAA___CATTTAATGAATTGTAATTCTTTAAAAAAAAAAAAAAAAAGATCGGAA___GAGCACACGTCTGAACTCCAGTCACGGCTACATCTCGTATGCCGTCTTTTGCTTGAAAAAAAAAAAAAAAAAA
>SRR1299710.5158311_HWI-1KL177:81:H9E4KADXX:2:2205:18972:53136 length=151	ACACTGTAACTGTGTTTCTTATCTTGCAAA___CATTTAATGAATTGTAATTCTTTAAAAAAAAAAAAAAAAAAAAAAATCGGAA___GAGCACACGTCTGAACCCCAGTCACGGCTACATCTCGTATGCCGTCTTCTGCTTGAAAAAAAAAAAAAA
>SRR1299710.5320309_HWI-1KL177:81:H9E4KADXX:2:2207:14937:34721 length=151	ACACTGTAACTGTGTTTCTTATCTTGCAAA___CATTTAATGAATTGTAATTCTTTAAAAAAAAAAAAAAAAAAAAAAAAAGATCGGAA___GACCACACGTCTGAACTCCAGTCACGGCTACATCTCGTATGCCGTCTTCTGCTTGAAAAAAAAAA
>SRR1299710.5799065_HWI-1KL177:81:H9E4KADXX:2:2212:12748:10812 length=151	ACAGGCTCTTATTACACTGTAACTGTGTTTCTTATCTTGCAAA___CATTTAATGAATTGTAATTCTTTAAAAAAAAAAAAAAAAAAAAAAAAAAGATCGGAA___GAGCACACGTCTGAACTCCAGTCCCGGCTACATCTCGTATGCCGTCTTTTG
>SRR1299710.6255877_HWI-1KL177:81:H9E4KADXX:2:2216:15988:11048 length=151	AAA___CATTTAATGAATTGTAATTCTTTAGTAAAAAAAAAAAAAAAAAAAAAAAAAAAAAAAAAAAAAAAAAAAAAAAAAAAAAAAAAAAAAAAAAAAAAAAAAAAAAAAGACGGAGA___CCCCCCCTTAAAAAACACAACCACCGACATCTCCT
