## Supplemental Data Set 3 for "The *glp-1* 3ʹ untranslated region regulates germline proliferation and promotes reproductive fecundity through multiple mechanisms": hits3.mex5.CATTTAATGAATTGTAATTC.csv

>SRR1299704.104127_HWI-1KL177:81:H9E4KADXX:2:1102:12383:6657 length=151	CAGGCTTTTATTACACTGTAACTGTGTTTCTTATCTTGCAAA___CATTTAATGAATTGTAATTCTTTAGTAAAAAAAAAAAAAAAAAAAAAAAAAAACCGGAA___AACCACACGTTTAAACCCCAACACCACGGGAATCCCGAATCCCGCCTTTT
>SRR1299704.207355_HWI-1KL177:81:H9E4KADXX:2:1103:11236:8435 length=151	AGGCTTTTATTACACTGTAACTGTGTTTCTTATCTTGCAAA___CATTTAATGAATTGTAATTCTTTAAAAAAAAAAAAAAAAAAAAAAAAAAAAAAAAAAAAAAATGGAA___AACGCCAACCTTCAACCCCCCATCAAAAAGATATCCCTGATGC
>SRR1299704.417435_HWI-1KL177:81:H9E4KADXX:2:1105:21043:9929 length=151	ACAGGCTTTTATTACACTGTAACTGTGTTTCTTATCTTGCAAA___CATTTAATGAATTGTAATTCTTTAAAAAAAAAAAAAAAAAAAAAAAAAAAAAAAAAAAAAAAAAAAATGGAA___AAACACACCTTTGAAACCCACTCCCACAAGTGTCTT
>SRR1299704.421050_HWI-1KL177:81:H9E4KADXX:2:1105:8301:13401 length=151	CCCTTTTTTGACAGGCTTTTATTACACTGTAACTGTGTTTCTTATCTTGCAAA___CATTTAATGAATTGTAATTCTTTAAAAAAAAAAAAAAAAAAAAAAAAAAAAAAAAAAAGGGAA___AAAACCCCCTCTTAACCCCCAACCCCAAGGGTTTT
>SRR1299704.437701_HWI-1KL177:81:H9E4KADXX:2:1105:7154:28994 length=151	CTCCTTTTCTTTATAACTTGTTACAATTTTTGAAATTCCCTTTTTTGACAGGCTTTTATTACACTGTAACTGTGTTTCTTATCTTGCAAA___CATTTAATGAATTGTAATTCTTTAGTAAAAAAAAAAAAAAAAAAAAGAGATCGGAA___GAGCC
>SRR1299704.967362_HWI-1KL177:81:H9E4KADXX:2:1109:2228:92569 length=151	ACAGGCTTTTATTACACTGTAACTGTGTTTCTTATCTTGCAAA___CATTTAATGAATTGTAATTCTTTAGAAAAAAAAAAAAAAAAAAAAAAAAAAAAAAGATCGGAA___GAGCACACGTCTGAACCCCAGTCACACAGGGATCTCGTATGCCGT
>SRR1299704.1052250_HWI-1KL177:81:H9E4KADXX:2:1110:8210:62137 length=151	ACAGGCTTTTATTACACTGTAACTGTGTTTCTTATCTTGCAAA___CATTTAATGAATTGTAATTCTTTAAAAAAAAAAAAAAAAAAAAAAAAAAAAAAAAAGTGGGGAA___GCAAACCCTTCAAAACCCAAACAAAACAGTGTCCCGTTATCCGT
>SRR1299704.1391599_HWI-1KL177:81:H9E4KADXX:2:1113:11608:27194 length=151	GCTTTTATTACACTGTAACTGTGTTTCTTATCTTGCAAA___CATTTAATGAATTGTAATTCTTTAAAAAAAAAAAAAAAAAAAAAAAAAAAAAAAAAAAAAAAAAAAAAAAAAAAAAGGGAA___AAAAACCCCCCTTAAACCCCCAACAAAAAGG
>SRR1299704.1421537_HWI-1KL177:81:H9E4KADXX:2:1113:13786:49295 length=151	CCCTTTTTTGACAGGCTTTTATTACACTGTAACTGTGTTTCTTATCTTGCAAA___CATTTAATGAATTGTAATTCTTTAGTAAAAAAAAAAAAAAAAAAAAAAAAAAAAAAAAAAAAAAAGGGGAA___AGACCCCCCTTTAAACCCCACACAAAA
>SRR1299704.1926942_HWI-1KL177:81:H9E4KADXX:2:1116:15475:93484 length=151	ACAGGCTTTTATTACACTGTAACTGTGTTTCTTATCTTGCAAA___CATTTAATGAATTGTAATTCTTTAGTAAAAAAAAAAAAAAAAAAAAAAAAAAAAGATCGGAA___GAGCACACGTCTGAACTCCAGTCACACAGGGATCTCGTATGCCGTC
>SRR1299704.2171018_HWI-1KL177:81:H9E4KADXX:2:1203:10098:24312 length=151	AGGCTTTTATTACACTGTAACTGTGTTTCTTATCTTGCAAA___CATTTAATGAATTGTAATTCTTTAAAAAAAAAAAAAAAAAAGATCGGAA___GAGCACCCGTCTGAACTCCAGTCACACAGTGATCTCGTATGCCGTCTTCTGCTTGAAAAAA
>SRR1299704.2235158_HWI-1KL177:81:H9E4KADXX:2:1203:2749:84504 length=151	ACAGGCTTTTATTACACTGTAACTGTGTTTCTTATCTTGCAAA___CATTTAATGAATTGTAATTCTTTAAAAAAAAAAAAAAAAAAAAAAAAAAAAAAAAAAAAAAAATGGGAA___GAACACCCCCCTGAAACCCCGCCCCACCAGGACTCCGAT
>SRR1299704.2265916_HWI-1KL177:81:H9E4KADXX:2:1204:7215:14228 length=151	GGCTTTTATTACACTGTAACTGTGTTTCTTATCTTGCAAA___CATTTAATGAATTGTAATTCTTTAAAAAAAAAAAAAAAAAAAAAAAAAAAAAAAAAAAAAAAAAAAAAAAAGAAGAAA___AACACCCGCTAAACCCCAACCAAAAAAGGTTCC
>SRR1299704.2558498_HWI-1KL177:81:H9E4KADXX:2:1206:6145:78166 length=151	ACAGGCTTTTATTACACTGTAACTGTGTTTCTAATCTTGCAAA___CATTTAATGAATTGTAATTCTTTAAAAAAAAAAAAAAAAAAAAAAAAAAAGAGCGGAG___GGCCACACGTCTGAACCCAAGCCACAAGGGGATCTCGATGCCCCCCTCCG
>SRR1299704.2728466_HWI-1KL177:81:H9E4KADXX:2:1208:11205:24174 length=151	AAATTCCCTTTTTTGACAGGCTTTTATTACACTGTAACTGTGTTTCTTATCTTGCAAA___CATTTAATGAATTGTAATTCTTTAGTAAAAAAAAAAAAAAAAAAAAAAAAAAAAAAAAAAAAAAAAAAAAAAAAACGGAA___AAACACCCCGCTA
>SRR1299704.2840302_HWI-1KL177:81:H9E4KADXX:2:1209:14717:17076 length=151	CCCTTTTTTGACAGGCTTTTATTACACTGTAACTGTGTTTCTTATCTTGCAAA___CATTTAATGAATTGTAATTCTTTAAAAAAAAAAAAAAAAAAAGATCGGAA___GAGCACACGTCTGAACTCCAGTCACACAGTGATCTCGTATGCCGTCTT
>SRR1299704.2911603_HWI-1KL177:81:H9E4KADXX:2:1209:20363:74567 length=151	GCAAA___CATTTAATGAATTGTAATTCTTTAGTAAAAAAAAAAAAAAAAAAAAAAAAGATCGGAA___GAGCCCCCGTCTGAACTCCAGTCACACAGGGATCTCGTATGCCGTCTTCTGCTTGAAAAAAAAAAAACACAAATAAACAAGAAAATAA
>SRR1299704.2955115_HWI-1KL177:81:H9E4KADXX:2:1210:9538:10606 length=151	ACAGGCTTTTATTACACTGTAACTGTGTTTCTTATCTTGCAAA___CATTTAATGAATTGTAATTCTTTAAAAAAAAAAAAAAAAAAAAAAAAAAAAAAAAAAAAAAAAAAAAAAGGGAA___GAACCCCCGTTAAACCCCCACCCCCCAAAGTTTT
>SRR1299704.3032564_HWI-1KL177:81:H9E4KADXX:2:1210:13754:71448 length=151	TGTTTCTTATCTTGCAAA___CATTTAATGAATTGTAATTCTTTAAAAAAAAAAAAAAAAAAAAACGGAA___GAGCACACGTCTGAACTCCAGTCACACAGTGATCTCGTATGCCGTCTTCTGCTTGAAAAAAAAAAAAAAAAAAGAAAAAAAAGA
>SRR1299704.3245989_HWI-1KL177:81:H9E4KADXX:2:1212:9865:37070 length=151	ACTGTAACTGTGTTTCTTATCTTGCAAA___CATTTAATGAATTGTAATTCTTTAAAAAAAAAAAAAAAAAAAAAAAAAAAAAAAAAAAAAAATGGGAA___AAGCCCACGTCTGAACCCCAGCCACACAGGGATCTCGTATGCCGTCTTCTCCTTA
>SRR1299704.3362784_HWI-1KL177:81:H9E4KADXX:2:1213:18983:24114 length=151	AAA___CATTTAATGAATTGTAATTCTTTAGAAAAAAAAAAAAAAAAAAAAAAAAAAAAAAAAAAAAAAAAAACGGAA___AAGCAACCCTTTAAACCCCAGGCACAAAAGGGTCCCGAAGCCGCCTTTCTCTTTAAAAAAAAAAAAAAGAGAACAG
>SRR1299704.3383815_HWI-1KL177:81:H9E4KADXX:2:1213:11375:39309 length=151	GCAAA___CATTTAATGAATTGTAATTCTTTAAAAAAAAAAAAAAAAAAAAAAAAAAAAAAAAAAAAAAAAAAAAAAAAAAAAAGGGAA___AAACCACCCCCTAAACCCCCCACCCAAAGGGTTTCTCTTCCCCCTTTTTTTTTTAAAAAAAAAAA
>SRR1299704.3621243_HWI-1KL177:81:H9E4KADXX:2:1215:7315:7841 length=151	AGGCTTTTATTACACTGTAACTGTGTTTCTTATCTTGCAAA___CATTTAATGAATTGTAATTCTTTAAAAAAAAAAAAAAAAAAAAAAAAAAGATGGAAA___GAGCACACGTCTAAACCCCAGCCACACAGGAATCTCGTATCCCGTTTTCTGTT
>SRR1299704.3646977_HWI-1KL177:81:H9E4KADXX:2:1215:4210:25249 length=151	ACAGGCTTTTATTACACTGTAACTGTGTTTCTTATCTTGCAAA___CATTTAATGAATTGTAATTCTTTAAAAAAAAAAAAAAAAAAAAAAAAAAAAAAAAAAAAAAAAAAAAAAAAAAAAAAAAAAAAAAAAAAAAAAAAAAAAGGGAA___AAAC
>SRR1299704.4207117_HWI-1KL177:81:H9E4KADXX:2:2103:17798:86803 length=151	AGGCTTTTATTACACTGTAACTGTGTTTCTTATCTTGCAAA___CATTTAATGAATTGTAATTCTTTAAAAAAAAAAAAAAGATCGGAA___GAGCACACGTCTGAACTCCAGTCACACAGTGATCTCGTATGCCGTCTTCTGCTTGAAAAAAAAAA
>SRR1299704.4386530_HWI-1KL177:81:H9E4KADXX:2:2105:1464:57909 length=151	AGGCTTTTATTACACTGTAACTGTGTTTCTTATCTTGCAAA___CATTTAATGAATTGTAATTCTTTAAAAAAAAAAAAAAAAAAAGATCGGAA___GAGCACCCGTCTGAACTCCAGCCCCACAGGGATCTCGTATGCCGCCTTCTGCTTGAAAAA
>SRR1299704.4914715_HWI-1KL177:81:H9E4KADXX:2:2110:6936:17576 length=151	TCCCTTTTTTGACAGGCTTTTATTACACTGTAACTGTGTTTCTTATCTTGCAAA___CATTTAATGAATTGTAATTCTTTAAAAAAAAAAAAAAAAAAAAAAAAAAAAAAAAAAAAAAAAAAAATGGGAA___GACCCCCCTCTTAAACCCCAGCCA
>SRR1299704.5048707_HWI-1KL177:81:H9E4KADXX:2:2111:8989:25708 length=151	CCCTTTTTTGACAGGCTTTTATTACACTGTAACTGTGTTTCTTATCTTGCAAA___CATTTAATGAATTGTAATTCTTTAAAAAAAAAAAAAAAAAAAAAAAAAAAAAAAAAAAAAAAATGGGAA___AACCCCCCGCCTGAACCCCAGCCACACAG
>SRR1299704.5388279_HWI-1KL177:81:H9E4KADXX:2:2113:20737:83613 length=151	AGGCTTTTATTACACTGTAACTGTGTTTCTTATCTTGCAAA___CATTTAATGAATTGTAATTCTTTAAAAAAAAAAAAAAAAAAAAAAAAAAGATCGGAA___AGCACACGTCTAAACTCCAGTCACAAAGTGATCTCGTATGCCGTCTTCTGCTT
>SRR1299704.5562325_HWI-1KL177:81:H9E4KADXX:2:2115:18799:7709 length=151	AGGCTTTTATTACACTGTAACTGTGTTTCTTATCTTGCAAA___CATTTAATGAATTGTAATTCTTTAAAAAAAAAAAAAAAAAGATTGAAA___GAACACACGTCTGAACTCCAGTCACACAGTGATCTCGAATGCCGTCTTCTGCTTTAAAAAAA
>SRR1299704.5660145_HWI-1KL177:81:H9E4KADXX:2:2115:3881:72903 length=151	AGGCTTTTATTACACTGTAACTGTGTTTCTTATCTTGCAAA___CATTTAATGAATTGTAATTCTTTAAAAAAAAAAAAAAAAAAAAAAAAAAAAAAAAAAAAATCGGAA___AAGCCCCCCTCTGAACCCCCGGCCCACAGGGATCTCCTATGCCC
>SRR1299704.5761609_HWI-1KL177:81:H9E4KADXX:2:2116:16755:38809 length=151	ACAGGCTTTATTACACTGTAACTGTGTTTCTTATCTTGCAAA___CATTTAATGAATTGTAATTCTTTAAAAAAAAAAAAAAAAAAAAACGGAA___GAGCACACGTCTGAATCCAGTCACCCAGTGATCTCGTATGCCGCCTTCTCCTTGAAAAAA
>SRR1299704.5764430_HWI-1KL177:81:H9E4KADXX:2:2116:16524:40692 length=151	AGGCTTTTATTACACTGTAACTGTGTTTCTTATCTTGCAAA___CATTTAATGAATTGTAATTCTTTAAAAAAAAAAAAAAAAAAAAAAAAAAAAAAAAAAAAAAAAAAAAAAGGGAA___AGAAAAACTTCAAACCCCAACCCACAAAGTTTCCTG
>SRR1299704.5875588_HWI-1KL177:81:H9E4KADXX:2:2201:11238:13320 length=151	ACAGGCTTTTATTACACTGTAACTGTGTTTCTTATCTTGCAAA___CATTTAATGAATTGTAATTCTTTAAAAAAAAAAAAAAAAAAAAAAAAAAAAAAAAAAAAAAAAAAAAAAAGGGAA___AAACCCCCCCTTGAAACCCCACCACCAAAAGAT
>SRR1299704.5910681_HWI-1KL177:81:H9E4KADXX:2:2201:14126:47452 length=151	ACACTGTAACTGTGTTTCTTATCTTGCAAA___CATTTAATGAATTGTAATTCTTTAGAAGAAAAAAAAAAAAAAAAAAAAAAAAAAAAAAAAAAAAAAAAAATCGGAA___GAACCCCCCTCTAAACCCCCTCACAAAGGGATCTCGTATCCCCTT
>SRR1299704.6109505_HWI-1KL177:81:H9E4KADXX:2:2203:18535:38937 length=151	CTGTAACTGTGTTTCTTATCTTGCAAA___CATTTAATGAATTGTAATTCTTTAAAAAAAAAAAAAAAAAAAATCGGAA___AGGCAAACTTTTAAACCCCGGTCCCAAAGTGTTCTCTTTGCCCGCTTTTTGTTTGAAAAAAAAAAAAGACGTAAA
>SRR1299704.6488118_HWI-1KL177:81:H9E4KADXX:2:2206:20008:84562 length=151	ACAGGCTTTTATTACACTGTAACTGTGTTTCTTATCTTGCAAA___CATTTAATGAATTGTAATTCTTTAAAAAAAAAAAAAAAAAAAGATCGGAA___GAGCACACGTCTGAACTCCAGTCACACAGTGATCTCGTATGCCGTCTTCTGCTTGAAA
>SRR1299704.6592424_HWI-1KL177:81:H9E4KADXX:2:2207:16385:77525 length=151	CTGTAACTGTGTTTCTTATCTTGCAAA___CATTTAATGAATTGTAATTCTTTAAAAAAAAAAAAAAAAAAATCGGGAA___GGCCAACCGCTTAAACCCCATCCCCCAGTGGTCTCGTATGCCCTCTTTTTCTTTAAAAAAAAAAAAAAAAAAAAG
>SRR1299704.6931880_HWI-1KL177:81:H9E4KADXX:2:2210:18105:56009 length=151	ACAGGCTTTTATTACACTGTAACTGTGTTTCTTATCTTGCAAA___CATTTAATGAATTGTAATTCTTTAAAAAAAAAAAAAAAAAAAAAAAAAAAGTTGGGAG___GACAACACTTTTAACCCCCAGCCCCACAGTGTTCTCGTATGCCGTCTTTT
>SRR1299704.7233400_HWI-1KL177:81:H9E4KADXX:2:2212:17883:86674 length=151	AGGCTTTTATTACACTGTAACTGTGTTTCTTATCTTGCAAA___CATTTAATGAATTGTAATTCTTTAGAAAAAAAAAAAAAAAAAAAAAAAAAAAAAAAAAAAAAAAAAAAAAAAAAAAGGGAA___AAAACCCACCTCTAAACCCCCGCCAAAAG
>SRR1299704.7332359_HWI-1KL177:81:H9E4KADXX:2:2213:16453:59215 length=151	AGGCTTTTATTACACTGTAACTGTGTTTCTTATCTTGCAAA___CATTTAATGAATTGTAATTCTTTAGAAAAAAAAAAAAAAAAAAAAAAAAAAAAAAAAAAAAAAACGGAA___AAACACCCCCCTTAACCCCCAACCCACAAGGGTCCCCTATG
>SRR1299704.7414443_HWI-1KL177:81:H9E4KADXX:2:2214:12903:19073 length=151	ACAGGCTTTTATTACACTGTAACTGTGTTTCTTATCTTGCAAA___CATTTAATGAATTGTAATTCTTTAGTAAAAAAAAAAAAAAAAAAAAAAAAAAAAAAAAAAAAAATCGGAA___AAACACCCCGCTTAACCCCCAGCACCCAAGGGTCCCGG
>SRR1299704.7655403_HWI-1KL177:81:H9E4KADXX:2:2215:1664:82441 length=151	ACAGGCTTTTATTACACTGTAACTGTGTTTCTTATCTTGCAAA___CATTTAATGAATTGTAATTCTTTAAAAAAAAAAAAAAAAAGATCGGAA___GAGCACACGTCTGAACTCCAGTCACACAGTGATCTCGTATGCCGTCTTCTGCTTGAAAAA
>SRR1299710.343049_HWI-1KL177:81:H9E4KADXX:2:1105:16442:10454 length=151	GCTTTTATTACACTGTAACTGTGTTTCTTATCTTGCAAA___CATTTAATGAATTGTAATTCTTTAAAAAAAAAAAAAAAAAAAAAAAAAAAAAAAAAAAAAAAAACGGAA___AAAAACACCCTTAAACCCCCACCCCGGCCACACCCCTATGTCC
>SRR1299710.644467_HWI-1KL177:81:H9E4KADXX:2:1108:14912:41072 length=151	ACAGGCTTTTATTACACTGTAACTGTGTTTCTTATCTTGCAAA___CATTTAATGAATTGTAATTCTTTAGTAAAAAAAAAAAAAAAAAAAAAAAAAAAAAAAAAAAAAAAAAAAAGGGGAA___AAACCCCCCTTAAAACCCCCACCCCCGCCCAC
>SRR1299710.865043_HWI-1KL177:81:H9E4KADXX:2:1110:10165:65807 length=151	CCCTTTTTTGACAGGCTTTTATTACACTGTAACTGTGTTTCTTATCTTGCAAA___CATTTAATGAATTGTAATTCTTTAAAAAAAAAAAAAAAAAAAAGATCGGAA___GAGCACAGGTCTGAACTCCAGTCACGGCTACATCTCGTATGCCGTCT
>SRR1299710.1005460_HWI-1KL177:81:H9E4KADXX:2:1112:4858:3292 length=151	ACAGGCTTTTATTACACTGTAACTGTGTTTCTTATCTTGCAAA___CATTTAATGAATTGTAATTCTTTAGTAAAAAAAAAAAAAAAAAAAAAAAGATCGGAA___GAGCACACGTCTGAACCCCAGCCCCGGCTACATCTCGTATGCCGCCTTTTG
>SRR1299710.1177270_HWI-1KL177:81:H9E4KADXX:2:1113:18469:62528 length=151	AGGCTTTTATTACACTGTAACTGTGTTTCTTATCTTGCAAA___CATTTAATGAATTGTAATTCTTTAAAGAAAAAAAAAAAAAAAAAAAAAAAAAAAAAAAAAAAAAAAAAAAACGGAA___AAACCCCCCTTTTAACCCCAATCCCCGCTAAATC
>SRR1299710.1987112_HWI-1KL177:81:H9E4KADXX:2:1205:7463:70120 length=151	ACAGGCTTTTATTACACTGTAACTGTGTTTCTTATCTTGCAAA___CATTTAATGAATTGTAATTCTTAAAAAAAAAAAAAAAAAAAACCGGAA___AGCCCCCCGCTGAACCCCCATCCCCGGCTCCTTCCCGTATCCCGCCTTTTGCTTGAAAAA
>SRR1299710.2391920_HWI-1KL177:81:H9E4KADXX:2:1209:20178:91372 length=151	ACAGGCTTTTATTACACTGTAACTGTGTTTCTTATCTTGCAAA___CATTTAATGAATTGTAATTCTTTAAAGAAAAAAAAAAAAAAAAAAAAAAGATCGGAA___GAGCACACGTCTGAACTCCAGTCACGGCTACATCTCGTATGCCGTCTTCTG
>SRR1299710.2840820_HWI-1KL177:81:H9E4KADXX:2:1214:8701:12137 length=151	ACAGGCTTTTATTACACTGTAACTGTGTTTCTTATCTTGGAAA___CATTTAATGAATTGTAATTCTTTAGTAAAAAAAAAAAAAAAAAAGATCGGAA___GAGCACACGTCTGAACTCCAGTCACGGCTACATCTCGTATGCCGTCTTCTGCTTGA
>SRR1299710.3312147_HWI-1KL177:81:H9E4KADXX:2:2102:19811:52637 length=151	CCCTTTTTTGACAGGCTTTTATTACACTGTAACTGTGTTTCTTATCTTGCAAA___CATTTAATGAATTGTAATTCTTTAAAAAAAAAAAAAAAAAAAAATCGGAA___GAGCACACGTCTGAACTCCAGTCCCGGCTACATCTCGTATGCCGTCTT
>SRR1299710.3561356_HWI-1KL177:81:H9E4KADXX:2:2105:18202:44788 length=151	CAGGCTTTTATTACACTGTAACTGTGTTTCTTATCTTGCAAA___CATTTAATGAATTGTAATTCTTTAGTAAAAAAAAAAAAAAAAAAAAAAAAAAAAAAAAAAAAAAAAAAAAAAAAAAAAGAGAAA___AAAACACCCCCAAACCCCCCCCCCC
>SRR1299710.4245334_HWI-1KL177:81:H9E4KADXX:2:2112:2585:52881 length=151	ACAGGCTTTTATTACACTGTAACTGTGTTTCTTATCTTGCAAA___CATTTAATGAATTGTAATTCTTTAAAAAAAAAAAAAAAAAAAAAAAAAAAGATCGGAA___GAGCACACGTCTGAACTCCAGTCACGGCTACATCTCGTATGCCGTCTTTT
>SRR1299710.4365554_HWI-1KL177:81:H9E4KADXX:2:2113:21032:63749 length=151	ACAGGCTTTTATTACACTGTAACTGTGTTTCTTATCTTGCAAA___CATTTAATGAATTGTAATTCTTTAAAAAAAAAAAAAAAAAAAAAAGCTGGAAA___GAACCCCCTTTTAAACCCCATCCACGTTAACCTCCCGTTTCCCGTTTTCTTTTTA
>SRR1299710.4559123_HWI-1KL177:81:H9E4KADXX:2:2115:13789:33803 length=151	GCTTTTATTACACTGTAACTGTGTTTCTTATCTTGCAAA___CATTTAATGAATTGTAATTCTTTAAAAAAAAAAAAAAAAAAAAAAAAAAAAAAAATCGGAGA___GCACACGTCTGAACCCCAGTCCCGGCTACATCTCGTATGCCGTCTTCTGT
>SRR1299710.4762342_HWI-1KL177:81:H9E4KADXX:2:2116:3613:98662 length=151	TGTAACTGTGTTTCTTATCTTGCAAA___CATTTAATGAATTGTAATTCTTTAGAAAAAAAAAAAAAAAAGATCGGAA___GAGCACACGTCTGAACTCCAGTCACGGCTACATCTCGTATGCCGTCTTCTGCTTGAAAAAAAAAAAAAAAAACCAA
>SRR1299710.4880774_HWI-1KL177:81:H9E4KADXX:2:2202:2275:37290 length=151	ACACTGTAACTGTGTTTCTTATCTTGCAAA___CATTTAATGAATTGTAATTCTTTAAAAAAAAAAAAAAAAAGATCGGAA___GAGCACACGTCTGAACTCCAGTCACGGCTACATCTCGTATGCCGTCTTTTGCTTGAAAAAAAAAAAAAAAAAA
>SRR1299710.5158311_HWI-1KL177:81:H9E4KADXX:2:2205:18972:53136 length=151	ACACTGTAACTGTGTTTCTTATCTTGCAAA___CATTTAATGAATTGTAATTCTTTAAAAAAAAAAAAAAAAAAAAAAATCGGAA___GAGCACACGTCTGAACCCCAGTCACGGCTACATCTCGTATGCCGTCTTCTGCTTGAAAAAAAAAAAAAA
>SRR1299710.5320309_HWI-1KL177:81:H9E4KADXX:2:2207:14937:34721 length=151	ACACTGTAACTGTGTTTCTTATCTTGCAAA___CATTTAATGAATTGTAATTCTTTAAAAAAAAAAAAAAAAAAAAAAAAAGATCGGAA___GACCACACGTCTGAACTCCAGTCACGGCTACATCTCGTATGCCGTCTTCTGCTTGAAAAAAAAAA
>SRR1299710.5352098_HWI-1KL177:81:H9E4KADXX:2:2207:16299:67296 length=151	CACTGTAACTGTGTTCCTTATCTTGCAAA___CATTTAATGAATTGTAATTCTTTAGAAAAAAAAAAAAAAAAAAAAAAAAAAAACCGGAA___AAGCCCACGCCTGAACCCCCATCCCCGCCACATCTCCGTTTCCCTCTTCTGTTTTAAAAAAAA
>SRR1299710.5404694_HWI-1KL177:81:H9E4KADXX:2:2208:15867:22765 length=151	TCCCTTTTTTGACAGGCTTTTATTACACTGTAACTGTGTTTCTTATCTTGCAAA___CATTTAATGAATTGTAATTCTTTAAAAAAAAAAAAAAAAAAAAAAAAAAAAATGGAA___AGAACACACGTTTAAACCCAACCCCCGGCCACATCCCGTA
>SRR1299710.5419987_HWI-1KL177:81:H9E4KADXX:2:2208:18778:38278 length=151	AACTGTGTTTCTTATCTTGCAAA___CATTTAATGAATTGTAATTCTTTAAAGAAAAAAAAAAAAAAAAAAAAAAAAAAAAAAAAAAAAAGGGAA___AAAAACACGTTCGAACCCCCACCCCCGCCACACTCTTTATTCCCGCTTTTTGTTTAAAA
>SRR1299710.5495518_HWI-1KL177:81:H9E4KADXX:2:2209:3364:15532 length=151	AGGCTTTTATTACACTGTAACTGTGTTTCTTATCTTGCAAA___CATTTAATGAATTGTAATTCTTTAAAAAAAAAAAAAAAAAAAAAAAAAAAAAAAAAAAAAAAAAAAAAAAAAAAACGGAA___AAAAAAAAACTATAAACCCCAAAAACGGCA
>SRR1299710.5799065_HWI-1KL177:81:H9E4KADXX:2:2212:12748:10812 length=151	ACAGGCTCTTATTACACTGTAACTGTGTTTCTTATCTTGCAAA___CATTTAATGAATTGTAATTCTTTAAAAAAAAAAAAAAAAAAAAAAAAAAGATCGGAA___GAGCACACGTCTGAACTCCAGTCCCGGCTACATCTCGTATGCCGTCTTTTG
>SRR1299710.5825974_HWI-1KL177:81:H9E4KADXX:2:2212:15427:35609 length=151	ACAGGCTTTTATTACACTGTAACTGTGTTTCTTATCTTGCAAA___CATTTAATGAATTGTAATTCTTTAGAAAAAAAAAAAAAAAAAAAAAAAAAAAAAAAAAAAAAAAAAAGGGAA___AGAACACCCCTTAAACCCCCACCCCCGGCCACATCT
>SRR1299710.6255877_HWI-1KL177:81:H9E4KADXX:2:2216:15988:11048 length=151	AAA___CATTTAATGAATTGTAATTCTTTAGTAAAAAAAAAAAAAAAAAAAAAAAAAAAAAAAAAAAAAAAAAAAAAAAAAAAAAAAAAAAAAAAAAAAAAAAAAAAAAAAGACGGAGA___CCCCCCCTTAAAAAACACAACCACCGACATCTCCT
>SRR1299710.6367298_HWI-1KL177:81:H9E4KADXX:2:2216:2449:97895 length=151	CAAA___CATTTAATGAATTGTAATTCTTTAGTAAAAAAAAAAAAAAAAAAAAAAAAAAAAAAAAAAAAAAAAAAAAAAATCGAAA___AACAACCCTTTTAACCCCCAGCCCCGCCACCTTCCCGTTGCCCTTTTTTTCTTTAAAAAAAAAAAAAC
