## Supplemental Data Set 3 for "The *glp-1* 3ʹ untranslated region regulates germline proliferation and promotes reproductive fecundity through multiple mechanisms": hits3.mex5.TCCTTTTCTTTATAACTTGT.csv

>SRR1299704.3334347_HWI-1KL177:81:H9E4KADXX:2:1213:15811:3490 length=151	AATCGTTGTGTATTGCAAAAGAAAATAAAT___TCCTTTTTTTTAACTTATAAAAAAAAAAAAAAAAGATCGGAA___GAGCACACGTCTGAACTCCAGTCACACAGTGATCTCGTATGCCGTCTTCTGCTTGAAAAAAAAAAAAAAAACACGTGTA
>SRR1299704.5510016_HWI-1KL177:81:H9E4KADXX:2:2114:17414:70568 length=151	GTTAAATTTTAATAGTGTAGTAGTTTTAATTT___TTATTTTCTTTATAATTTGTTAAAAAAAAAAAAAAAAAAAAAAAAAGATCGGAA___AAGCACACGCCTGAACCCCAGTCCCACAGGGATCCCGTATGCCGCCTTTTGCTTGAAAAAAAAAA
