## Supplemental Data Set 3 for "The *glp-1* 3ʹ untranslated region regulates germline proliferation and promotes reproductive fecundity through multiple mechanisms": hits3.mex5.TTCGAATTATTGAAGCTCAA.csv

>SRR1299704.995535_HWI-1KL177:81:H9E4KADXX:2:1110:14880:16610 length=151	AAATCTCGAAATTTCACTGCCCTCTTTCCAAGAACACACCTTTCCCTAAGACTAGATCCAATTTCCATTTT___TTCGAATTCATTGAGCTCACCGTCAAAAAAAAAAAAAAAAAAAAAAGATCGGAA___GAGCACACGTCTGAACCCCAGTCACC
>SRR1299710.5084824_HWI-1KL177:81:H9E4KADXX:2:2204:16053:70644 length=151	ACACCGCCTCAACCAAGTTTTTTTG___TTGAATTTTGAAGCTAAAATCTTTTTTCAAAAAAAAAAAAAAGATCGGAA___GAGCACACGTCTGAACTCCAGTCACGGCTACATCTCGTATGCCGTCTTCTGTTTGAAAAAAAAAAAATAAATAAAA
