## Supplemental Data Set 3 for "The *glp-1* 3ʹ untranslated region regulates germline proliferation and promotes reproductive fecundity through multiple mechanisms": mex5.2.output.CATTTAATGAATTGTAATTC.csv

AAAAAAAAAAAAAAAAAAAAGAGATCGGAA	22
AAAAAAAAAAAAAAAAAAAAAAAAAAAAAAGATCGGAA	30
AAAAAAAAAAAAAAAAAAAAAAAAAAAAGATCGGAA	28
AAAAAAAAAAAAAAAAAAGATCGGAA	18
AAAAAAAAAAAAAAAAAAAAAAAAAAAGAGCGGAG	27
AAAAAAAAAAAAAAAAAAAGATCGGAA	19
AAAAAAAAAAAAAAAAAAAAAAAAGATCGGAA	24
AAAAAAAAAAAAAAAAAAAAAAAAAAGATGGAAA	26
AAAAAAAAAAAAAAGATCGGAA	14
AAAAAAAAAAAAAAAAAAAGATCGGAA	19
AAAAAAAAAAAAAAAAAAAAAAAAAAGATCGGAA	26
AAAAAAAAAAAAAAAAAGATTGAAA	17
AAAAAAAAAAAAAAAAAAAAAAAAAAAAAAAAAAAAATCGGAA	35
AAAAAAAAAAAAAAAAAAAAAAAAAAAAAAAAAAAAAAAAAATCGGAA	40
AAAAAAAAAAAAAAAAAAAATCGGAA	18
AAAAAAAAAAAAGACGTAA	11
AAAAAAAAAAAAAAAAAAAGATCGGAA	19
AAAAAAAAAAAAAAAAAAAAAAAAAAAAAAAAAAAAAATCGGAA	36
AAAAAAAAAAAAAAAAAGATCGGAA	17
AAAAAAAAAAAAAAAAAAAAGATCGGAA	20
AAAAAAAAAAAAAAAAAAAAAAAGATCGGAA	23
AAAGAAAAAAAAAAAAAAAAAAAAAAGATCGGAA	26
AAAAAAAAAAAAAAAAAAGATCGGAA	18
AAAAAAAAAAAAAAAAAAAAATCGGAA	19
AAAAAAAAAAAAAAAAAAAAAAAAAAAGATCGGAA	27
AAAAAAAAAAAAAAAAAAAAAAGCTGGAA	21
AAAAAAAAAAAAAAAAGATCGGAA	16
AAAAAAAAAAAAAAAAAGATCGGAA	17
AAAAAAAAAAAAAAAAAAAAAAATCGGAA	21
AAAAAAAAAAAAAAAAAAAAAAAAAGATCGGAA	25
AAAAAAAAAAAAAAAAAAAAAAAAAAGATCGGAA	26
AAAAAAAAAAAAAAAAAAAAAAAAAAAAAAAAAAAAAAAAAAAAAAAAAAAAAAAAAAAAAAAAAAAAAAAAAAAAAAAGACGGAGA	79
