## Supplemental Data Set 3 for "The *glp-1* 3ʹ untranslated region regulates germline proliferation and promotes reproductive fecundity through multiple mechanisms": mex5.3.output.CATTTAATGAATTGTAATTC.csv

AAAAAAAAAAAAAAAAAAAAAAAAAAACCGGAA	25
AAAAAAAAAAAAAAAAAAAAAAAAAAAAAAAAAAAAAAATGGAA	36
AAAAAAAAAAAAAAAAAAAAAAAAAAAAAAAAAAAAAAAAAAAATGGAA	41
AAAAAAAAAAAAAAAAAAAAAAAAAAAAAAAAAAAGGGAA	32
AAAAAAAAAAAAAAAAAAAAGAGATCGGAA	22
AAAAAAAAAAAAAAAAAAAAAAAAAAAAAAGATCGGAA	30
AAAAAAAAAAAAAAAAAAAAAAAAAAAAAAAAAGTGGGGAA	33
AAAAAAAAAAAAAAAAAAAAAAAAAAAAAAAAAAAAAAAAAAAAAAAAAAAAAGGGAA	50
AAAAAAAAAAAAAAAAAAAAAAAAAAAAAAAAAAAAAAAGGGGAA	37
AAAAAAAAAAAAAAAAAAAAAAAAAAAAGATCGGAA	28
AAAAAAAAAAAAAAAAAAGATCGGAA	18
AAAAAAAAAAAAAAAAAAAAAAAAAAAAAAAAAAAAAAAATGGGAA	38
AAAAAAAAAAAAAAAAAAAAAAAAAAAAAAAAAAAAAAAAAAAAAAAAGAAGAAA	47
AAAAAAAAAAAAAAAAAAAAAAAAAAAGAGCGGAG	27
AAAAAAAAAAAAAAAAAAAAAAAAAAAAAAAAAAAAAAAAAAAAAAAAACGGAA	46
AAAAAAAAAAAAAAAAAAAGATCGGAA	19
AAAAAAAAAAAAAAAAAAAAAAAAGATCGGAA	24
AAAAAAAAAAAAAAAAAAAAAAAAAAAAAAAAAAAAAAAAAAAAAAGGGAA	43
AAAAAAAAAAAAAAAAAAAAACGGAA	18
AAAAAAAAAAAAAAAAAAAAAAAAAAAAAAAAAAAAAAATGGGAA	37
AAAAAAAAAAAAAAAAAAAAAAAAAAAAAAAAAAAAAAAAAACGGAA	39
AAAAAAAAAAAAAAGAGAA	11
AAAAAAAAAAAAAAAAAAAAAAAAAAAAAAAAAAAAAAAAAAAAAAAAAAAAAGGGAA	50
AAAAAAAAAAAAAAAAAAAAAAAAAAGATGGAAA	26
AAAAAAAAAAAAAAAAAAAAAAAAAAAAAAAAAAAAAAAAAAAAAAAAAAAAAAAAAAAAAAAAAAAAAAAAAAAAGGGAA	73
AAAAAAAAAAAAAAGATCGGAA	14
AAAAAAAAAAAAAAAAAAAGATCGGAA	19
AAAAAAAAAAAAAAAAAAAAAAAAAAAAAAAAAAAAAAAAAAAATGGGAA	42
AAAAAAAAAAAAAAAAAAAAAAAAAAAAAAAAAAAAAAAATGGGAA	38
AAAAAAAAAAAAAAAAAAAAAAAAAAGATCGGAA	26
AAAAAAAAAAAAAAAAAGATTGAAA	17
AAAAAAAAAAAAAAAAAAAAAAAAAAAAAAAAAAAAATCGGAA	35
AAAAAAAAAAAAAAAAAAAAACGGAA	18
AAAAAAAAAAAAAAAAAAAAAAAAAAAAAAAAAAAAAAAAAAAAAAGGGAA	43
AAAAAAAAAAAAAAAAAAAAAAAAAAAAAAAAAAAAAAAAAAAAAAAGGGAA	44
AAGAAAAAAAAAAAAAAAAAAAAAAAAAAAAAAAAAAAAAAAAAATCGGAA	43
AAAAAAAAAAAAAAAAAAAATCGGAA	18
AAAAAAAAAAAAGACGTAA	11
AAAAAAAAAAAAAAAAAAAGATCGGAA	19
AAAAAAAAAAAAAAAAAAATCGGGAA	18
AAAAAAAAAAAAAAAAAAAAAAAAAAAGTTGGGAG	27
AAAAAAAAAAAAAAAAAAAAAAAAAAAAAAAAAAAAAAAAAAAAAAAAAAAGGGAA	48
AAAAAAAAAAAAAAAAAAAAAAAAAAAAAAAAAAAAAAACGGAA	36
AAAAAAAAAAAAAAAAAAAAAAAAAAAAAAAAAAAAAATCGGAA	36
AAAAAAAAAAAAAAAAAGATCGGAA	17
AAAAAAAAAAAAAAAAAAAAAAAAAAAAAAAAAAAAAAAAACGGAA	38
AAAAAAAAAAAAAAAAAAAAAAAAAAAAAAAAAAAAAAAAAAAAGGGGAA	42
AAAAAAAAAAAAAAAAAAAAGATCGGAA	20
AAAAAAAAAAAAAAAAAAAAAAAGATCGGAA	23
AAAAAAAAAAAAAAAAAAAAAAAAAAAAAAAAAAAAAAAAAAAACGGAA	41
AAAAAAAAAAAAAAAAAAAACCGGAA	18
AAAGAAAAAAAAAAAAAAAAAAAAAAGATCGGAA	26
AAAAAAAAAAAAAAAAAAGATCGGAA	18
AAAAAAAAAAAAAAAAAAAAATCGGAA	19
AAAAAAAAAAAAAAAAAAAAAAAAAAAAAAAAAAAAAAAAAAAAAAAAAAAAGAGAAA	50
AAAAAAAAAAAAAAAAAAAAAAAAAAAGATCGGAA	27
AAAAAAAAAAAAAAAAAAAAAAGCTGGAAA	22
AAAAAAAAAAAAAAAAAAAAAAAAAAAAAAAATCGGAGA	31
AAAAAAAAAAAAAAAAGATCGGAA	16
AAAAAAAAAAAAAAAAAGATCGGAA	17
AAAAAAAAAAAAAAAAAAAAAAATCGGAA	21
AAAAAAAAAAAAAAAAAAAAAAAAAGATCGGAA	25
AAAAAAAAAAAAAAAAAAAAAAAAAAAACCGGAA	26
AAAAAAAAAAAAAAAAAAAAAAAAAAAAATGGAA	26
AAAAAAAAAAAAAAAAAAAAAAAAAAAAAAAAAAAAAGGGAA	34
AAAAAAAAAAAAAAAAAAAAAAAAAAAAAAAAAAAAAAAAAAAAAAAAAAAACGGAA	49
AAAAAAAAAAAAAAAAAAAAAAAAAAGATCGGAA	26
AAAAAAAAAAAAAAAAAAAAAAAAAAAAAAAAAAAAAAAAAAGGGAA	39
AAAAAAAAAAAAAAAAAAAAAAAAAAAAAAAAAAAAAAAAAAAAAAAAAAAAAAAAAAAAAAAAAAAAAAAAAAAAAAAGACGGAGA	79
AAAAAAAAAAAAAAAAAAAAAAAAAAAAAAAAAAAAAAAAAAAAAAATCGAAA	45
