## Supplemental Data Set 3 for "The *glp-1* 3ʹ untranslated region regulates germline proliferation and promotes reproductive fecundity through multiple mechanisms": SraRunTable.csv

Run	strain_backround	Assay Type	AvgSpotLen	Bases	BioProject	BioSample	Bytes	Center Name	Consent	DATASTORE filetype	DATASTORE provider	DATASTORE region	Developmental_Stage	Experiment	GEO_Accession (exp)	Instrument	LibraryLayout	LibrarySelection	LibrarySource	Organism	Platform	ReleaseDate	create_date	version	Sample Name	source_name	SRA Study	strain_backround
SRR1299700	N2 genetic background	OTHER	151	1881308849	PRJNA248658	SAMN02800392	1152486453	GEO	public	fastq,run.zq,sra	gs,ncbi,s3	gs.us-east1,ncbi.public,s3.us-east-1	Early embryos (> 90% zygote to 24 cell stage)	SRX553601	GSM1399287	Illumina HiSeq 1500	SINGLE	other	TRANSCRIPTOMIC	Caenorhabditis elegans	ILLUMINA	2015-05-26T00:00:00Z	2014-05-27T13:08:00Z	1	GSM1399287	N2 genetic background	SRP042292	N2 genetic background
SRR1299701	N2 (pos-1 RNAi)	OTHER	151	1795333828	PRJNA248658	SAMN02800389	1105390860	GEO	public	fastq,run.zq,sra	gs,ncbi,s3	gs.us-east1,ncbi.public,s3.us-east-1	Early embryos (> 90% zygote to 24 cell stage)	SRX553602	GSM1399288	Illumina HiSeq 1500	SINGLE	other	TRANSCRIPTOMIC	Caenorhabditis elegans	ILLUMINA	2015-05-26T00:00:00Z	2014-05-27T13:08:00Z	1	GSM1399288	N2 (pos-1 RNAi)	SRP042292	N2 (pos-1 RNAi)
SRR1299702	N2 (gld-3 RNAi)	OTHER	151	1310868297	PRJNA248658	SAMN02800382	806686625	GEO	public	fastq,run.zq,sra	gs,ncbi,s3	gs.us-east1,ncbi.public,s3.us-east-1	Early embryos (> 90% zygote to 24 cell stage)	SRX553603	GSM1399289	Illumina HiSeq 1500	SINGLE	other	TRANSCRIPTOMIC	Caenorhabditis elegans	ILLUMINA	2015-05-26T00:00:00Z	2014-05-27T13:06:00Z	1	GSM1399289	N2 (gld-3 RNAi)	SRP042292	N2 (gld-3 RNAi)
SRR1299703	N2 (gld-2 RNAi)	OTHER	151	1502434296	PRJNA248658	SAMN02800391	915360307	GEO	public	fastq,run.zq,sra	gs,ncbi,s3	gs.us-east1,ncbi.public,s3.us-east-1	Early embryos (> 90% zygote to 24 cell stage)	SRX553604	GSM1399290	Illumina HiSeq 1500	SINGLE	other	TRANSCRIPTOMIC	Caenorhabditis elegans	ILLUMINA	2015-05-26T00:00:00Z	2014-05-27T13:07:00Z	1	GSM1399290	N2 (gld-2 RNAi)	SRP042292	N2 (gld-2 RNAi)
SRR1299704	N2 (mex-5 RNAi)	OTHER	151	1184988355	PRJNA248658	SAMN02800386	730043803	GEO	public	fastq,run.zq,sra	gs,ncbi,s3	gs.us-east1,ncbi.public,s3.us-east-1	Early embryos (> 90% zygote to 24 cell stage)	SRX553605	GSM1399291	Illumina HiSeq 1500	SINGLE	other	TRANSCRIPTOMIC	Caenorhabditis elegans	ILLUMINA	2015-05-26T00:00:00Z	2014-05-27T13:07:00Z	1	GSM1399291	N2 (mex-5 RNAi)	SRP042292	N2 (mex-5 RNAi)
SRR1299705	N2 (mex-6(pk440))	OTHER	151	1250893815	PRJNA248658	SAMN02800385	779180939	GEO	public	fastq,run.zq,sra	gs,ncbi,s3	gs.us-east1,ncbi.public,s3.us-east-1	Early embryos (> 90% zygote to 24 cell stage)	SRX553606	GSM1399292	Illumina HiSeq 1500	SINGLE	other	TRANSCRIPTOMIC	Caenorhabditis elegans	ILLUMINA	2015-05-26T00:00:00Z	2014-05-27T13:07:00Z	1	GSM1399292	N2 (mex-6(pk440))	SRP042292	N2 (mex-6(pk440))
SRR1299706	N2 genetic background	OTHER	151	1104759790	PRJNA248658	SAMN02800390	698967356	GEO	public	fastq,run.zq,sra	gs,ncbi,s3	gs.us-east1,ncbi.public,s3.us-east-1	Early embryos (> 90% zygote to 24 cell stage)	SRX553607	GSM1399293	Illumina HiSeq 1500	SINGLE	other	TRANSCRIPTOMIC	Caenorhabditis elegans	ILLUMINA	2015-05-26T00:00:00Z	2014-05-27T13:06:00Z	1	GSM1399293	N2 genetic background	SRP042292	N2 genetic background
SRR1299707	N2 (pos-1 RNAi)	OTHER	151	1154184506	PRJNA248658	SAMN02800388	709706768	GEO	public	fastq,run.zq,sra	gs,ncbi,s3	gs.us-east1,ncbi.public,s3.us-east-1	Early embryos (> 90% zygote to 24 cell stage)	SRX553608	GSM1399294	Illumina HiSeq 1500	SINGLE	other	TRANSCRIPTOMIC	Caenorhabditis elegans	ILLUMINA	2015-05-26T00:00:00Z	2014-05-27T13:06:00Z	1	GSM1399294	N2 (pos-1 RNAi)	SRP042292	N2 (pos-1 RNAi)
SRR1299708	N2 (gld-3 RNAi)	OTHER	151	1212579528	PRJNA248658	SAMN02800384	744727410	GEO	public	fastq,run.zq,sra	gs,ncbi,s3	gs.us-east1,ncbi.public,s3.us-east-1	Early embryos (> 90% zygote to 24 cell stage)	SRX553609	GSM1399295	Illumina HiSeq 1500	SINGLE	other	TRANSCRIPTOMIC	Caenorhabditis elegans	ILLUMINA	2015-05-26T00:00:00Z	2014-05-27T13:04:00Z	1	GSM1399295	N2 (gld-3 RNAi)	SRP042292	N2 (gld-3 RNAi)
SRR1299709	N2 (gld-2 RNAi)	OTHER	151	894615506	PRJNA248658	SAMN02800387	549466644	GEO	public	fastq,run.zq,sra	gs,ncbi,s3	gs.us-east1,ncbi.public,s3.us-east-1	Early embryos (> 90% zygote to 24 cell stage)	SRX553610	GSM1399296	Illumina HiSeq 1500	SINGLE	other	TRANSCRIPTOMIC	Caenorhabditis elegans	ILLUMINA	2015-05-26T00:00:00Z	2014-05-27T13:06:00Z	1	GSM1399296	N2 (gld-2 RNAi)	SRP042292	N2 (gld-2 RNAi)
SRR1299710	N2 (mex-5 RNAi)	OTHER	151	962043650	PRJNA248658	SAMN02800381	595897907	GEO	public	fastq,run.zq,sra	gs,ncbi,s3	gs.us-east1,ncbi.public,s3.us-east-1	Early embryos (> 90% zygote to 24 cell stage)	SRX553611	GSM1399297	Illumina HiSeq 1500	SINGLE	other	TRANSCRIPTOMIC	Caenorhabditis elegans	ILLUMINA	2015-05-26T00:00:00Z	2014-05-27T13:04:00Z	1	GSM1399297	N2 (mex-5 RNAi)	SRP042292	N2 (mex-5 RNAi)
SRR1299711	N2 (mex-6(pk440))	OTHER	151	880216448	PRJNA248658	SAMN02800383	542811185	GEO	public	fastq,run.zq,sra	gs,ncbi,s3	gs.us-east1,ncbi.public,s3.us-east-1	Early embryos (> 90% zygote to 24 cell stage)	SRX553612	GSM1399298	Illumina HiSeq 1500	SINGLE	other	TRANSCRIPTOMIC	Caenorhabditis elegans	ILLUMINA	2015-05-26T00:00:00Z	2014-05-27T13:06:00Z	1	GSM1399298	N2 (mex-6(pk440))	SRP042292	N2 (mex-6(pk440))
